# Mutational insights among the structural proteins of SARS-CoV-2: frequencies and evolutionary trends in American countries

**DOI:** 10.1101/2022.06.22.497134

**Authors:** Mohammad Abavisani, Karim Rahimian, Reza Khayami, Mahsa Mollapour Sisakht, Mohammadamin Mahmanzar, Zahra Meshkat

## Abstract

Severe acute respiratory syndrome coronavirus 2 (SARS-CoV-2) has a role in the mortality of more than 6 million people worldwide. This virus owns the genome, which contains four structural proteins, including spike (S), envelope (E), membrane (M), and nucleocapsid (N). The occurrence of structural mutations can induce the emergence of new variants. Depending on the mutations, the variants may display different patterns of infectivity, mortality, and sensitivity toward drugs and vaccines. In this study, we analyzed samples of amino-acid sequences (AASs) for structural proteins from the coronavirus 2019 (COVID-19) declaration as a pandemic to April 2022 among American countries. The analysis process included considering mutations’ frequencies, locations, and evolutionary trends utilizing sequence alignment to the reference sequence. In the following, the results were compared with the same analyses among the samples of the entire world. Results displayed that despite samples of North America and international countries that own the region of 508 to 635 with the highest mutation frequency among S AASs, the region with the same characteristic was concluded as 1 to 127 in South America. Besides, the most frequent mutations in S, E, M, and N proteins from North America and worldwide samples were concluded as D614G, T9I, I82T, and R203M. In comparison, R203K was the first frequent mutation in N samples in South America. Widely comparing mutations between North America and South America and between the Americas and the world can help scientists introduce better drug and vaccine development strategies.
