## Supplementary material for "Mutational insights among the structural proteins of SARS-CoV-2: frequencies and evolutionary trends in American countries": E-EVL-WRD

### Sheet: Sheet1
	2019-11-30	2019-12-31	2020-01-31	2020-02-29	2020-03-31	2020-04-30	2020-05-31	2020-06-30	2020-07-31	2020-08-31	2020-09-30	2020-10-31	2020-11-30	2020-12-31	2021-01-31	2021-02-28	2021-03-31	2021-04-30	2021-05-31	2021-06-30	2021-07-31	2021-08-31	2021-09-30	2021-10-31	2021-11-30	2021-12-31	2022-01-31	2022-02-28	2022-03-31	2022-04-30
T(9)	0	0	0.00094	0.014968	0.000143	0.000642	0.001124	0.000911	0.001287	0.000844	0.001258	0.002028	0.001276	0.002023	0.035261	0.001894	0.001773	0.001228	0.001217	0.000597	0.000634	0.00084	0.000839	0.000728	0.004035	0.43786	0.958515	0.996472	0.998535	0.998605
P(71)	0	0	0.002663	0.002303	0.000412	0.000815	0.001566	0.007868	0.009009	0.002765	0.006203	0.00512	0.009173	0.014519	0.014825	0.019629	0.025789	0.019468	0.015817	0.012857	0.005804	0.001636	0.001438	0.001388	0.001411	0.000795	0.000327	0.000354	0.000319	0.000404
V(62)	0	0	0.000157	0	0.000197	0.000225	0.000749	0.001002	0.000299	0.00089	0.000911	0.001219	0.001036	0.001329	0.000992	0.000758	0.001312	0.001398	0.001766	0.002012	0.002815	0.002069	0.003625	0.006346	0.005741	0.00335	0.000801	0.000406	0.00063	0.000756
L(21)	0	0	0.00235	0	0.000269	0.000538	0.000272	9.1e-05	0.000575	0.000305	0.000455	0.000757	0.002321	0.003194	0.004194	0.006676	0.007602	0.006765	0.004294	0.002501	0.000705	0.00039	0.000571	0.000752	0.000756	0.000475	0.000204	0.000259	0.000358	0.000365
V(58)	0	0	0.000157	0	0.000233	0.00033	0.001907	0.001094	0.001678	0.000961	0.000455	0.000398	0.000527	0.001021	0.001145	0.001179	0.001277	0.001266	0.001883	0.001092	0.003422	0.00225	0.001694	0.001295	0.001071	0.00056	0.000235	0.000326	0.000278	0.000365
L(73)	0	0	0.00235	0	0.000825	0.001474	0.000954	0.00082	0.001172	0.000773	0.000759	0.001399	0.00172	0.001375	0.001712	0.001912	0.001185	0.001323	0.00203	0.001468	0.000828	0.000748	0.001137	0.001221	0.001147	0.000939	0.000244	0.000241	0.000273	0.000248
S(55)	0	0	0.000313	0	0.000197	8.7e-05	0.001158	0.000243	9.2e-05	0.000351	0.000173	0.000654	0.000638	0.000668	0.000629	0.000508	0.000443	0.00035	0.000399	0.000523	0.000754	0.000918	0.000935	0.001198	0.001489	0.000762	0.000646	0.001114	0.002457	0.003339
S(68)	0	0	0.002506	0.005181	0.001417	0.001821	0.003303	0.001762	0.002459	0.002343	0.003882	0.002169	0.001535	0.001741	0.001361	0.001571	0.001249	0.001589	0.001135	0.000818	0.000475	0.000522	0.000731	0.000994	0.00104	0.000802	0.00031	0.000422	0.000332	0.000326
V(49)	0	0	0.000627	0	0.000179	0.000173	0.000306	0.002217	0.002505	0.00082	0.000304	0.000103	0.000305	0.000209	0.000416	0.000588	0.000478	0.000527	0.00078	0.000857	0.000479	0.000506	0.000532	0.000523	0.000369	0.000184	5.5e-05	2.7e-05	5.5e-05	0
V(24)	0	0	0.000157	0	0.000412	0.000278	0.000341	0.000213	0.000712	0.000258	0.000239	0.000192	0.000564	0.000314	0.000332	0.000493	0.000923	0.00058	0.000575	0.00045	0.000297	0.000385	0.000422	0.000418	0.000496	0.000351	9.5e-05	9.5e-05	0.00015	9.1e-05
D(72)	0	0	0.00047	0.000576	0.000251	0.000503	0.000102	0.000213	4.6e-05	0.001968	0.00039	0.000629	0.001128	0.001047	0.001008	0.001103	0.000651	0.000455	0.000364	0.000383	0.000332	0.000277	0.000288	0.000254	0.000296	0.000238	9.7e-05	0.000124	0.000159	6.5e-05
A(41)	0	0	0	0	5.4e-05	0.000208	0.000102	0.000152	0.000161	7e-05	0.00013	0.000115	0.000129	0.00017	0.00031	0.000363	0.000344	0.000311	0.000243	0.000295	0.000431	0.000362	0.000559	0.000701	0.000918	0.000322	6.1e-05	5.1e-05	3.9e-05	2.6e-05
R(69)	0	0	0.000157	0	0.000179	0.000225	0.001192	0.001792	0.000345	0.000141	0.000325	0.000975	0.000509	0.000216	0.000416	0.000218	0.000719	0.000709	0.000502	0.000344	0.000315	0.000313	0.00028	0.000327	0.000271	0.000144	2.9e-05	2.6e-05	5.1e-05	7.8e-05
R(61)	0	0	0.000313	0	0.000197	5.2e-05	0.000272	0.000456	0.000345	0.000141	6.5e-05	0.000154	0.000287	9.2e-05	8.1e-05	7.3e-05	7.3e-05	0.000105	0.000185	0.000193	0.000172	0.000156	0.000231	0.000148	0.000187	0.00019	0.000355	0.000359	0.000793	0.001252
N(66)	0	0	0	0	1.8e-05	0.000121	0.000204	3e-05	2.3e-05	7e-05	0	3.8e-05	0.000148	3.9e-05	4.4e-05	4.7e-05	0.000103	6.8e-05	8.5e-05	4.6e-05	3.3e-05	8.7e-05	0.000302	0.000515	0.000476	0.000282	8.2e-05	7.1e-05	9.2e-05	0.000248
V(5)	0	0	0	0	5.4e-05	0.000243	0.000204	0.000273	0.000368	0.001172	8.7e-05	0.000141	0.000675	0.000687	0.000322	0.000112	0.000183	0.000136	0.000161	0.000214	0.000161	0.000186	0.000211	0.000278	0.000199	0.000126	5.4e-05	5.9e-05	8.2e-05	9.1e-05
T(30)	0	0	0.000783	0.001151	9e-05	0.000399	0.000817	0.000881	0.000391	0.00089	0.00052	0.00018	0.000231	0.000223	0.000366	0.00033	0.000534	0.000532	0.000384	0.000277	8e-05	7.3e-05	9.3e-05	0.000113	0.000138	8.9e-05	2.9e-05	5.3e-05	4.7e-05	5.2e-05
V(70)	0	0	0.000157	0	5.4e-05	3.5e-05	6.8e-05	6.1e-05	4.6e-05	7e-05	0.000108	0.000128	0.000203	0.000151	0.0002	0.0002	0.000159	0.000143	0.000132	0.000186	6.5e-05	8.8e-05	0.000184	0.00029	0.000377	0.000297	4.7e-05	3.8e-05	1.9e-05	3.9e-05
V(52)	0	0	0	0	7.2e-05	3.5e-05	6.8e-05	0	6.9e-05	7e-05	2.2e-05	1.3e-05	8.3e-05	6.5e-05	0.000163	0.000207	0.000309	0.000148	6.5e-05	6e-05	0.000227	0.000302	0.000384	0.000225	0.000141	6.6e-05	3.5e-05	3.5e-05	7.9e-05	3.9e-05
L(51)	0	0	0	0	0	0	0.000136	9.1e-05	0.000207	0.000234	0.000304	0.001052	0.000536	0.000144	0.00011	0.000145	0.000164	0.000127	0.00012	7.4e-05	8.2e-05	9.5e-05	0.000185	9.1e-05	0.000117	0.000151	7.6e-05	6.9e-05	0.000122	0.000313
S(67)	0	0	0.000313	0	0	3.5e-05	0	3e-05	2.3e-05	2.3e-05	8.7e-05	0.000603	0.000268	0.000144	8.4e-05	4.4e-05	4e-05	0.0001	0.000109	0.000211	0.000227	0.000119	0.000128	0.000162	0.000111	5.2e-05	0.000174	9.9e-05	6.6e-05	1.3e-05
E(8)	0	0	0.000627	0	3.6e-05	5.2e-05	0.000102	6.1e-05	9.2e-05	0.00068	0.000694	0.000436	0.000425	0.000151	0.000222	0.000192	0.00011	0.000105	9.4e-05	0.00019	0.000152	0.000105	0.00015	0.000199	0.000137	0.000141	1e-05	1.9e-05	8e-06	2.6e-05
S(16)	0	0	0	0	1.8e-05	0.000104	0	0	9.2e-05	0	2.2e-05	5.1e-05	9e-06	0.000124	9.1e-05	7.3e-05	8.4e-05	4.8e-05	8.2e-05	6.3e-05	9.1e-05	0.000109	0.000126	0.000157	0.000218	0.000203	0.000104	3.7e-05	5.7e-05	9.1e-05
F(26)	0	0	0	0	0	0.000173	0.00017	0	0.000115	0.000258	0.00026	0.000295	6.5e-05	5.2e-05	0.000119	7.3e-05	8.9e-05	0.000166	9.1e-05	6.7e-05	0.000196	0.000169	0.000108	0.000102	9.1e-05	7.3e-05	5.7e-05	7.1e-05	0.000117	0.000235
V(75)	0	0	0	0.000576	0	0.000243	0.000477	6.1e-05	0.000598	0.000375	2.2e-05	7.7e-05	0.000102	0.000111	0.000172	0.000167	0.000108	0.000139	6.5e-05	7.7e-05	0.00012	6e-05	5.6e-05	3.7e-05	4.6e-05	0.000144	0.000153	0.000142	3.2e-05	3.9e-05
L(18)	0	0	0.000313	0	3.6e-05	1.7e-05	0	0	0	7e-05	0	3.8e-05	9e-06	0.000164	3.8e-05	4.4e-05	0.000131	6.6e-05	4.1e-05	1.1e-05	9e-06	2.2e-05	2.4e-05	3.5e-05	3.2e-05	7.3e-05	0.000159	0.00024	0.000388	0.000561
F(20)	0	0	0.000157	0	0	0.000225	0	0.000122	6.9e-05	0	4.3e-05	0.001091	0.000305	0.000131	8.8e-05	0.000145	8.7e-05	6.4e-05	3.5e-05	3.2e-05	7e-06	0.000108	9.8e-05	0.000311	0.000205	9.9e-05	1.6e-05	6e-06	9e-06	3.9e-05
C(43)	0	0	0.000157	0	1.8e-05	0.000104	0.000204	9.1e-05	0.000207	0.000141	0.000325	0.000141	0.000194	7.9e-05	5e-05	0.000123	9.6e-05	6.8e-05	5.9e-05	0.000193	0.000172	0.000184	0.000128	9.6e-05	0.000132	9.9e-05	8e-06	1.5e-05	1.4e-05	2.6e-05
S(50)	0	0	0	0	5.4e-05	3.5e-05	6.8e-05	3e-05	0	0.000281	4.3e-05	2.6e-05	5.5e-05	4.6e-05	3.8e-05	3.3e-05	5.4e-05	4.3e-05	6.7e-05	8.8e-05	4.4e-05	0.000108	0.000114	8.9e-05	5.6e-05	4.3e-05	5.6e-05	0.000124	0.000279	0.000835
L(19)	0	0	0	0	3.6e-05	5.2e-05	3.4e-05	3e-05	9.2e-05	9.4e-05	2.2e-05	0.000103	3.7e-05	0.000131	8.1e-05	9.8e-05	0.000131	0.00018	0.000214	0.000172	3.4e-05	5.6e-05	8.3e-05	0.000116	0.000159	0.000106	1.4e-05	1.2e-05	3e-06	1.3e-05
K(53)	0	0	0	0	0	0	0.000102	0.000456	9.2e-05	0	0	3.8e-05	0	2e-05	2.8e-05	1.8e-05	4.2e-05	2e-05	6e-06	7e-06	2e-06	2.2e-05	4.4e-05	0.000265	0.000196	0.00022	4.2e-05	4e-06	6e-06	1.3e-05
N(64)	0	0	0	0	3.6e-05	8.7e-05	0.000102	6.1e-05	0	0	8.7e-05	0.00018	3.7e-05	3.3e-05	5e-05	0.000156	0.000164	0.000195	0.000199	9.5e-05	2.2e-05	2.3e-05	5.8e-05	6.3e-05	9e-05	3.7e-05	1.8e-05	2.2e-05	8e-06	2.6e-05
G(10)	0	0	0	0	1.8e-05	6.9e-05	0	0	4.6e-05	9.4e-05	2.2e-05	2.6e-05	8.3e-05	3.3e-05	3.4e-05	8e-05	7e-05	3.4e-05	3.8e-05	6.7e-05	8.3e-05	0.000108	5.1e-05	6.3e-05	3.6e-05	7.6e-05	6.6e-05	5e-05	4.6e-05	0.000117
L(74)	0	0	0	0	9e-05	5.2e-05	3.4e-05	0	0.000345	0.000515	8.7e-05	2.6e-05	4.6e-05	8.5e-05	9.7e-05	6.5e-05	6.1e-05	8.9e-05	0.000106	7e-05	4.9e-05	5.7e-05	6.4e-05	6.3e-05	7.3e-05	6e-05	1.6e-05	2.6e-05	4.1e-05	0.000117
F(23)	0	0	0	0	0	3.5e-05	3.4e-05	0	0	0.000211	0	2.6e-05	1.8e-05	5.9e-05	0.000147	4.4e-05	3e-05	1.6e-05	1.5e-05	1.1e-05	6.9e-05	5.1e-05	6.4e-05	8.5e-05	5.9e-05	2.4e-05	3.1e-05	4.1e-05	9.8e-05	0.000143
I(46)	0	0	0.000313	0.000576	0	1.7e-05	0.000136	0	2.3e-05	4.7e-05	8.7e-05	0.000513	0.000342	5.9e-05	3.1e-05	5.4e-05	5.6e-05	3.4e-05	1.5e-05	4e-06	6.7e-05	5e-05	0.000127	0.000111	5.4e-05	2.7e-05	1e-05	1e-06	2e-06	1.3e-05
A(22)	0	0	0	0	5.4e-05	1.7e-05	3.4e-05	9.1e-05	0.000138	0.000141	6.5e-05	1.3e-05	3.7e-05	6.5e-05	4.4e-05	2.9e-05	4.5e-05	5.9e-05	4.7e-05	8.1e-05	4e-05	5.3e-05	6.8e-05	8.5e-05	6.8e-05	3.1e-05	2.9e-05	2.8e-05	5.5e-05	7.8e-05
C(44)	0	0	0	0	0	3.5e-05	0	3e-05	0	0	4.3e-05	5.1e-05	2.8e-05	4.6e-05	2.5e-05	6.5e-05	0.000112	8.9e-05	2.1e-05	1.8e-05	3.1e-05	2.3e-05	4.6e-05	5.9e-05	0.000143	9.8e-05	8e-06	3e-06	3e-06	0
I(13)	0	0	0.000157	0	3.6e-05	0	0	3e-05	0.000253	4.7e-05	0	1.3e-05	9e-06	2e-05	8.8e-05	5.8e-05	5.2e-05	0.000218	0.000135	0.000102	4.7e-05	4e-05	6.1e-05	2.3e-05	3e-05	1.4e-05	2.3e-05	2.2e-05	2.1e-05	0
I(33)	0	0	0.000157	0	0	0	3.4e-05	0	0	0.000117	4.3e-05	0	0.00012	9.2e-05	5.3e-05	3.3e-05	3e-05	4.3e-05	3.5e-05	2.8e-05	2e-05	3.3e-05	2.6e-05	7.9e-05	6.4e-05	6.8e-05	9.3e-05	1e-05	9e-06	0
F(4)	0	0	0	0	1.8e-05	1.7e-05	3.4e-05	0	2.3e-05	0.000141	4.3e-05	1.3e-05	3.7e-05	3.3e-05	2.5e-05	2.2e-05	2.1e-05	5e-06	7.3e-05	2.1e-05	2.2e-05	1.4e-05	2.7e-05	0.000106	0.000138	9.1e-05	2.6e-05	1.7e-05	1.4e-05	2.6e-05
L(37)	0	0	0.000313	0	5.4e-05	1.7e-05	3.4e-05	9.1e-05	9.2e-05	7e-05	8.7e-05	7.7e-05	0.00012	0.000144	4.7e-05	8e-05	6.6e-05	3e-05	2.1e-05	4.9e-05	3.1e-05	4.9e-05	4.6e-05	3.9e-05	4.6e-05	5.3e-05	2.2e-05	8e-06	2.7e-05	6.5e-05
S(3)	0	0	0	0	0	5.2e-05	0	3e-05	2.3e-05	0	4.3e-05	1.3e-05	9e-06	3.3e-05	7.8e-05	9.4e-05	8.7e-05	5e-05	2.9e-05	1.8e-05	3.6e-05	4.7e-05	3.7e-05	3.2e-05	0.0001	3.8e-05	1.7e-05	1.7e-05	1.3e-05	0
E(7)	0	0	0	0	3.6e-05	5.2e-05	3.4e-05	3e-05	0	7e-05	4.3e-05	1.3e-05	5.5e-05	9.2e-05	7.5e-05	9.1e-05	4.2e-05	1.1e-05	3.2e-05	1.4e-05	3.1e-05	2.6e-05	5.7e-05	3.4e-05	8.2e-05	4.9e-05	2.2e-05	1.9e-05	4.6e-05	1.3e-05
T(11)	0	0	0	0	1.8e-05	1.7e-05	0	0	2.3e-05	0	0	6.4e-05	0.000176	2.6e-05	1.3e-05	2.9e-05	4.2e-05	3.4e-05	2.3e-05	4.9e-05	2e-05	3.9e-05	3.9e-05	2.3e-05	4.6e-05	2.6e-05	2.9e-05	4.6e-05	0.000103	3.9e-05
A(36)	0	0	0	0.000576	1.8e-05	6.9e-05	3.4e-05	0	0	2.3e-05	8.7e-05	6.4e-05	4.6e-05	5.9e-05	3.4e-05	3.3e-05	5.4e-05	6.4e-05	4.7e-05	5.3e-05	2.7e-05	4e-05	4.3e-05	4.5e-05	3.9e-05	3.1e-05	1.5e-05	1.4e-05	1.9e-05	2.6e-05
V(14)	0	0	0.000157	0	0	0	0	3e-05	0	2.3e-05	0	1.3e-05	9e-06	2e-05	2.5e-05	1.8e-05	4.9e-05	9.8e-05	4.7e-05	3.5e-05	3.1e-05	3.4e-05	9.6e-05	2.3e-05	3.9e-05	2.2e-05	9e-06	1e-05	5e-06	0
F(56)	0	0	0	0	3.6e-05	8.7e-05	3.4e-05	0	2.3e-05	2.3e-05	2.2e-05	0	2.8e-05	3.3e-05	4.1e-05	6.5e-05	4e-05	7e-06	1.8e-05	1.8e-05	1.5e-05	1.9e-05	2e-05	2.8e-05	2.5e-05	1.6e-05	2.1e-05	4.7e-05	8.5e-05	5.2e-05
A(32)	0	0	0	0	0	0	0.000102	3e-05	2.3e-05	2.3e-05	0	0	9e-06	2e-05	2.2e-05	5.8e-05	2.1e-05	1.8e-05	2.1e-05	3.2e-05	1.6e-05	6e-06	7e-06	5e-06	4e-06	7e-06	0.000112	8e-06	5e-06	0
L(27)	0	0	0	0	1.8e-05	3.5e-05	6.8e-05	3e-05	6.9e-05	4.7e-05	2.2e-05	6.4e-05	1.8e-05	3.3e-05	1.6e-05	8.7e-05	3e-05	3.2e-05	2.6e-05	3.9e-05	2e-05	2e-05	2.4e-05	3.9e-05	2.7e-05	1.3e-05	5e-06	5e-06	3e-06	2.6e-05
S(60)	0	0	0	0	1.8e-05	0	0	3e-05	0	0.000187	0	5.1e-05	0	3.9e-05	1.3e-05	5.1e-05	4.2e-05	1.6e-05	3.2e-05	1.1e-05	1.5e-05	1.8e-05	3e-05	3.1e-05	3.2e-05	3.1e-05	4e-06	9e-06	6e-06	0
V(47)	0	0	0	0	0	8.7e-05	0.00017	0	4.6e-05	0	0	6.4e-05	0.000102	5.2e-05	2.2e-05	7e-06	1.9e-05	2.7e-05	2.1e-05	3.2e-05	2.7e-05	2.9e-05	2.3e-05	2.9e-05	2.1e-05	5e-06	1e-05	1e-05	2.1e-05	2.6e-05
S(6)	0	0	0.000157	0	0	0	0.000102	9.1e-05	9.2e-05	7e-05	0	0	1.8e-05	2.6e-05	4.1e-05	2.2e-05	6.8e-05	3.2e-05	1.2e-05	1.4e-05	2.2e-05	1.2e-05	2.6e-05	4e-05	7e-06	9e-06	1.2e-05	5e-06	1.3e-05	1.3e-05
V(17)	0	0	0	0	3.6e-05	1.7e-05	0	0	0.000115	0	2.2e-05	2.6e-05	0	3.9e-05	9e-06	4e-06	7e-06	7e-06	3.5e-05	7e-06	4.4e-05	1.4e-05	9e-06	0	5e-06	2e-06	3.2e-05	5.8e-05	3.5e-05	1.3e-05
C(40)	0	0	0	0	0	1.7e-05	0	0	0	2.3e-05	0	1.3e-05	9e-06	0	6e-06	0	1.2e-05	1.1e-05	4.7e-05	1.1e-05	2.5e-05	2.5e-05	1.1e-05	1.5e-05	9e-06	8e-06	1.8e-05	4e-06	3e-06	1.3e-05
K(63)	0	0	0	0	3.6e-05	3.5e-05	3.4e-05	3e-05	0	0	0	0	9e-06	0	6e-06	7e-06	2e-06	7e-06	3e-06	7e-06	1.8e-05	3.4e-05	1.4e-05	5e-06	6e-06	1.2e-05	1.4e-05	1.2e-05	2.1e-05	0
V(25)	0	0	0	0	9e-05	1.7e-05	0	0.000425	0	4.7e-05	0	0	0	1.3e-05	6e-06	4e-06	9e-06	5e-06	9e-06	1.1e-05	1.1e-05	1.3e-05	1.4e-05	1.9e-05	1.1e-05	1.6e-05	5e-06	1e-05	8e-06	2.6e-05
Y(42)	0	0	0	0	0	3.5e-05	0	3e-05	2.3e-05	0	0	0	1.8e-05	1.3e-05	1.6e-05	1.5e-05	2.3e-05	1.4e-05	9e-06	2.1e-05	1.1e-05	1.2e-05	1e-06	2.3e-05	2.1e-05	1.3e-05	8e-06	3e-06	3e-06	0
L(65)	0	0	0	0	1.8e-05	1.7e-05	0	0	0	2.3e-05	0	0	0	7e-06	3e-06	1.5e-05	2e-06	2e-06	1.5e-05	3.5e-05	2.9e-05	1.9e-05	1.1e-05	1.5e-05	1.4e-05	1e-05	9e-06	1e-06	6e-06	1.3e-05
L(34)	0	0	0	0	1.8e-05	0	0	3e-05	0	2.3e-05	0	1.3e-05	0	0	3e-06	0	1.2e-05	5e-06	1.2e-05	1.1e-05	4e-06	4e-06	1e-05	1.5e-05	7e-06	7e-06	4.1e-05	5e-06	9e-06	2.6e-05
T(35)	0	0	0	0	0	0	0	0	2.3e-05	0	0	0	0	0	0	4e-06	1.6e-05	5e-06	9e-06	7e-06	7e-06	6e-06	1e-06	2e-06	0	0	4e-05	6e-06	3.3e-05	1.3e-05
N(45)	0	0	0	0	0	3.5e-05	0	3e-05	0	7e-05	2.2e-05	1.3e-05	0	0	9e-06	0	7e-06	7e-06	6e-06	1.4e-05	2.7e-05	1.6e-05	3.1e-05	6e-06	9e-06	3e-06	2e-06	6e-06	5e-06	0
V(29)	0	0	0	0.000576	0	0	0	0	0	0	0	1.3e-05	9e-06	7e-06	9e-06	1.1e-05	5e-06	0	2.1e-05	1.4e-05	7e-06	1.4e-05	7e-06	2.5e-05	1.6e-05	3e-06	6e-06	4e-06	3e-06	0
R(38)	0	0	0	0	1.8e-05	0	0	0	6.9e-05	0	2.2e-05	0	0	7e-06	3e-06	1.1e-05	7e-06	0	4.1e-05	7e-06	4.4e-05	2e-06	0	5e-06	2e-06	0	1.9e-05	3e-06	2e-06	0
P(54)	0	0	0.000313	0	1.8e-05	1.7e-05	0	6.1e-05	2.3e-05	2.3e-05	0	2.6e-05	1.8e-05	2e-05	9e-06	0	1.4e-05	1.4e-05	9e-06	7e-06	7e-06	1.3e-05	4e-06	8e-06	1.1e-05	3e-06	5e-06	5e-06	5e-06	0
N(48)	0	0	0	0	0	0	6.8e-05	0	0	0	6.5e-05	0	9e-06	7e-06	1.3e-05	3.6e-05	7e-06	7e-06	9e-06	2.1e-05	1.6e-05	2e-05	1e-06	5e-06	5e-06	1e-06	3e-06	4e-06	2e-06	1.3e-05
Y(57)	0	0	0	0	0	0	0	0	0	0	0	0	0	0	1.6e-05	1.8e-05	1.2e-05	5e-06	0	4e-06	2e-06	4e-06	1e-06	0	1.6e-05	3.7e-05	1e-06	3e-06	0	0
L(28)	0	0	0	0	0	0	6.8e-05	0	0	0	0	0	0	0	3e-06	0	2e-06	5e-06	0	7e-06	1.1e-05	6e-06	1.1e-05	2.5e-05	1.2e-05	1e-06	6e-06	4e-06	2e-06	0
Y(59)	0	0	0	0	1.8e-05	1.7e-05	6.8e-05	0	0	0	0	0	0	1.3e-05	9e-06	0	7e-06	0	3e-06	7e-06	0	1.2e-05	2e-05	2e-06	5e-06	2e-06	0	1e-06	0	0
L(12)	0	0	0	0	0	1.7e-05	0	0	0	0	2.2e-05	0	0	0	6e-06	0	2e-06	2e-06	0	1.1e-05	5e-06	6e-06	1e-05	2e-06	5e-06	3e-06	6e-06	0	2e-06	0
L(31)	0	0	0.000157	0	0	3.5e-05	3.4e-05	0	0	2.3e-05	0	1.3e-05	0	7e-06	0	7e-06	7e-06	2e-06	9e-06	7e-06	5e-06	5e-06	4e-06	2e-06	0	1e-06	3e-06	3e-06	2e-06	0
N(15)	0	0	0	0	1.8e-05	0	0	0	0	0	0	1.3e-05	0	0	0	4e-06	5e-06	1.4e-05	6e-06	7e-06	7e-06	4e-06	4e-06	2e-06	0	3e-06	3e-06	3e-06	3e-06	0
Y(2)	0	0	0	0	1.8e-05	1.7e-05	0.000102	6.1e-05	0	0	0	1.3e-05	0	0	3e-06	0	5e-06	1.1e-05	1.2e-05	0	0	0	1e-06	2e-06	5e-06	3e-06	1e-06	1e-06	0	0
L(39)	0	0	0	0	1.8e-05	1.7e-05	0	0	2.3e-05	4.7e-05	0	0	0	0	3e-06	0	9e-06	2e-06	3e-06	4e-06	0	4e-06	0	2e-06	1e-06	4e-06	3e-06	3e-06	2e-06	1.3e-05
M(1)	0	0	0	0	0	0	0	0	0	4.7e-05	0	0	0	7e-06	0	4e-06	0	5e-06	6e-06	7e-06	0	2e-06	0	0	0	0	1e-06	1e-06	0	0
