## Supplementary material for "Mutational insights among the structural proteins of SARS-CoV-2: frequencies and evolutionary trends in American countries": E-FRQ-WRD

### Sheet: Sheet1
	A	R	N	D	C	E	Q	G	H	I	L	K	M	F	P	S	T	Y	V
T(9)	7.9681e-06	1.61379e-06	0	0	0	1.00862e-07	0	3.02586e-07	0	0.30642	3.7319e-06	3.02586e-07	1.00862e-06	0	0	2.42069e-06	0	0	2.45095e-05
P(71)	7.06035e-07	3.69155e-05	1.00862e-07	0	0	0	0	0	5.99121e-05	0	0.00464298	0	0	0	0	0.000575721	1.40198e-05	1.00862e-07	2.21897e-06
V(62)	1.81552e-06	0	0	1.00862e-07	0	0	0	1.00862e-07	0	6.03155e-05	1.47259e-05	3.02586e-07	0	0.00224075	0	1.00862e-07	0	0	0
L(21)	4.03448e-07	0	0	0	0	0	0	0	0	7.79664e-05	0	0	0	0.00128004	2.21897e-06	1.00862e-07	0	0	0.000240455
V(58)	1.51293e-06	0	0	0	0	0	0	5.0431e-07	0	0.000108528	7.34276e-05	0	0	0.000946994	0	2.01724e-07	0	3.02586e-07	0
L(73)	0	3.02586e-06	0	1.00862e-07	0	0	0	0	1.33138e-05	2.96535e-05	0	0	0	0.000861362	1.43224e-05	0	0	0	1.34147e-05
S(55)	5.0431e-06	0	1.00862e-07	0	5.44655e-05	0	0	0	0	0	8.06897e-07	1.00862e-07	0	0.000866002	1.41207e-06	0	0	7.16121e-06	0
S(68)	1.99707e-05	0	1.00862e-07	0	2.60224e-05	0	0	0	0	0	0	1.00862e-07	0	0.000729233	5.28517e-05	0	2.72328e-06	2.29966e-05	2.01724e-07
V(49)	5.14397e-06	0	0	0	0	5.0431e-07	0	2.01724e-07	0	0	0.000337686	0	1.71466e-05	0	0	3.02586e-07	0	0	0
V(24)	4.00422e-05	0	0	0	0	0	0	3.02586e-07	0	1.00862e-07	0.000109536	0	0.00020596	2.01724e-07	0	0	0	0	0
D(72)	1.79534e-05	0	3.13681e-05	0	6.05172e-07	7.9681e-06	0	0.000155731	6.85862e-06	0	0	0	0	0	0	0	0	0.000111049	1.12966e-05
A(41)	0	1.00862e-07	0	0	0	1.10948e-06	0	8.06897e-07	0	0	1.00862e-07	0	0	0	2.01724e-07	7.87733e-05	9.5819e-06	3.02586e-07	0.000243683
R(69)	0	0	0	0	0	0	0	9.00698e-05	0	0.000114983	0	1.69448e-05	0	0	0	4.62957e-05	3.63103e-06	0	0
R(61)	0	0	0	0	7.90759e-05	0	0	2.01724e-07	6.56612e-05	0	0.000102274	0	0	2.01724e-07	4.03448e-07	7.06035e-07	0	1.00862e-07	5.0431e-07
N(66)	0	0	0	2.31983e-06	0	0	0	0	2.62241e-06	4.74052e-06	0	0.000102274	0	0	0	2.45095e-05	1.01871e-05	2.54172e-05	0
V(5)	2.925e-06	0	0	0	0	0	0	0	3.02586e-07	0.000140803	8.16983e-06	0	0	1.92647e-05	0	4.03448e-07	0	0	0
T(30)	5.58776e-05	4.03448e-07	1.00862e-07	0	0	0	0	1.31121e-06	0	0.000107922	8.06897e-07	2.01724e-07	1.00862e-07	0	0	1.51293e-06	0	0	2.01724e-07
V(70)	9.78362e-06	0	0	2.01724e-07	0	0	0	1.71466e-06	0	8.94647e-05	2.72328e-06	0	0	5.06328e-05	0	7.06035e-07	1.00862e-07	0	0
V(52)	5.0431e-07	1.00862e-07	0	0	0	1.71466e-06	0	1.00862e-07	0	4.78086e-05	9.80379e-05	3.02586e-07	0	0	0	3.02586e-07	0	0	0
L(51)	0	0	0	0	0	0	0	0	0	7.84707e-05	0	0	0	4.79095e-05	3.02586e-07	2.01724e-07	0	0	5.0431e-07
S(67)	4.33707e-06	0	0	0	1.34147e-05	0	0	0	0	0	1.00862e-07	0	0	6.85862e-05	2.9956e-05	0	9.07759e-07	2.52155e-06	0
E(8)	1.00862e-06	0	0	8.82543e-05	0	0	5.0431e-07	1.30112e-05	0	0	0	1.3919e-05	0	0	0	1.00862e-07	3.02586e-07	1.00862e-07	1.00862e-06
S(16)	0	1.00862e-07	3.62095e-05	0	6.25345e-06	0	0	4.27655e-05	0	2.00716e-05	2.01724e-07	0	0	1.00862e-07	0	0	3.22759e-06	0	4.03448e-07
F(26)	1.00862e-07	1.00862e-07	0	2.01724e-07	1.41207e-06	0	0	0	0	3.53017e-06	9.16836e-05	2.01724e-07	0	0	0	6.95948e-06	1.00862e-07	3.02586e-07	1.41207e-06
V(75)	7.26207e-06	0	0	1.00862e-07	0	0	0	1.00862e-07	0	1.79534e-05	7.42345e-05	0	0	3.93362e-06	0	0	0	0	0
L(18)	0	5.0431e-07	0	0	0	0	0	0	1.00862e-07	6.83845e-05	0	0	0	2.19879e-05	5.0431e-07	1.00862e-07	0	0	7.66552e-06
F(20)	0	0	0	0	9.07759e-07	0	0	0	0	1.13974e-05	8.17991e-05	0	0	0	0	3.63103e-06	0	0	7.06035e-07
C(43)	1.00862e-07	5.0431e-07	0	0	0	0	0	0	0	0	0	0	0	9.0675e-05	0	9.07759e-07	0	8.06897e-07	1.00862e-07
S(50)	0	0	3.02586e-07	0	8.87586e-06	0	0	2.48121e-05	0	5.46672e-05	3.02586e-07	0	0	0	0	0	9.07759e-07	1.00862e-07	0
L(19)	0	2.01724e-07	0	0	0	0	0	0	0	1.29103e-05	0	0	0	3.82267e-05	3.63103e-06	1.00862e-07	0	0	2.72328e-05
K(53)	0	6.98974e-05	5.0431e-07	0	0	1.00862e-07	1.00862e-06	0	0	5.0431e-07	1.00862e-07	0	0	0	3.02586e-07	0	4.03448e-07	0	1.00862e-07
N(64)	0	0	0	9.07759e-07	0	0	0	0	9.07759e-07	6.05172e-07	3.02586e-07	4.84138e-06	0	0	0	4.81112e-05	4.94224e-06	1.41207e-06	1.00862e-07
G(10)	4.03448e-07	3.02586e-06	0	3.02586e-07	3.31836e-05	1.00862e-07	0	0	0	0	0	0	0	0	0	1.9769e-05	3.02586e-07	0	4.23621e-06
L(74)	0	2.01724e-07	0	0	0	0	5.64828e-06	0	1.00862e-07	0	0	0	2.27948e-05	3.02586e-07	2.05759e-05	0	0	0	1.01871e-05
F(23)	0	0	0	0	6.95948e-06	0	0	0	0	1.91638e-06	3.94371e-05	0	0	0	0	1.31121e-06	0	0	1.31121e-06
I(46)	0	0	0	0	1.00862e-07	0	0	0	0	0	3.02586e-07	0	2.1181e-06	7.06035e-07	0	2.01724e-07	2.01724e-07	0	4.63966e-05
A(22)	0	0	0	1.00862e-07	1.00862e-07	0	0	1.00862e-07	0	0	1.00862e-07	0	0	7.06035e-07	5.0431e-07	1.64405e-05	3.53017e-06	0	2.83422e-05
C(44)	0	1.10948e-06	3.02586e-07	0	0	0	0	8.06897e-07	0	0	0	1.00862e-07	0	3.86302e-05	0	1.21034e-06	0	5.64828e-06	0
I(13)	0	1.00862e-07	0	0	0	0	0	0	0	0	1.23052e-05	0	4.74052e-06	1.00862e-07	0	0	5.0431e-07	0	2.98552e-05
I(33)	1.00862e-07	0	0	0	0	0	0	0	0	0	5.0431e-07	0	0	1.14983e-05	0	3.02586e-07	3.36879e-05	1.00862e-07	3.02586e-07
F(4)	0	0	0	0	0	0	0	0	0	3.02586e-07	4.1656e-05	0	0	0	0	3.02586e-07	0	1.81552e-06	6.05172e-07
L(37)	0	1.00862e-06	0	0	4.03448e-07	0	0	0	5.0431e-07	6.05172e-07	0	0	0	3.88319e-05	6.05172e-07	0	2.01724e-07	0	0
S(3)	5.0431e-07	0	0	0	0	0	0	0	0	0	2.51147e-05	0	0	0	1.45241e-05	0	6.05172e-07	0	0
E(7)	9.07759e-07	0	0	8.57328e-06	0	0	5.0431e-07	7.06035e-07	0	0	0	2.87457e-05	0	0	0	0	0	0	1.31121e-06
T(11)	2.67285e-05	3.02586e-07	0	0	0	0	0	0	0	0	4.03448e-07	5.0431e-07	9.98535e-06	0	0	7.06035e-07	0	0	1.00862e-07
A(36)	0	0	1.00862e-07	0	0	1.00862e-07	0	0	0	1.00862e-07	5.0431e-07	0	1.00862e-07	0	1.00862e-07	1.81552e-06	8.97672e-06	0	2.28957e-05
V(14)	9.07759e-06	0	3.02586e-07	1.00862e-07	0	0	0	1.00862e-07	0	1.18009e-05	3.93362e-06	0	0	6.05172e-06	0	0	1.00862e-07	0	0
F(56)	0	0	0	0	6.05172e-07	0	0	0	0	7.06035e-07	2.36017e-05	0	0	0	2.01724e-07	2.62241e-06	0	6.05172e-07	1.00862e-06
A(32)	0	0	0	2.01724e-07	0	1.00862e-07	0	1.00862e-07	0	3.02586e-07	0	0	0	0	4.03448e-07	1.31121e-06	1.31121e-06	0	2.01724e-05
L(27)	1.00862e-07	4.03448e-07	0	0	0	0	0	2.01724e-07	0	0	0	0	2.01724e-07	1.61379e-05	0	4.53879e-06	1.00862e-07	0	3.02586e-07
S(60)	8.775e-06	3.02586e-07	1.00862e-07	0	1.00862e-07	0	0	0	0	0	1.00862e-07	0	0	1.31121e-06	4.03448e-07	0	4.03448e-06	6.25345e-06	1.00862e-07
V(47)	2.01724e-07	0	4.03448e-07	1.00862e-07	1.00862e-07	0	0	1.00862e-07	0	1.51293e-06	4.74052e-06	0	0	1.42216e-05	0	0	0	0	0
S(6)	1.61379e-06	0	0	0	0	3.02586e-07	0	0	0	0	5.0431e-06	0	0	1.00862e-07	5.74914e-06	0	7.06035e-06	0	0
V(17)	3.22759e-06	0	1.00862e-07	0	0	6.05172e-07	0	0	0	7.26207e-06	8.37155e-06	0	0	0	0	0	0	0	0
C(40)	3.02586e-07	4.03448e-07	0	0	0	0	0	2.62241e-06	1.00862e-07	0	1.00862e-07	0	0	9.17845e-06	0	2.01724e-07	0	1.00862e-07	1.00862e-07
K(63)	0	9.38017e-06	2.31983e-06	0	0	4.03448e-07	1.00862e-07	1.00862e-07	0	3.02586e-07	0	0	0	0	0	0	0	0	0
V(25)	7.9681e-06	0	0	0	0	0	0	1.00862e-07	0	1.91638e-06	1.81552e-06	0	0	6.05172e-07	0	0	0	0	0
Y(42)	0	0	2.01724e-07	0	4.53879e-06	0	0	0	4.13535e-06	0	1.00862e-07	0	0	2.01724e-06	0	4.03448e-07	1.00862e-07	0	1.00862e-07
L(34)	1.21034e-06	1.00862e-07	0	0	1.00862e-07	0	0	0	3.02586e-07	2.01724e-07	0	0	0	6.15259e-06	2.52155e-06	0	3.02586e-07	0	5.0431e-07
L(65)	0	1.51293e-06	3.02586e-07	0	0	0	1.00862e-06	0	0	0	0	1.00862e-07	6.45517e-06	0	1.81552e-06	1.00862e-07	0	0	1.00862e-07
T(35)	1.61379e-06	1.00862e-07	2.72328e-06	0	2.01724e-07	0	0	0	0	1.61379e-06	1.00862e-07	0	0	2.82414e-06	1.00862e-07	8.06897e-07	0	0	0
N(45)	0	0	0	3.32845e-06	1.00862e-07	0	0	0	1.00862e-07	8.06897e-07	0	1.21034e-06	0	0	1.00862e-07	1.21034e-06	9.07759e-07	2.1181e-06	0
V(29)	2.925e-06	1.00862e-07	0	0	1.00862e-07	0	0	5.0431e-07	0	1.61379e-06	3.02586e-07	0	0	2.82414e-06	0	1.00862e-07	3.02586e-07	1.00862e-07	0
R(38)	1.00862e-07	0	0	0	0	0	9.07759e-07	2.01724e-07	0	0	6.75776e-06	0	0	0	2.01724e-07	1.00862e-07	2.01724e-07	0	1.00862e-07
P(54)	0	1.00862e-07	0	0	0	0	0	0	3.02586e-07	0	3.53017e-06	1.00862e-07	0	0	0	3.53017e-06	7.06035e-07	0	1.00862e-07
N(48)	0	0	0	1.31121e-06	0	0	0	0	2.01724e-07	2.01724e-07	0	1.00862e-06	0	0	1.00862e-07	3.12672e-06	3.02586e-07	1.51293e-06	3.02586e-07
Y(57)	0	0	1.00862e-06	0	3.02586e-07	0	0	0	4.03448e-07	0	0	0	0	5.24483e-06	0	2.01724e-07	1.00862e-07	0	3.02586e-07
L(28)	0	2.01724e-07	0	0	0	0	2.01724e-07	0	0	3.02586e-06	0	0	0	3.02586e-07	1.21034e-06	0	0	0	1.51293e-06
Y(59)	0	0	0	1.00862e-07	2.42069e-06	0	0	0	1.10948e-06	0	0	0	0	3.02586e-07	0	7.06035e-07	1.00862e-07	0	0
L(12)	0	0	0	0	0	0	0	1.00862e-07	0	5.0431e-07	0	0	0	2.72328e-06	0	4.03448e-07	0	0	3.02586e-07
L(31)	3.02586e-07	4.03448e-07	0	0	1.00862e-07	0	5.0431e-07	0	0	9.07759e-07	0	0	0	0	9.07759e-07	0	0	0	6.05172e-07
N(15)	0	0	0	1.51293e-06	0	0	0	0	1.00862e-07	2.01724e-07	0	2.01724e-07	0	0	0	1.10948e-06	2.01724e-07	3.02586e-07	0
Y(2)	0	0	1.00862e-07	1.00862e-07	2.01724e-07	0	0	0	2.62241e-06	0	0	0	0	1.00862e-07	0	0	0	0	0
L(39)	1.00862e-07	0	1.00862e-07	0	3.02586e-07	0	0	0	0	0	0	0	3.02586e-07	7.06035e-07	0	9.07759e-07	0	1.00862e-07	2.01724e-07
M(1)	0	0	0	0	0	0	0	0	0	7.06035e-07	1.00862e-07	4.03448e-07	0	0	0	1.00862e-07	1.00862e-07	0	0
