## Supplementary material for "Mutational insights among the structural proteins of SARS-CoV-2: frequencies and evolutionary trends in American countries": E-EVL-AMR

### Sheet: Sheet1
	2019-11-30	2019-12-31	2020-01-31	2020-02-29	2020-03-31	2020-04-30	2020-05-31	2020-06-30	2020-07-31	2020-08-31	2020-09-30	2020-10-31	2020-11-30	2020-12-31	2021-01-31	2021-02-28	2021-03-31	2021-04-30	2021-05-31	2021-06-30	2021-07-31	2021-08-31	2021-09-30	2021-10-31	2021-11-30	2021-12-31	2022-01-31	2022-02-28	2022-03-31	2022-04-30
T(9)	0	0	0.003497	0.146067	5.3e-05	0.000308	0.000285	6.3e-05	0.00086	0.000499	0.002742	0.005503	0.002378	0.001285	0.006092	0.001544	0.001154	0.000846	0.001497	0.001328	0.001084	0.001344	0.001105	0.000895	0.001328	0.47996	0.975852	0.996133	0.997147	0.998189
P(71)	0	0	0.001748	0	0.000266	0.000749	0.000998	0.015288	0.016524	0.005422	0.008293	0.003875	0.005446	0.00453	0.00634	0.008126	0.010473	0.010895	0.007917	0.002521	0.000604	0.000809	0.000871	0.000905	0.00105	0.000608	0.000314	0.000287	0.000163	0.00016
L(21)	0	0	0	0	0	0.000132	0.000143	0	0.000498	0.000642	0.000201	0.001008	0.003139	0.003968	0.00757	0.011172	0.01076	0.008542	0.005724	0.003267	0.000302	0.000275	0.000475	0.000841	0.000904	0.000542	0.000254	0.000305	0.00072	0.000479
V(62)	0	0	0	0	0.000106	0.000132	0.001425	0.001776	0.000362	0.000642	0.000468	0.000543	0.000428	0.00151	0.001379	0.001225	0.000639	0.000942	0.001435	0.003145	0.004163	0.002199	0.0023	0.004097	0.00484	0.002432	0.000321	0.000402	0.000471	0.001065
L(73)	0	0	0	0	0.000478	0.000925	0.00057	0.000634	0.001675	0.001569	0.000669	0.001085	0.001165	0.00143	0.001508	0.001416	0.001024	0.000835	0.000819	0.001261	0.000854	0.000621	0.001463	0.001668	0.001487	0.000998	0.00021	0.000227	0.000163	0
S(68)	0	0	0	0	0.000425	0.000837	0.000499	0.000698	0.001358	0.001641	0.006487	0.00434	0.001926	0.00212	0.002153	0.001842	0.001154	0.00161	0.001198	0.000488	0.000384	0.000564	0.000673	0.001228	0.001309	0.000879	0.000246	0.000301	0.000567	0.000639
V(58)	0	0	0	0	0.000159	0.000176	7.1e-05	0.000317	0.001087	0.000214	0.000134	0.000233	0.000761	0.001831	0.00121	0.00065	0.000476	0.000494	0.001453	0.001017	0.000767	0.001216	0.00088	0.000646	0.000904	0.000489	0.00014	0.000162	0.000269	0.000586
S(55)	0	0	0	0	0.000159	4.4e-05	0.000356	0.000254	0.000136	0.000357	6.7e-05	0.000271	0.00019	0.000514	0.000347	0.000714	0.000672	0.000341	0.000379	0.00061	0.000216	0.000436	0.000497	0.0006	0.000735	0.000547	0.000908	0.001341	0.002267	0.003355
V(49)	0	0	0.001748	0	0.000425	0.000264	0.000214	0.004504	0.004663	0.001498	0.000201	0	7.1e-05	9.6e-05	0.000367	0.000799	0.000561	0.000723	0.001409	0.002128	0.000724	0.000649	0.00059	0.000635	0.000619	0.000263	2.9e-05	5.1e-05	3.8e-05	0
D(72)	0	0	0	0	5.3e-05	0.000176	0	0.00019	0	0.00585	0.000401	0.001473	0.002259	0.002281	0.00255	0.002694	0.001539	0.000652	0.000335	0.00023	0.000125	0.000169	0.000201	0.000227	0.000354	0.000239	0.000109	0.000106	0.000211	0.000213
V(52)	0	0	0	0	5.3e-05	4.4e-05	0	0	4.5e-05	0.000143	0	0	9.5e-05	8e-05	0.000119	0.000309	0.000691	0.000239	3.5e-05	0.000136	0.000561	0.00064	0.000747	0.000483	0.000298	8.8e-05	1.2e-05	1.9e-05	2.9e-05	0
V(24)	0	0	0	0	0.000106	8.8e-05	7.1e-05	0.000254	0.001132	0.000428	0	0.000194	0.000904	0.00045	0.000298	0.000532	0.000287	0.000239	0.000546	0.000542	0.000259	0.00033	0.000383	0.000419	0.000391	0.00021	4.8e-05	6.9e-05	7.7e-05	0.00016
R(69)	0	0	0	0	0	4.4e-05	0.000784	0.003426	0.000498	0	0.000401	0.002325	0.001023	0.000273	0.000506	0.000277	0.000104	0.000122	9.7e-05	0.000569	0.000561	0.000458	0.000253	0.000217	0.000136	0.000127	2.9e-05	3.7e-05	4.8e-05	0
A(41)	0	0	0	0	0.000159	8.8e-05	0.000143	0.000127	9.1e-05	7.1e-05	6.7e-05	0.000194	0.000166	0.000177	0.000278	0.000224	0.000346	0.00026	0.000132	0.000163	0.000417	0.000305	0.000222	0.000383	0.00057	0.000159	6.8e-05	3.7e-05	1.9e-05	0.000107
V(5)	0	0	0	0	0	0.000396	7.1e-05	0.000127	0.000272	7.1e-05	6.7e-05	7.8e-05	0.001284	0.001301	0.000397	0.000106	0.000222	8.7e-05	8.8e-05	0.000244	0.000177	0.000229	0.000176	0.000149	0.000225	0.000151	3.1e-05	6.5e-05	8.6e-05	0.000213
R(61)	0	0	0.001748	0	0.000159	0	7.1e-05	6.3e-05	0.000498	0.000143	0	0.000116	7.1e-05	9.6e-05	7.9e-05	0.000117	7.2e-05	0.000143	0.000159	0.000244	0.000158	0.000199	0.000265	0.000181	0.000235	0.000181	0.000186	0.000167	0.000211	0.000266
V(75)	0	0	0	0	0	0	0	0	0.001132	0.00107	0	0.000116	4.8e-05	0.000209	0.000347	0.000362	0.000111	0.000194	9.7e-05	0.000122	0.000106	8.4e-05	7.1e-05	4.3e-05	4.6e-05	0.00025	0.00029	0.00037	9.6e-05	0
S(67)	0	0	0	0	0	8.8e-05	0	6.3e-05	0	7.1e-05	0.000134	0.001201	0.000285	0.000177	0.000139	7.5e-05	0.000104	0.000163	0.000238	0.000393	0.000134	0.000191	0.000194	0.000217	0.000192	9e-05	0.000109	0.000208	0.000115	0
V(70)	0	0	0	0	0.000159	0	0	0	4.5e-05	0	6.7e-05	0.000116	0.000119	0.000193	0.000298	0.000437	0.000274	0.000183	0.000211	0.000285	8.2e-05	5.7e-05	0.00017	0.00027	0.000305	0.000175	2.9e-05	4.6e-05	0	5.3e-05
F(26)	0	0	0	0	0	0.000308	0	0	0.000226	0.000713	0.000535	0.00062	9.5e-05	3.2e-05	0.000149	8.5e-05	0.000124	0.000224	0.000123	4.1e-05	0.000451	0.000316	0.000157	0.000124	7e-05	6.6e-05	6.5e-05	9.3e-05	7.7e-05	0.00016
T(30)	0	0	0	0	0	8.8e-05	0.000499	0.000507	0.000181	0.001355	0.001538	0.00031	0.000214	0.000145	0.000278	0.000394	0.000222	0.000199	0.000211	0.000217	5.3e-05	5.7e-05	8.3e-05	0.000185	0.000242	0.000146	2.7e-05	7.4e-05	8.6e-05	0.000213
L(18)	0	0	0	0	0	0	0	0	0	0.000143	0	7.8e-05	0	8e-05	6.9e-05	5.3e-05	0.000346	0.000112	2.6e-05	1.4e-05	5e-06	3.8e-05	2.8e-05	4.6e-05	3.6e-05	0.000114	0.000244	0.0005	0.000519	0.000426
N(66)	0	0	0	0	0	0.000176	0.000285	0	0	0.000143	0	7.8e-05	0.000214	3.2e-05	5e-05	7.5e-05	0.000189	0.000102	5.3e-05	6.8e-05	5e-06	0.000104	0.000207	0.000213	0.000129	0.000162	6.5e-05	0.000106	0.000211	0.000107
L(51)	0	0	0	0	0	0	0.000285	0.00019	0.000362	0.000642	0.000869	0.003178	0.001379	0.000209	6e-05	0.000106	2e-05	7.6e-05	1.8e-05	1.4e-05	7.7e-05	6.8e-05	8.6e-05	3.5e-05	3e-05	9e-05	7.2e-05	0.000106	1e-05	5.3e-05
S(16)	0	0	0	0	0	0	0	0	4.5e-05	0	0	0	2.4e-05	6.4e-05	6e-05	6.4e-05	6.5e-05	4.6e-05	0.000114	1.4e-05	0.000106	7.9e-05	0.000164	0.00016	0.000222	0.000212	2.7e-05	7.4e-05	6.7e-05	0.00016
E(8)	0	0	0	0	5.3e-05	8.8e-05	0	6.3e-05	0.000136	0.000999	0.000268	0.000349	0.000452	8e-05	6e-05	0.000106	9.1e-05	7.1e-05	0.000185	0.000298	0.000235	0.000104	8.3e-05	9.9e-05	9.9e-05	1.9e-05	1.2e-05	2.8e-05	1.9e-05	5.3e-05
C(43)	0	0	0	0	0	0	0.000143	6.3e-05	0.000362	0.000214	0.000201	3.9e-05	2.4e-05	0.000129	1e-05	0.000245	0.000157	4.1e-05	7e-05	9.5e-05	9.6e-05	9.5e-05	7.7e-05	9.2e-05	0.000139	0.000165	1.2e-05	2.8e-05	1e-05	0
F(4)	0	0	0	0	0	0	0	0	4.5e-05	0.000143	0.000134	0	2.4e-05	1.6e-05	2e-05	2.1e-05	2.6e-05	5e-06	2.6e-05	0	2.9e-05	1.9e-05	2.8e-05	0.000227	0.000292	0.000194	4.6e-05	9e-06	0	0
L(19)	0	0	0	0	0	8.8e-05	0	6.3e-05	0.000181	0	6.7e-05	0.000194	0	0.000161	6.9e-05	7.5e-05	0.00013	0.000199	0.000396	0.000203	2.4e-05	7.1e-05	0.000123	6e-05	3e-05	4.2e-05	2.7e-05	9e-06	1e-05	0
I(46)	0	0	0	0	0	0	0	0	0	0	0	0.000194	0	1.6e-05	1e-05	1.1e-05	1.3e-05	2.5e-05	9e-06	0	0.000158	9.8e-05	0.000247	0.000241	0.000119	2.4e-05	7e-06	5e-06	0	0
C(44)	0	0	0	0	0	0	0	0	0	0	0	7.8e-05	0	0	5e-05	0.00016	0.000267	0.000194	5.3e-05	4.1e-05	2.4e-05	1.1e-05	4.6e-05	3.9e-05	0.000146	0.000175	7e-06	9e-06	0	0
S(50)	0	0	0	0	0	8.8e-05	7.1e-05	6.3e-05	0	0.000785	6.7e-05	3.9e-05	0.000119	9.6e-05	4e-05	5.3e-05	5.2e-05	8.1e-05	0.00015	9.5e-05	3.4e-05	4.9e-05	0.000111	0.000121	6.3e-05	2.7e-05	4.6e-05	7.4e-05	2.9e-05	5.3e-05
G(10)	0	0	0	0	0	4.4e-05	0	0	4.5e-05	0.000143	6.7e-05	0	0.00019	6.4e-05	3e-05	6.4e-05	9.8e-05	3.1e-05	4.4e-05	1.4e-05	5.8e-05	0.000101	6.5e-05	8.2e-05	1e-05	2.7e-05	6e-05	8.8e-05	5.8e-05	0.00032
E(7)	0	0	0	0	5.3e-05	0	0	6.3e-05	0	0.000143	6.7e-05	3.9e-05	7.1e-05	0.000225	0.000169	0.000128	5.9e-05	1e-05	3.5e-05	2.7e-05	3.4e-05	3e-05	4.6e-05	4.6e-05	0.000129	9e-05	1.9e-05	2.8e-05	0.000106	0
F(23)	0	0	0	0	0	0	0	0	0	0	0	0	0	1.6e-05	2e-05	4.3e-05	2.6e-05	2e-05	9e-06	1.4e-05	0.000158	8.4e-05	9.9e-05	7.8e-05	0.000116	2.7e-05	2.2e-05	2.8e-05	0.000125	0.00016
N(64)	0	0	0	0	0	0.000132	0.000214	6.3e-05	0	0	6.7e-05	3.9e-05	4.8e-05	3.2e-05	4e-05	0.000106	0.000104	9.2e-05	0.000194	1.4e-05	0	1.4e-05	2.8e-05	7.5e-05	0.000156	3.2e-05	2.9e-05	1.9e-05	1.9e-05	0
A(22)	0	0	0	0	0	4.4e-05	0	0.00019	0.000272	0.000285	0	0	0	9.6e-05	6.9e-05	6.4e-05	9.8e-05	5.6e-05	7e-05	9.5e-05	1.9e-05	5.5e-05	5.9e-05	8.5e-05	4.6e-05	3.7e-05	3.9e-05	5e-06	3.8e-05	0.00016
L(74)	0	0	0	0	5.3e-05	0	7.1e-05	0	4.5e-05	0	0.000201	3.9e-05	9.5e-05	0.000112	0.000169	0.000149	5.2e-05	3.1e-05	9e-06	1.4e-05	6.2e-05	5.2e-05	4.6e-05	3.9e-05	7.3e-05	5.6e-05	1.4e-05	2.3e-05	6.7e-05	0.000107
I(33)	0	0	0.001748	0	0	0	0	0	0	7.1e-05	0	0	0.000238	0.000161	2e-05	3.2e-05	2.6e-05	1.5e-05	3.5e-05	5.4e-05	2.9e-05	3.5e-05	4.3e-05	7.1e-05	0.000123	0.000106	5e-06	5e-06	0	0
A(36)	0	0	0	0	0	4.4e-05	0	0	0	7.1e-05	0.000134	0.000116	0	8e-05	5e-05	6.4e-05	6.5e-05	8.1e-05	3.5e-05	4.1e-05	3.8e-05	5.7e-05	4.6e-05	7.1e-05	4e-05	2.1e-05	2.4e-05	1.4e-05	3.8e-05	0.000107
L(37)	0	0	0	0	5.3e-05	4.4e-05	7.1e-05	6.3e-05	0	7.1e-05	0.000134	3.9e-05	4.8e-05	4.8e-05	4e-05	7.5e-05	5.9e-05	2e-05	2.6e-05	6.8e-05	3.8e-05	5.5e-05	4.3e-05	2.5e-05	7e-05	6.9e-05	1.7e-05	9e-06	1.9e-05	0.000107
S(3)	0	0	0	0	0	0.000132	0	6.3e-05	0	0	0	3.9e-05	0	6.4e-05	8.9e-05	0.000106	0.000104	3.1e-05	0	1.4e-05	6.2e-05	7.6e-05	3.4e-05	2.8e-05	3.3e-05	1.1e-05	1.9e-05	2.8e-05	3.8e-05	0
T(11)	0	0	0	0	0	0	0	0	4.5e-05	0	0	0.000116	0.000357	4.8e-05	2e-05	2.1e-05	5.2e-05	2.5e-05	0	4.1e-05	2.4e-05	4.6e-05	3.7e-05	2.8e-05	5.6e-05	8e-06	3.9e-05	3.7e-05	9.6e-05	0
F(20)	0	0	0	0	0	0.000573	0	0.00019	0.000136	0	0	3.9e-05	0.000166	6.4e-05	4e-05	5.3e-05	1.3e-05	6.6e-05	0	2.7e-05	0	1.6e-05	2.5e-05	8.5e-05	5.6e-05	5.3e-05	7e-06	0	1.9e-05	0
S(60)	0	0	0	0	5.3e-05	0	0	0	0	7.1e-05	0	3.9e-05	0	4.8e-05	3e-05	6.4e-05	2.6e-05	5e-06	2.6e-05	1.4e-05	1.9e-05	2.2e-05	5.9e-05	4.6e-05	4e-05	6.4e-05	7e-06	1.9e-05	1e-05	0
I(13)	0	0	0	0	0	0	0	6.3e-05	0	7.1e-05	0	0	0	3.2e-05	7.9e-05	5.3e-05	3.9e-05	4.6e-05	2.6e-05	1.4e-05	3.8e-05	3.3e-05	4.3e-05	2.5e-05	2.7e-05	1.9e-05	2.2e-05	1.4e-05	0	0
V(14)	0	0	0	0	0	0	0	6.3e-05	0	0	0	3.9e-05	0	0	3e-05	4.3e-05	5.9e-05	8.7e-05	4.4e-05	2.7e-05	1e-05	2.7e-05	4.9e-05	2.5e-05	3.3e-05	2.7e-05	7e-06	1.4e-05	1e-05	0
F(56)	0	0	0	0	0	0	0	0	4.5e-05	7.1e-05	6.7e-05	0	0	3.2e-05	0.000109	0.000192	3.3e-05	1.5e-05	1.8e-05	0	1.4e-05	1.1e-05	2.5e-05	2.8e-05	1.7e-05	1.9e-05	1.9e-05	5.6e-05	1.9e-05	0
L(27)	0	0	0	0	0	0	7.1e-05	0	0.000136	7.1e-05	0	0	2.4e-05	3.2e-05	3e-05	3.2e-05	7e-06	5e-06	9e-06	5.4e-05	1.4e-05	2.5e-05	4e-05	4.6e-05	3.3e-05	2.1e-05	7e-06	0	1e-05	5.3e-05
K(63)	0	0	0	0	5.3e-05	4.4e-05	7.1e-05	6.3e-05	0	0	0	0	2.4e-05	0	0	1.1e-05	7e-06	0	0	1.4e-05	1.4e-05	6.5e-05	3.1e-05	7e-06	1.3e-05	1.9e-05	5e-06	2.3e-05	9.6e-05	0
L(65)	0	0	0	0	0	0	0	0	0	7.1e-05	0	0	0	1.6e-05	0	1.1e-05	7e-06	0	9e-06	9.5e-05	6.7e-05	3.3e-05	1.5e-05	2.8e-05	2.3e-05	1.9e-05	1e-05	0	0	0
S(6)	0	0	0.001748	0	0	0	0	0	0.000181	0.000143	0	0	0	1.6e-05	5e-05	4.3e-05	7.2e-05	5e-06	1.8e-05	0	3.8e-05	5e-06	1.2e-05	2.8e-05	1e-05	5e-06	1.2e-05	9e-06	2.9e-05	5.3e-05
V(47)	0	0	0	0	0	0	0.000285	0	9.1e-05	0	0	7.8e-05	0	1.6e-05	1e-05	0	0	2e-05	1.8e-05	8.1e-05	5e-06	2.2e-05	3.1e-05	2.5e-05	1.3e-05	0	5e-06	9e-06	4.8e-05	0
Y(42)	0	0	0	0	0	4.4e-05	0	0	4.5e-05	0	0	0	0	1.6e-05	2e-05	4.3e-05	2.6e-05	2e-05	0	1.4e-05	0	1.1e-05	0	3.5e-05	5e-05	1.6e-05	2e-06	0	0	0
C(40)	0	0	0	0	0	0	0	0	0	0	0	3.9e-05	0	0	0	0	7e-06	2.5e-05	0.000106	0	0	1.1e-05	9e-06	7e-06	2e-05	1.3e-05	5e-06	5e-06	1e-05	5.3e-05
K(53)	0	0	0	0	0	0	0	0	0	0	0	7.8e-05	0	1.6e-05	3e-05	2.1e-05	7e-06	3.6e-05	1.8e-05	0	0	8e-06	4.9e-05	1.1e-05	7e-06	0	2e-06	0	0	0
N(48)	0	0	0	0	0	0	0	0	0	0	6.7e-05	0	0	1.6e-05	2e-05	8.5e-05	7e-06	1e-05	9e-06	6.8e-05	2.9e-05	2.5e-05	3e-06	4e-06	3e-06	0	2e-06	0	0	0
A(32)	0	0	0	0	0	0	0	0	0	0	0	0	2.4e-05	0	2e-05	1.1e-05	0	2.5e-05	1.8e-05	2.7e-05	2.9e-05	3e-06	1.5e-05	7e-06	3e-06	8e-06	2e-06	5e-06	1e-05	0
V(25)	0	0	0	0	5.3e-05	0	0	0	0	7.1e-05	0	0	0	0	0	1.1e-05	7e-06	5e-06	0	0	1e-05	1.1e-05	1.5e-05	4e-06	2e-05	1.6e-05	7e-06	5e-06	0	0
V(17)	0	0	0	0	0	0	0	0	0	0	0	7.8e-05	0	1.6e-05	1e-05	0	7e-06	5e-06	0	0	0	1.6e-05	1.5e-05	0	0	5e-06	1e-05	2.3e-05	4.8e-05	0
N(45)	0	0	0	0	0	0	0	0	0	7.1e-05	0	3.9e-05	0	0	1e-05	0	1.3e-05	5e-06	0	1.4e-05	2.4e-05	1.1e-05	2.2e-05	7e-06	1e-05	5e-06	0	9e-06	0	0
V(29)	0	0	0	0	0	0	0	0	0	0	0	3.9e-05	2.4e-05	0	1e-05	2.1e-05	7e-06	0	0	0	1e-05	1.6e-05	9e-06	1.1e-05	2e-05	5e-06	1e-05	0	0	0
Y(59)	0	0	0	0	0	0	0	0	0	0	0	0	0	1.6e-05	3e-05	0	0	0	0	0	0	2.2e-05	3.7e-05	4e-06	1e-05	0	0	0	0	0
P(54)	0	0	0	0	0	0	0	6.3e-05	4.5e-05	7.1e-05	0	3.9e-05	2.4e-05	0	1e-05	0	7e-06	5e-06	1.8e-05	0	0	1.6e-05	6e-06	4e-06	1e-05	3e-06	2e-06	5e-06	1.9e-05	0
L(28)	0	0	0	0	0	0	0	0	0	0	0	0	0	0	0	0	0	1e-05	0	1.4e-05	1.9e-05	8e-06	1.2e-05	7e-06	3e-06	0	1.2e-05	5e-06	1e-05	0
N(15)	0	0	0	0	5.3e-05	0	0	0	0	0	0	0	0	0	0	0	1.3e-05	3.1e-05	0	0	1e-05	3e-06	6e-06	0	0	3e-06	5e-06	5e-06	0	0
L(12)	0	0	0	0	0	0	0	0	0	0	6.7e-05	0	0	0	0	0	7e-06	0	0	0	1e-05	8e-06	1.5e-05	0	1e-05	0	2e-06	0	0	0
Y(57)	0	0	0	0	0	0	0	0	0	0	0	0	0	0	2e-05	3.2e-05	2e-05	5e-06	0	0	0	0	3e-06	0	3e-06	0	0	5e-06	0	0
M(1)	0	0	0	0	0	0	0	0	0	0.000143	0	0	0	1.6e-05	0	1.1e-05	0	1e-05	9e-06	1.4e-05	0	3e-06	0	0	0	0	2e-06	5e-06	0	0
L(34)	0	0	0	0	0	0	0	0	0	7.1e-05	0	0	0	0	1e-05	0	0	5e-06	0	0	0	0	9e-06	7e-06	3e-06	5e-06	0	0	0	0
T(35)	0	0	0	0	0	0	0	0	0	0	0	0	0	0	0	0	7e-06	1e-05	0	1.4e-05	5e-06	5e-06	0	0	0	0	0	9e-06	0	0
R(38)	0	0	0	0	0	0	0	0	0	0	0	0	0	0	0	1.1e-05	0	0	0	0	1.4e-05	0	0	1.1e-05	3e-06	0	0	5e-06	0	0
L(31)	0	0	0	0	0	0	0	0	0	7.1e-05	0	0	0	0	0	1.1e-05	0	5e-06	0	0	1e-05	0	6e-06	0	0	0	0	0	1e-05	0
L(39)	0	0	0	0	0	0	0	0	4.5e-05	0	0	0	0	0	0	0	7e-06	0	0	0	0	3e-06	0	0	0	3e-06	0	0	0	5.3e-05
Y(2)	0	0	0	0	0	0	0	0.000127	0	0	0	3.9e-05	0	0	0	0	0	5e-06	0	0	0	0	0	0	0	0	0	0	0	0

### Sheet: Sheet2
	2019-11-30	2019-12-31	2020-01-31	2020-02-29	2020-03-31	2020-04-30	2020-05-31	2020-06-30	2020-07-31	2020-08-31	2020-09-30	2020-10-31	2020-11-30	2020-12-31	2021-01-31	2021-02-28	2021-03-31	2021-04-30	2021-05-31	2021-06-30	2021-07-31	2021-08-31	2021-09-30	2021-10-31	2021-11-30	2021-12-31	2022-01-31	2022-02-28	2022-03-31	2022-04-30
T(9)	0	0	0	0	0	0.001155	0.000853	0.002985	0	0.003249	0.002103	0.001845	0.001572	0	0.01957	0.000973	0.000827	0.001366	0.001152	0.001264	0.001152	0.000989	0.000289	0.000452	0.001103	0.436412	0.960797	0.997736	0.996929	1
P(71)	0	0	0	0	0.00165	0.000578	0.001706	0.000995	0.004669	0.003249	0.001052	0	0	0.000508	0.001654	0.003648	0.009378	0.005625	0.008972	0.005841	0.00417	0.003072	0.000916	0.000903	0.00098	0.000561	0.000207	0.000335	0	0
V(58)	0	0	0	0	0	0.002889	0.045222	0.028856	0.039216	0.019496	0.012618	0.00738	0.004717	0.003559	0.002481	0.000973	0.001379	0.001688	0.001317	0.001626	0.001372	0.001093	0.000723	0.000565	0.000796	0.001123	0.000249	0.000922	0.001024	0
A(41)	0	0	0	0	0	0	0	0	0.000934	0.000812	0	0	0.000786	0.000508	0	0.000973	0.001103	0.000563	0.000247	0.000542	0.001426	0.00328	0.005497	0.004856	0.002941	0.001185	4.1e-05	8.4e-05	0.000256	0
L(51)	0	0	0	0	0	0	0	0	0	0	0	0	0	0	0	0	0	0	8.2e-05	0.000181	0.000549	0.002083	0.003424	0.002428	0.003921	0.004366	0.000456	0	0	0
L(73)	0	0	0	0	0.0033	0.001155	0	0	0.002801	0	0.004206	0.000923	0.003145	0.00305	0.001654	0.000973	0.000965	0.002411	0.000988	0.001927	0.003566	0.002083	0.000916	0.001299	0.001899	0.000437	8.3e-05	0	0.000256	0
S(68)	0	0	0.034483	0	0.000825	0.000578	0	0.000995	0.000934	0.002437	0.005258	0.011993	0.003145	0.002542	0.002205	0.002432	0.002207	0.002089	0.001893	0.001626	0.001646	0.001666	0.00082	0.001186	0.000368	0.000561	0.000207	8.4e-05	0.000256	0
V(62)	0	0	0	0	0	0.001155	0.000853	0	0.001867	0.000812	0	0.002768	0.000786	0.001525	0.002205	0.001216	0.002207	0.001286	0.001564	0.000843	0.001646	0.001406	0.001398	0.001073	0.001164	0.001871	0.000332	0.000671	0.000256	0
R(69)	0	0	0	0	0	0	0	0	0	0	0	0	0.000786	0.001525	0.000551	0.003405	0.004413	0.005223	0.004527	0.001987	0.001317	0.000312	0.000289	0.000282	0.000368	0.000187	0	0	0	0
S(55)	0	0	0	0	0	0	0	0.000995	0.000934	0	0	0.000923	0	0.001017	0.000551	0.000243	0.00069	0.000161	0.000823	0.001385	0.000219	0.000573	0.001302	0.00192	0.00098	0.000748	0.000787	0.001174	0.004095	0
L(21)	0	0	0	0	0	0.001155	0	0	0	0.000812	0	0	0.001572	0	0.000551	0.001946	0.001793	0.000643	0.001152	0.001505	0.001207	0.000885	0.001109	0.00079	0.000919	0.000686	0.000207	0.000335	0.000768	0
V(24)	0	0	0	0	0	0.002311	0.00256	0.00199	0.000934	0.000812	0.004206	0.001845	0.001572	0	0	0	0.000552	0.000241	0.000329	0.000361	0.000494	0.001093	0.000386	0.000226	0.000368	0.000187	0.000249	0.000168	0	0
V(49)	0	0	0	0	0	0.000578	0	0	0.000934	0.000812	0	0	0	0.001017	0.000551	0.000243	0.001241	8e-05	0.000905	0.000542	0.000274	0.000729	0.000482	0.000169	0.000551	6.2e-05	4.1e-05	0	0.000256	0
D(72)	0	0	0	0	0	0	0	0.000995	0	0	0.001052	0.000923	0	0.000508	0.000551	0.000973	0.000276	0.000643	0.000741	0.000542	0.000329	0.000417	0.000145	0.000339	0.000429	0.000374	0	0	0	0
L(74)	0	0	0	0	0	0	0	0	0	0	0	0	0	0.000508	0.000276	0.000243	0	0	8.2e-05	6e-05	0.00011	0.000677	0.000627	0.000339	0.000184	0.000187	0.000166	0	0	0
T(30)	0	0	0	0	0	0	0	0	0	0	0	0.000923	0	0	0	0.00073	0	0.000482	0.000576	0.000361	0.000274	0.000417	0.000145	5.6e-05	6.1e-05	0	0	8.4e-05	0.000256	0
V(75)	0	0	0	0	0	0	0	0	0	0	0.001052	0.000923	0	0	0.000276	0.001216	0.001379	0.000321	0	0	0.000165	0	0	0	6.1e-05	0	0.000539	0.000168	0	0
V(5)	0	0	0	0	0	0	0	0	0.001867	0.008936	0	0.001845	0	0	0	0	0	0.000241	8.2e-05	0	0	0.000156	0.000338	0.000169	0.000123	0.000125	0	0.000168	0.000256	0
R(61)	0	0	0	0	0	0	0	0	0	0.002437	0	0	0	0	0.000276	0	0.000138	0.000161	0.000165	0.00012	0.000165	5.2e-05	0.000386	0.000113	0.000245	6.2e-05	0.000166	0.000252	0.000256	0
E(8)	0	0	0	0	0	0	0	0	0	0	0	0	0	0.000508	0	0	0.000276	0.000321	8.2e-05	0.000903	0	0.000208	4.8e-05	0	0.000123	0	0	0	0	0
N(66)	0	0	0	0	0	0	0	0	0	0	0	0	0	0	0	0	0	0	0.000165	6e-05	5.5e-05	0.000104	0	0.000282	0.000429	0.000312	4.1e-05	0.000252	0	0
V(70)	0	0	0	0	0	0.000578	0	0	0.000934	0.000812	0	0	0	0.000508	0	0	0.000138	8e-05	0	6e-05	5.5e-05	0.000364	0.000241	0.000226	6.1e-05	6.2e-05	0	0	0	0
V(52)	0	0	0	0	0.000825	0	0	0	0	0	0	0	0	0	0	0	0.000276	0.000161	0.000165	0.00012	5.5e-05	5.2e-05	0.000193	0.000169	0.000184	6.2e-05	0	8.4e-05	0	0
C(43)	0	0	0	0	0	0.000578	0	0	0	0.000812	0.006309	0.000923	0	0	0	0	0	0	0	6e-05	0.000165	0	0.000145	0	0.000245	6.2e-05	4.1e-05	0	0.000256	0
F(26)	0	0	0	0	0	0	0	0	0	0	0	0	0	0.000508	0	0	0	0.000321	0.000165	6e-05	5.5e-05	0.000208	0	0	0	6.2e-05	4.1e-05	0.000168	0.000256	0
C(40)	0	0	0	0	0	0	0	0	0	0	0	0	0	0	0	0	0	0	0	0	0	0	0	0	0	6.2e-05	0.000704	0	0	0
S(67)	0	0	0	0	0	0	0	0	0	0	0	0	0	0	0.000551	0	0	0.000321	0.000165	0	0	0.000156	9.6e-05	0	0.000123	0	0	0	0	0
L(19)	0	0	0	0	0	0	0	0	0	0	0	0	0.000786	0	0.000276	0	0.000414	0	0.000165	6e-05	0.000165	5.2e-05	4.8e-05	0	0.000123	0	0	0	0	0
L(18)	0	0	0	0	0	0	0	0	0	0.000812	0	0	0	0	0	0	0.000138	0	8.2e-05	0	0	0	4.8e-05	0	0	6.2e-05	0.000207	0.000335	0.000256	0
S(6)	0	0	0	0	0	0	0	0	0	0.000812	0	0	0.000786	0.000508	0	0	0	0.000321	8.2e-05	0	5.5e-05	5.2e-05	4.8e-05	0	0	0	0	0	0	0
A(36)	0	0	0	0	0	0	0.000853	0	0	0	0.001052	0	0	0	0	0.000243	0	0	8.2e-05	0	0	0.000156	9.6e-05	0	0	0	0	0.000168	0	0
S(50)	0	0	0	0	0	0	0	0	0	0	0	0	0	0	0	0	0.000414	0	0	6e-05	0	5.2e-05	4.8e-05	0.000169	0	0	0	8.4e-05	0.000256	0
F(23)	0	0	0	0	0	0	0	0	0	0.000812	0	0	0	0	0	0	0	0	0	6e-05	0.00011	5.2e-05	0	0	0	6.2e-05	0	0.000168	0.000512	0
S(3)	0	0	0	0	0	0	0	0	0	0	0	0	0	0	0	0	0	0.000321	0.000165	6e-05	5.5e-05	0	0	0	0	0	0	0	0.000256	0
G(10)	0	0	0	0	0	0	0	0	0	0	0	0	0	0	0	0	0.000138	0	0	6e-05	5.5e-05	0	0	0	0	0.000125	0	0.000335	0	0
F(4)	0	0	0	0	0	0	0	0	0	0.003249	0	0	0	0	0	0	0	0	8.2e-05	0	0	0	4.8e-05	0.000113	6.1e-05	0	0	0	0	0
F(56)	0	0	0	0	0	0	0	0	0	0	0	0	0	0	0	0	0	0	0	6e-05	0	0.000156	0	0.000169	6.1e-05	6.2e-05	0	0	0	0
I(33)	0	0	0	0	0	0	0	0	0	0.000812	0	0	0	0	0	0.000486	0	0	0	6e-05	5.5e-05	5.2e-05	0	5.6e-05	0	6.2e-05	0	0	0	0
E(7)	0	0	0	0	0	0	0	0	0	0.000812	0	0	0	0	0.000276	0	0	0	8.2e-05	0	0.000219	0	0	0	0	0	0	0	0.000256	0
Y(42)	0	0	0	0	0	0	0	0	0	0	0	0	0	0	0	0	0	0	0	0	0	0	0	0	0	0	0.00029	0	0	0
S(16)	0	0	0	0	0	0	0	0	0.001867	0	0	0	0	0	0	0	0	0	0	0	0	0.000156	0	0	0	0	0	8.4e-05	0.000256	0
S(60)	0	0	0	0	0	0	0	0	0	0	0	0	0	0	0	0	0.000138	8e-05	0	6e-05	5.5e-05	0	0	5.6e-05	0	6.2e-05	0	8.4e-05	0	0
N(64)	0	0	0	0	0.000825	0	0	0	0	0	0.001052	0	0	0	0	0	0	0	0	6e-05	5.5e-05	0.000104	0	0	0	0	0	0	0	0
I(46)	0	0	0	0	0	0	0	0	0	0	0	0	0	0	0	0	0.000414	0.000161	0	0	0	0	0	0	6.1e-05	0	0	0	0	0
P(54)	0	0	0	0	0	0	0	0	0	0	0	0	0	0.000508	0	0	0.000276	8e-05	0	6e-05	0	5.2e-05	0	0	0	0	0	0	0	0
L(37)	0	0	0	0	0	0	0	0	0	0	0.001052	0	0.000786	0	0	0	0	8e-05	0	6e-05	5.5e-05	0	0	0	0	0	0	0	0	0
T(11)	0	0	0	0	0	0	0	0	0	0	0	0.000923	0	0	0	0	0	0	0	0.00012	0	5.2e-05	0	0	0	6.2e-05	0	0	0	0
A(22)	0	0	0	0	0	0	0.000853	0	0	0	0	0	0	0	0.000276	0	0	0	0	0	5.5e-05	0	0	5.6e-05	6.1e-05	0	0	0	0	0
L(27)	0	0	0	0	0	0	0	0	0	0	0	0	0	0	0	0	0	8e-05	8.2e-05	0.00012	0	5.2e-05	0	0	0	0	0	0	0	0
F(20)	0	0	0	0	0	0	0	0	0	0	0	0	0	0	0	0	0	0	8.2e-05	0	0	0	0	0	0	6.2e-05	0	0.000168	0	0
V(25)	0	0	0	0	0	0	0	0	0	0	0	0	0	0	0	0	0	0	0	6e-05	0.00011	0	0	0	6.1e-05	0	0	0	0	0
V(47)	0	0	0	0	0	0	0	0	0	0	0	0	0	0	0	0	0	8e-05	0	0	0	0	9.6e-05	0	0	0	4.1e-05	0	0	0
L(28)	0	0	0	0	0	0	0	0	0	0	0	0	0	0	0	0	0	0	0	0	0	0	4.8e-05	0	0.000184	0	0	0	0	0
V(29)	0	0	0	0	0	0	0	0	0	0	0	0	0	0	0	0	0	0	0	0	5.5e-05	0.000104	0	0	0	0	0	0	0	0
Y(2)	0	0	0	0	0.000825	0	0	0	0	0	0	0	0	0	0	0	0	0	8.2e-05	0	0	0	0	0	0	0	0	0	0	0
L(12)	0	0	0	0	0	0	0	0	0	0	0	0	0	0	0	0	0	8e-05	0	6e-05	0	0	0	0	0	0	0	0	0	0
V(14)	0	0	0	0	0	0	0	0	0	0	0	0	0	0	0	0	0	0	0	0	0	5.2e-05	0	0	6.1e-05	0	0	0	0	0
L(65)	0	0	0	0	0	0	0	0	0	0	0	0	0	0	0	0	0	0	0	0	5.5e-05	0	0	0	0	0	0	8.4e-05	0	0
V(17)	0	0	0	0	0	0	0	0	0	0	0	0	0	0	0	0	0	0	0	0	0	0.000104	0	0	0	0	0	0	0	0
C(44)	0	0	0	0	0	0	0	0	0	0	0	0	0	0.000508	0	0	0	0	0	0	0	0	0	5.6e-05	0	0	0	0	0	0
I(13)	0	0	0	0	0	0	0	0	0	0	0	0	0	0	0	0	0	0	0	0	0	0	0	0	0	0	4.1e-05	0	0	0
R(38)	0	0	0	0	0	0	0	0	0	0	0	0	0	0	0	0	0	0	8.2e-05	0	0	0	0	0	0	0	0	0	0	0
A(32)	0	0	0	0	0	0	0	0	0	0	0	0	0	0	0	0	0	0	0	0	0	5.2e-05	0	0	0	0	0	0	0	0
L(34)	0	0	0	0	0	0	0	0	0	0	0	0	0	0	0	0	0	0	8.2e-05	0	0	0	0	0	0	0	0	0	0	0
T(35)	0	0	0	0	0	0	0	0	0	0	0	0	0	0	0	0	0	0	8.2e-05	0	0	0	0	0	0	0	0	0	0	0
N(45)	0	0	0	0	0	0	0	0	0	0	0	0	0	0	0	0	0	0	0	0	0	0	0	0	6.1e-05	0	0	0	0	0
N(48)	0	0	0	0	0	0	0	0	0	0	0	0	0	0	0	0	0	0	0	0	0	5.2e-05	0	0	0	0	0	0	0	0
Y(57)	0	0	0	0	0	0	0	0	0	0	0	0	0	0	0	0	0	0	0	0	0	0	0	0	6.1e-05	0	0	0	0	0
K(63)	0	0	0	0	0	0	0	0	0	0	0	0	0	0	0	0	0	0	0	0	0	5.2e-05	0	0	0	0	0	0	0	0
M(1)	0	0	0	0	0	0	0	0	0	0	0	0	0	0	0	0	0	0	0	6e-05	0	0	0	0	0	0	0	0	0	0
N(15)	0	0	0	0	0	0	0	0	0	0	0	0	0	0	0	0	0	0	0	0	0	0	0	0	0	0	0	0	0	0
L(31)	0	0	0	0	0	0	0	0	0	0	0	0	0	0	0	0	0	0	0	0	0	0	0	0	0	0	0	0	0	0
L(39)	0	0	0	0	0	0	0	0	0	0	0	0	0	0	0	0	0	0	0	0	0	0	0	0	0	0	0	0	0	0
K(53)	0	0	0	0	0	0	0	0	0	0	0	0	0	0	0	0	0	0	0	0	0	0	0	0	0	0	0	0	0	0
Y(59)	0	0	0	0	0	0	0	0	0	0	0	0	0	0	0	0	0	0	0	0	0	0	0	0	0	0	0	0	0	0
