## Supplementary material for "Mutational insights among the structural proteins of SARS-CoV-2: frequencies and evolutionary trends in American countries": E-FRQ-AMR

### Sheet: Sheet1
	A	R	N	D	C	G	H	I	L	K	M	F	P	S	T	Y	V
T(9)	5.00341e-06	2.5017e-06	0	0	0	0	0	0.257425	3.89154e-06	0	8.33902e-07	0	0	3.05764e-06	0	0	1.64001e-05
P(71)	1.11187e-06	5.1146e-05	0	0	0	0	5.39256e-05	0	0.00166475	0	0	0	0	0.000826952	1.55662e-05	2.77967e-07	2.77967e-07
L(21)	2.77967e-07	0	0	0	0	0	0	0.000106461	0	0	0	0.00139734	4.16951e-06	0	0	0	0.000645996
V(62)	1.94577e-06	0	0	0	0	0	0	5.0868e-05	7.78308e-06	0	0	0.00198941	0	0	0	0	0
L(73)	0	1.94577e-06	0	0	0	0	2.22374e-06	1.94577e-05	0	0	0	0.000898112	1.33424e-05	0	0	0	1.08407e-05
S(68)	6.39325e-06	0	0	0	2.27933e-05	0	0	0	0	0	0	0.000856695	2.89086e-05	0	5.28138e-06	2.22374e-05	0
V(58)	2.22374e-06	0	0	0	0	1.38984e-06	0	0.000114245	8.97834e-05	0	0	0.0004731	0	0	0	0	0
S(55)	4.72544e-06	0	0	0	1.44543e-05	0	0	0	8.33902e-07	0	0	0.00062904	2.22374e-06	0	0	3.89154e-06	0
V(49)	6.94918e-06	0	0	0	0	0	0	0	0.000518965	0	1.55662e-05	0	0	0	0	0	0
D(72)	2.11255e-05	0	4.75324e-05	0	1.6678e-06	0.000317994	6.94918e-06	0	0	0	0	0	0	0	0	9.42309e-05	1.02848e-05
V(52)	1.11187e-06	0	0	0	0	2.77967e-07	0	6.50443e-05	0.00023516	0	0	0	0	0	0	0	0
V(24)	2.5017e-05	0	0	0	0	2.77967e-07	0	0	8.42241e-05	0	0.000179845	5.55934e-07	0	0	0	0	0
R(69)	0	0	0	0	0	8.06105e-06	0	0.000115078	0	1.86238e-05	0	0	0	0.000109519	3.05764e-06	0	0
A(41)	0	0	0	0	0	2.77967e-07	0	0	0	0	0	0	0	8.86715e-05	4.16951e-06	0	0.000147045
V(5)	8.33902e-07	0	0	0	0	0	0	0.000165113	9.45088e-06	0	0	1.08407e-05	0	2.77967e-07	0	0	0
R(61)	0	0	0	0	3.86374e-05	2.77967e-07	9.58987e-05	0	4.44747e-05	0	0	0	0	2.77967e-07	0	0	2.77967e-07
V(75)	8.89495e-06	0	0	0	0	2.77967e-07	0	2.02916e-05	0.00013676	0	0	2.77967e-06	0	0	0	0	0
S(67)	6.39325e-06	0	0	0	2.77967e-06	0	0	0	0	0	0	0.000126197	2.89086e-05	0	5.55934e-07	2.22374e-06	0
V(70)	7.78308e-06	0	0	0	0	3.89154e-06	0	0.00010535	5.28138e-06	0	0	3.50239e-05	0	8.33902e-07	0	0	0
F(26)	0	0	0	0	1.11187e-06	0	0	2.77967e-07	0.000143709	0	0	0	0	6.11528e-06	0	2.77967e-07	2.77967e-06
T(30)	5.58714e-05	5.55934e-07	2.77967e-07	0	0	2.77967e-07	0	9.20071e-05	5.55934e-07	2.77967e-07	0	0	0	1.94577e-06	0	0	0
L(18)	0	2.77967e-07	0	0	0	0	2.77967e-07	8.42241e-05	0	0	0	2.36272e-05	2.77967e-07	0	0	0	1.97357e-05
N(66)	0	0	0	3.61357e-06	0	0	5.55934e-07	8.89495e-06	0	1.33424e-05	0	0	0	4.50307e-05	7.78308e-06	4.16951e-05	0
L(51)	0	0	0	0	0	0	0	5.8929e-05	0	0	0	5.22578e-05	8.33902e-07	2.77967e-07	0	0	0
S(16)	0	0	3.08544e-05	0	2.22374e-06	5.42036e-05	0	1.16746e-05	0	0	0	0	0	0	7.78308e-06	0	0
E(8)	2.22374e-06	0	0	6.03189e-05	0	2.30713e-05	0	0	0	6.11528e-06	0	0	0	0	0	2.77967e-07	1.11187e-06
C(43)	0	8.33902e-07	0	0	0	0	0	0	0	0	0	8.70037e-05	0	2.77967e-07	0	5.55934e-07	0
F(4)	0	0	0	0	0	0	0	8.33902e-07	7.78308e-05	0	0	0	0	2.77967e-07	0	8.33902e-07	0
L(19)	0	2.77967e-07	0	0	0	0	0	8.33902e-06	0	0	0	3.94713e-05	6.67121e-06	2.77967e-07	0	0	2.36272e-05
I(46)	0	0	0	0	0	0	0	0	0	0	2.77967e-07	1.38984e-06	0	0	0	0	7.67189e-05
C(44)	0	1.6678e-06	0	0	0	2.77967e-07	0	0	0	0	0	6.33765e-05	0	1.38984e-06	0	5.55934e-06	0
S(50)	0	0	2.77967e-07	0	2.77967e-06	2.86306e-05	0	3.50239e-05	0	0	0	0	0	0	2.22374e-06	0	0
G(10)	2.77967e-07	2.5017e-06	0	0	2.75188e-05	0	0	0	0	0	0	0	0	2.5295e-05	0	0	4.16951e-06
E(7)	2.22374e-06	0	0	1.38984e-05	0	8.33902e-07	0	0	0	3.89154e-05	0	0	0	0	0	0	2.5017e-06
F(23)	0	0	0	0	1.22306e-05	0	0	5.00341e-06	3.91934e-05	0	0	0	0	1.6678e-06	0	0	5.55934e-07
N(64)	0	0	0	1.11187e-06	0	0	8.33902e-07	8.33902e-07	0	2.5017e-06	0	0	0	3.97493e-05	8.61698e-06	8.33902e-07	0
A(22)	0	0	0	2.77967e-07	2.77967e-07	0	0	0	0	0	0	8.33902e-07	5.55934e-07	1.83458e-05	1.94577e-06	0	3.14103e-05
L(74)	0	0	0	0	0	0	0	0	0	0	2.16814e-05	0	2.08475e-05	0	0	0	7.22715e-06
I(33)	0	0	0	0	0	0	0	0	0	0	0	2.77967e-06	0	0	4.55866e-05	0	2.77967e-07
A(36)	0	0	0	0	0	0	0	0	0	0	0	0	0	1.6678e-06	1.16746e-05	0	3.08544e-05
L(37)	0	5.55934e-07	0	0	1.11187e-06	0	2.77967e-07	1.11187e-06	0	0	0	3.83595e-05	1.38984e-06	0	0	0	0
S(3)	1.38984e-06	0	0	0	0	0	0	0	1.97357e-05	0	0	0	1.6956e-05	0	1.6678e-06	0	0
T(11)	2.41831e-05	8.33902e-07	0	0	0	0	0	0	2.77967e-07	2.77967e-07	1.22306e-05	0	0	2.77967e-07	0	0	2.77967e-07
F(20)	0	0	0	0	0	0	0	1.30645e-05	2.19594e-05	0	0	0	0	2.5017e-06	0	0	5.55934e-07
S(60)	1.94577e-05	0	2.77967e-07	0	0	0	0	0	2.77967e-07	0	0	1.38984e-06	5.55934e-07	0	3.61357e-06	5.55934e-06	0
I(13)	0	2.77967e-07	0	0	0	0	0	0	5.83731e-06	0	6.11528e-06	2.77967e-07	0	0	0	0	1.64001e-05
V(14)	6.94918e-06	0	0	0	0	0	0	1.19526e-05	3.89154e-06	0	0	6.11528e-06	0	0	0	0	0
F(56)	0	0	0	0	2.77967e-07	0	0	1.94577e-06	2.22374e-05	0	0	0	2.77967e-07	1.11187e-06	0	8.33902e-07	1.38984e-06
L(27)	0	0	0	0	0	0	0	0	0	0	0	1.94577e-05	0	3.33561e-06	0	0	0
K(63)	0	1.83458e-05	1.38984e-06	0	0	2.77967e-07	0	2.77967e-07	0	0	0	0	0	0	0	0	0
S(6)	8.33902e-07	0	0	0	0	0	0	0	6.39325e-06	0	0	0	5.55934e-06	0	6.39325e-06	0	0
L(65)	0	2.77967e-06	0	0	0	0	0	0	0	0	1.19526e-05	0	1.6678e-06	2.77967e-07	0	0	2.77967e-07
V(47)	0	0	0	0	0	2.77967e-07	0	1.6678e-06	4.72544e-06	0	0	1.02848e-05	0	0	0	0	0
Y(42)	0	0	5.55934e-07	0	2.5017e-06	0	6.94918e-06	0	0	0	0	4.44747e-06	0	5.55934e-07	0	0	0
C(40)	0	2.77967e-07	0	0	0	1.11187e-06	0	0	0	0	0	1.02848e-05	0	2.77967e-07	0	2.77967e-07	0
K(53)	0	8.61698e-06	1.38984e-06	0	0	0	0	5.55934e-07	0	0	0	0	0	0	0	0	0
N(48)	0	0	0	2.5017e-06	0	0	2.77967e-07	0	0	2.77967e-07	0	0	0	5.28138e-06	2.77967e-07	2.5017e-06	0
A(32)	0	0	0	2.77967e-07	0	0	0	0	0	0	0	0	5.55934e-07	1.94577e-06	8.33902e-07	0	5.83731e-06
V(25)	6.11528e-06	0	0	0	0	0	0	2.77967e-07	2.22374e-06	0	0	5.55934e-07	0	0	0	0	0
V(17)	3.33561e-06	0	0	0	0	0	0	3.33561e-06	1.94577e-06	0	0	0	0	0	0	0	0
V(29)	3.33561e-06	0	0	0	0	0	0	1.94577e-06	5.55934e-07	0	0	2.77967e-06	0	0	0	2.77967e-07	0
N(45)	0	0	0	2.77967e-06	0	0	2.77967e-07	8.33902e-07	0	1.6678e-06	0	0	0	1.6678e-06	1.11187e-06	5.55934e-07	0
Y(59)	0	0	0	0	5.55934e-06	0	1.6678e-06	0	0	0	0	0	0	2.77967e-07	2.77967e-07	0	0
P(54)	0	2.77967e-07	0	0	0	0	2.77967e-07	0	3.33561e-06	0	0	0	0	3.33561e-06	2.77967e-07	0	0
L(28)	0	2.77967e-07	0	0	0	0	0	3.05764e-06	0	0	0	5.55934e-07	1.38984e-06	0	0	0	1.38984e-06
N(15)	0	0	0	1.94577e-06	0	0	2.77967e-07	2.77967e-07	0	5.55934e-07	0	0	0	1.38984e-06	2.77967e-07	2.77967e-07	0
L(12)	0	0	0	0	0	0	0	5.55934e-07	0	0	0	3.61357e-06	0	2.77967e-07	0	0	0
Y(57)	0	0	2.5017e-06	0	0	0	2.77967e-07	0	0	0	0	2.77967e-07	0	0	2.77967e-07	0	0
M(1)	0	0	0	0	0	0	0	1.38984e-06	0	1.11187e-06	0	0	0	2.77967e-07	2.77967e-07	0	0
L(34)	0	0	0	0	0	0	0	0	0	0	0	2.5017e-06	5.55934e-07	0	0	0	0
T(35)	1.11187e-06	0	0	0	0	0	0	1.11187e-06	0	0	0	0	0	2.77967e-07	0	0	0
R(38)	0	0	0	0	0	0	0	0	5.55934e-07	0	0	0	2.77967e-07	2.77967e-07	0	0	0
L(31)	0	2.77967e-07	0	0	0	0	0	5.55934e-07	0	0	0	0	8.33902e-07	0	0	0	0
L(39)	0	0	0	0	0	0	0	0	0	0	0	5.55934e-07	0	8.33902e-07	0	0	0
Y(2)	0	0	2.77967e-07	0	0	0	8.33902e-07	0	0	0	0	0	0	0	0	0	0

### Sheet: Sheet2
	A	R	N	D	C	E	Q	G	H	I	L	K	M	F	P	S	T	Y	V
T(9)	4.601e-06	0	0	0	0	0	0	0	0	0.213413	0	0	4.601e-06	0	0	0	0	0	0
P(71)	0	4.1409e-05	0	0	0	0	0	0	6.9015e-05	0	0.00102602	0	0	0	0	0.00155514	4.601e-06	0	0
V(58)	0	0	0	0	0	0	0	0	0	0.000105823	0.000128828	0	0	0.00158734	0	0	0	0	0
A(41)	0	0	0	0	0	4.601e-06	0	0	0	0	0	0	0	0	0	6.9015e-05	4.601e-06	0	0.00173458
L(51)	0	0	0	0	0	0	0	0	0	0.00140791	0	0	0	3.2207e-05	0	0	0	0	0
L(73)	0	5.0611e-05	0	0	0	0	0	0	9.202e-06	0.000170237	0	0	0	0.00115485	4.601e-06	0	0	0	4.601e-06
S(68)	4.601e-06	0	0	0	2.7606e-05	0	0	0	0	0	0	0	0	0.00113185	3.6808e-05	0	0	3.2207e-05	0
V(62)	0	0	0	0	0	0	0	0	0	4.1409e-05	1.8404e-05	0	0	0.00114565	0	0	0	0	0
R(69)	0	0	0	0	0	0	0	0.00102142	0	6.9015e-05	0	2.3005e-05	0	0	0	5.0611e-05	9.202e-06	0	0
S(55)	0	0	0	0	4.601e-06	0	0	0	0	0	1.3803e-05	0	0	0.000901796	0	0	0	4.601e-06	0
L(21)	0	0	0	0	0	0	0	0	0	1.3803e-05	0	0	0	0.000851185	0	0	0	0	4.601e-06
V(24)	0.000147232	0	0	0	0	0	0	0	0	0	0.000165636	0	0.000124227	0	0	0	0	0	0
V(49)	0	0	0	0	0	0	0	0	0	0	0.00036808	0	9.202e-06	0	0	0	0	0	0
D(72)	9.202e-06	0	3.2207e-05	0	0	2.7606e-05	0	0.000156434	0	0	0	0	0	0	0	0	0	0.000115025	0
L(74)	0	0	0	0	0	0	6.9015e-05	0	0	0	0	0	2.3005e-05	0	6.9015e-05	0	0	0	6.4414e-05
T(30)	5.9813e-05	0	0	0	0	0	0	5.5212e-05	0	8.2818e-05	0	0	0	0	0	0	0	0	0
V(75)	4.601e-06	0	0	0	0	0	0	0	0	2.3005e-05	0.000161035	0	0	0	0	0	0	0	0
V(5)	5.0611e-05	0	0	0	0	0	0	0	1.3803e-05	0.000115025	0	0	0	0	0	0	0	0	0
R(61)	0	0	0	0	5.5212e-05	0	0	0	5.0611e-05	0	6.9015e-05	0	0	0	0	0	0	0	0
E(8)	0	0	0	0.000128828	0	0	0	9.202e-06	0	0	0	0	0	0	0	0	0	0	0
N(66)	0	0	0	4.601e-06	0	0	0	0	4.601e-06	1.8404e-05	0	4.1409e-05	0	0	0	2.7606e-05	1.8404e-05	9.202e-06	0
V(70)	2.7606e-05	0	0	0	0	0	0	0	0	7.3616e-05	0	0	0	1.8404e-05	0	0	0	0	0
V(52)	0	0	0	0	0	4.601e-06	0	0	0	5.9813e-05	3.2207e-05	0	0	0	0	9.202e-06	0	0	0
C(43)	0	0	0	0	0	0	0	0	0	0	0	0	0	0.000101222	0	4.601e-06	0	0	0
F(26)	0	0	0	0	4.601e-06	0	0	0	0	0	6.9015e-05	0	0	0	0	9.202e-06	0	0	0
C(40)	0	0	0	0	0	0	0	8.2818e-05	0	0	0	0	0	0	0	0	0	0	0
S(67)	0	0	0	0	0	0	0	0	0	0	0	0	0	6.4414e-05	4.601e-06	0	0	0	0
L(19)	0	0	0	0	0	0	0	0	0	2.7606e-05	0	0	0	4.1409e-05	0	0	0	0	0
L(18)	0	4.601e-06	0	0	0	0	0	0	0	5.0611e-05	0	0	0	1.3803e-05	0	0	0	0	0
A(36)	0	0	0	0	0	0	0	0	0	0	4.601e-06	0	0	0	0	4.601e-06	1.3803e-05	0	2.7606e-05
S(6)	2.3005e-05	0	0	0	0	0	0	0	0	0	4.601e-06	0	0	0	4.601e-06	0	1.8404e-05	0	0
S(50)	0	0	0	0	4.601e-06	0	0	9.202e-06	0	3.6808e-05	0	0	0	0	0	0	0	0	0
F(23)	0	0	0	0	1.3803e-05	0	0	0	0	0	3.2207e-05	0	0	0	0	0	0	0	0
S(3)	0	0	0	0	0	0	0	0	0	0	3.6808e-05	0	0	0	4.601e-06	0	0	0	0
G(10)	0	0	0	0	1.8404e-05	0	0	0	0	0	0	0	0	0	0	9.202e-06	0	0	1.3803e-05
F(4)	0	0	0	0	0	0	0	0	0	0	2.7606e-05	0	0	0	0	0	0	0	1.3803e-05
F(56)	0	0	0	0	0	0	0	0	0	0	3.6808e-05	0	0	0	0	0	0	0	4.601e-06
I(33)	0	0	0	0	0	0	0	0	0	0	0	0	0	0	0	0	3.6808e-05	0	0
E(7)	0	0	0	1.8404e-05	0	0	4.601e-06	4.601e-06	0	0	0	4.601e-06	0	0	0	0	0	0	4.601e-06
Y(42)	0	0	0	0	1.8404e-05	0	0	0	4.601e-06	0	0	0	0	0	0	0	0	0	0
S(16)	0	0	2.3005e-05	0	0	0	0	9.202e-06	0	0	0	0	0	0	0	0	0	0	0
S(60)	1.3803e-05	0	0	0	0	0	0	0	0	0	0	0	0	9.202e-06	0	0	0	9.202e-06	0
N(64)	0	0	0	4.601e-06	0	0	0	0	0	0	0	4.601e-06	0	0	0	1.8404e-05	0	0	0
I(46)	0	0	0	0	0	0	0	0	0	0	0	0	0	0	0	0	0	0	2.7606e-05
P(54)	0	0	0	0	0	0	0	0	0	0	4.601e-06	0	0	0	0	1.3803e-05	9.202e-06	0	0
L(27)	0	0	0	0	0	0	0	0	0	0	0	0	0	2.3005e-05	0	0	0	0	0
L(37)	0	4.601e-06	0	0	0	0	0	0	0	0	0	0	0	1.8404e-05	0	0	0	0	0
T(11)	1.8404e-05	0	0	0	0	0	0	0	0	0	0	0	4.601e-06	0	0	0	0	0	0
A(22)	0	0	0	0	0	0	0	0	0	0	0	0	0	0	0	4.601e-06	0	0	1.8404e-05
F(20)	0	0	0	0	0	0	0	0	0	9.202e-06	0	0	0	0	0	9.202e-06	0	0	0
V(25)	9.202e-06	0	0	0	0	0	0	0	0	4.601e-06	4.601e-06	0	0	0	0	0	0	0	0
V(47)	0	0	0	0	0	0	0	0	0	0	0	0	0	1.8404e-05	0	0	0	0	0
L(28)	0	0	0	0	0	0	4.601e-06	0	0	1.3803e-05	0	0	0	0	0	0	0	0	0
V(29)	0	0	0	0	0	0	0	0	0	1.3803e-05	0	0	0	0	0	0	0	0	0
Y(2)	0	0	0	0	4.601e-06	0	0	0	4.601e-06	0	0	0	0	0	0	0	0	0	0
L(12)	0	0	0	0	0	0	0	0	0	0	0	0	0	4.601e-06	0	0	0	0	4.601e-06
V(14)	0	0	0	0	0	0	0	0	0	0	9.202e-06	0	0	0	0	0	0	0	0
L(65)	0	4.601e-06	0	0	0	0	0	0	0	0	0	0	0	0	4.601e-06	0	0	0	0
V(17)	9.202e-06	0	0	0	0	0	0	0	0	0	0	0	0	0	0	0	0	0	0
C(44)	0	0	0	0	0	0	0	0	0	0	0	0	0	4.601e-06	0	0	0	4.601e-06	0
I(13)	0	0	0	0	0	0	0	0	0	0	0	0	0	0	0	0	0	0	4.601e-06
R(38)	0	0	0	0	0	0	4.601e-06	0	0	0	0	0	0	0	0	0	0	0	0
A(32)	0	0	0	0	0	0	0	0	0	0	0	0	0	0	0	0	0	0	4.601e-06
L(34)	0	0	0	0	0	0	0	0	0	0	0	0	0	4.601e-06	0	0	0	0	0
T(35)	0	0	0	0	0	0	0	0	0	0	0	0	0	0	4.601e-06	0	0	0	0
N(45)	0	0	0	0	0	0	0	0	0	0	0	0	0	0	0	4.601e-06	0	0	0
N(48)	0	0	0	4.601e-06	0	0	0	0	0	0	0	0	0	0	0	0	0	0	0
Y(57)	0	0	0	0	0	0	0	0	0	0	0	0	0	4.601e-06	0	0	0	0	0
K(63)	0	4.601e-06	0	0	0	0	0	0	0	0	0	0	0	0	0	0	0	0	0
M(1)	0	0	0	0	0	0	0	0	0	4.601e-06	0	0	0	0	0	0	0	0	0
N(15)	0	0	0	0	0	0	0	0	0	0	0	0	0	0	0	0	0	0	0
L(31)	0	0	0	0	0	0	0	0	0	0	0	0	0	0	0	0	0	0	0
L(39)	0	0	0	0	0	0	0	0	0	0	0	0	0	0	0	0	0	0	0
K(53)	0	0	0	0	0	0	0	0	0	0	0	0	0	0	0	0	0	0	0
Y(59)	0	0	0	0	0	0	0	0	0	0	0	0	0	0	0	0	0	0	0
