## Supplementary material for "Mutational insights among the structural proteins of SARS-CoV-2: frequencies and evolutionary trends in American countries": M-FRQ-AMR

### Sheet: Sheet1
	A	R	N	D	C	E	Q	G	H	I	L	K	M	F	P	S	T	Y	V
I(82)	6.3475e-05	0	1.25693e-06	0	0	0	0	0	0	0	0	0	9.42698e-07	3.14233e-07	1.41405e-05	0.000281867	0.512116	0	3.58225e-05
Q(19)	0	1.53974e-05	0	9.42698e-07	0	0.199072	0	0	5.05914e-05	0	3.14233e-07	7.22735e-06	0	0	6.28465e-07	0	0	3.14233e-07	0
A(63)	0	0	2.19963e-06	9.42698e-07	0	0	0	0	0	7.85581e-06	0	0	0	0	0	0.000148946	0.198673	0	3.92791e-05
D(3)	6.59888e-06	0	3.20517e-05	0	5.34195e-06	9.11275e-06	0	0.174939	8.01293e-05	0	0	0	0	0	0	1.09981e-05	0	0.000119094	1.91682e-05
A(81)	0	0	0	0	0	0	0	0	0	0	0	0	0	0	6.28465e-07	0.00647633	0	0	3.14233e-07
S(197)	0	1.8854e-06	0.00545445	0	0	0	0	3.14233e-07	0	8.79851e-06	0	0	0	0	0	0	1.31978e-05	1.8854e-06	0
T(30)	1.63401e-05	0	0	0	0	0	0	0	0	0.00481059	0	3.14233e-07	0	0	0	6.28465e-07	0	0	0
V(70)	4.27356e-05	0	0	0	0	0	0	0	0	0.000166229	0.00314421	0	0	0.000895249	0	0	0	0	0
A(2)	0	0	0	0	0	7.22735e-06	0	3.14233e-07	0	0	5.65619e-06	0	0	0	8.79851e-06	0.00152309	0.000352883	0	0.00153817
F(28)	0	0	0	0	0	0	0	0	0	0	0.00194636	0	0	0	3.14233e-07	2.51386e-06	0	3.14233e-07	1.25693e-06
L(29)	0	3.14233e-07	0	0	0	0	0	0	0	8.48428e-06	0	0	0	0.00159944	3.14233e-07	0	0	0	4.08502e-06
H(125)	0	6.06469e-05	7.07023e-05	5.34195e-06	0	0	1.09981e-05	0	0	0	2.79667e-05	0	0	0	0	0	0	0.00130375	0
D(209)	1.25693e-06	0	9.30128e-05	0	0	9.11275e-06	0	3.95933e-05	5.56192e-05	6.28465e-07	0	0	0	0	0	0	0	0.00118403	1.57116e-06
G(89)	6.28465e-07	0	0	7.85581e-06	2.82809e-05	0	0	0	0	0	0	0	0	0	0	0.00102188	0	0	6.28465e-07
A(85)	0	0	0	4.08502e-06	0	0	0	0	0	0	0	0	0	0	0	0.000710166	1.69686e-05	0	0.000317061
H(155)	0	0.000102126	5.02772e-05	1.25693e-06	0	0	5.34195e-06	0	0	0	1.06839e-05	0	0	0	6.28465e-07	0	0	0.000713936	0
A(69)	0	0	0	0	0	0	0	3.77079e-06	0	0	0	0	0	0	0	0.00058353	2.7024e-05	0	0.000243216
V(23)	1.60259e-05	0	0	0	0	0	0	3.14233e-07	0	5.34195e-05	0.000711423	0	0	0	0	5.02772e-06	0	0	0
I(52)	0	0	0	0	0	0	0	0	0	0	2.82809e-06	0	1.57116e-06	5.65619e-06	0	2.19963e-06	0.000643234	0	4.43068e-05
L(17)	0	0	0	0	0	0	0	0	0	9.14417e-05	0	0	0	0.000540166	9.42698e-07	0	0	0	3.14233e-06
K(15)	0	0.000100554	0.000425157	0	0	1.7597e-05	6.53604e-05	0	0	0	0	0	1.57116e-06	0	0	3.77079e-06	1.57116e-06	0	0
M(109)	0	0	0	0	0	0	0	0	0	0.000529796	2.51386e-05	0	0	0	0	0	1.3512e-05	0	4.14787e-05
I(48)	0	0	0	0	0	0	0	0	0	0	3.39371e-05	0	3.45656e-06	0	0	0	7.00739e-05	0	0.000427356
I(76)	0	0	0	0	0	0	0	0	0	0	9.11275e-06	0	1.25693e-06	1.57116e-06	0	3.14233e-06	0.000166543	0	0.000344085
A(104)	0	0	0	0	0	0	0	3.14233e-07	0	0	6.28465e-07	0	0	0	0	5.34195e-06	1.8854e-06	0	0.000503401
L(46)	0	0	0	0	0	0	0	0	0	0	0	0	0	0.000508428	0	3.14233e-07	0	0	0
C(33)	0	3.14233e-07	0	0	0	0	0	6.28465e-07	0	0	0	0	0	0.00023756	0	0.000216506	0	1.25693e-06	0
G(6)	0	0	0	0.000208336	5.43622e-05	0	0	0	0	0	0	0	0	0	0	9.70979e-05	0	0	5.87615e-05
T(208)	4.71349e-06	2.19963e-06	0	0	0	0	0	0	0	0.000384621	0	6.28465e-06	0	0	0	1.13124e-05	0	0	0
L(34)	0	3.14233e-07	0	0	0	0	0	0	0	1.25693e-06	0	0	0	0.000405989	0	0	0	0	9.42698e-07
S(4)	2.60813e-05	0	0	0	3.14233e-07	0	0	0	0	0	0	0	0	0.000317375	1.38262e-05	0	6.28465e-07	3.45656e-06	0
A(98)	0	0	0	4.39926e-06	0	0	0	9.42698e-07	0	0	0	0	0	0	3.14233e-07	0.000284381	2.01109e-05	0	4.4621e-05
M(84)	0	0	0	0	0	0	0	0	0	0.000131978	6.53604e-05	0	0	0	0	0	0.000104639	0	2.63955e-05
I(201)	0	0	0	0	0	0	0	0	0	0	6.28465e-07	0	0	3.14233e-07	0	3.14233e-07	1.7597e-05	0	0.000293179
S(214)	0	3.45656e-06	1.06839e-05	0	3.77079e-06	0	0	1.16266e-05	0	0.000243216	0	0	0	0	0	0	8.48428e-06	0	0
A(40)	0	0	0	0	0	0	0	0	0	0	0	0	0	0	4.71349e-06	0.000263641	1.25693e-06	0	8.48428e-06
R(44)	0	0	0	0	0	0	0	9.42698e-07	0	0	0	0.000190111	1.31978e-05	0	0	6.756e-05	0	0	0
R(107)	0	0	0	0	2.19963e-06	0	0	0	0.000239759	0	2.04251e-05	0	0	0	0	4.08502e-06	0	0	0
A(83)	0	0	0	0	0	6.28465e-07	0	0	0	3.14233e-07	3.14233e-07	0	0	0	0	0.000139834	9.77263e-05	0	2.41959e-05
L(87)	0	0	0	0	0	0	0	0	3.14233e-07	7.22735e-06	0	0	0	0.000249501	0	0	0	0	1.25693e-06
R(158)	0	0	0	0	9.20702e-05	0	0	0	4.27356e-05	0	0.000115952	0	0	0	9.42698e-07	4.08502e-06	0	0	0
H(148)	0	3.42514e-05	6.28465e-06	0	0	0	1.60259e-05	0	0	0	1.25693e-06	0	0	0	0	0	0	0.000194824	0
V(66)	4.93345e-05	0	0	0	0	0	0	9.42698e-07	0	0	0.000185397	0	1.57116e-05	3.14233e-07	0	0	0	0	0
T(7)	8.48428e-06	0	1.16266e-05	0	0	0	0	0	0	0.000222791	0	0	0	0	6.28465e-07	1.8854e-06	0	0	0
T(175)	9.42698e-07	1.57116e-06	1.25693e-06	0	0	0	0	0	0	3.14233e-07	0	9.74121e-06	0.000218077	0	0	3.14233e-07	0	0	0
R(146)	0	0	0	0	1.22551e-05	0	0	0	0.000201423	0	1.60259e-05	0	0	0	0	0	0	0	0
C(86)	0	0	0	0	0	0	0	1.57116e-06	0	0	3.14233e-07	0	0	0.00020488	0	7.54158e-06	0	9.42698e-07	0
I(73)	0	9.42698e-07	0	0	0	0	0	0	0	0	0.000171257	6.28465e-07	2.32532e-05	0	0	0	3.14233e-07	0	1.82255e-05
S(136)	0	6.28465e-07	0.000182255	0	2.19963e-06	0	0	1.91682e-05	0	3.77079e-06	0	0	0	0	0	0	0	0	0
V(10)	7.73012e-05	0	0	0	0	0	0	2.51386e-06	3.14233e-07	0.000111553	3.14233e-07	0	0	1.57116e-05	0	0	0	0	0
E(167)	3.14233e-07	0	0	6.15896e-05	0	0	0.000135434	6.59888e-06	0	0	0	1.25693e-06	0	0	0	0	0	0	0
G(78)	9.42698e-07	0	0	5.34195e-06	0.000126322	0	0	0	0	0	0	0	0	0	0	6.03327e-05	0	0	7.22735e-06
K(162)	0	1.03697e-05	0.000156174	0	0	1.25693e-06	3.45656e-06	0	0	0	0	0	6.59888e-06	0	0	0	3.45656e-06	0	0
Q(185)	0	8.48428e-06	0	0	0	0	0	0	0.000158373	0	1.57116e-06	9.42698e-07	0	0	0	0	0	0	0
A(142)	0	0	0	0	0	0	0	6.28465e-07	0	0	0	0	0	0	0	7.22735e-06	6.28465e-07	0	0.000159002
S(212)	0	3.45656e-06	5.21626e-05	0	2.89094e-05	0	0	5.31053e-05	0	2.63955e-05	0	0	0	0	0	0	1.25693e-06	0	0
A(38)	0	0	0	3.14233e-07	0	0	0	0	0	0	0	0	0	0	6.28465e-07	0.000145175	6.28465e-07	0	0
S(173)	5.02772e-06	0	0	0	0	0	3.14233e-07	0	0	0	0	0.00012695	0	0	1.06839e-05	0	3.45656e-06	0	0
S(94)	0	8.79851e-06	7.22735e-06	0	1.97967e-05	0	0	4.21072e-05	0	3.42514e-05	0	0	0	0	0	0	3.36229e-05	0	0
L(93)	0	0	0	0	0	0	0	0	0	8.48428e-06	0	0	1.25693e-06	0.00012098	3.14233e-07	6.28465e-07	0	0	0
C(64)	0	0	0	0	0	0	0	6.28465e-07	0	0	0	0	0	0.00010244	0	1.44547e-05	0	4.08502e-06	0
L(124)	0	3.14233e-07	0	0	0	0	0	0	3.14233e-07	3.48798e-05	0	0	0	7.35304e-05	0	0	0	0	1.06839e-05
I(97)	0	0	0	0	0	0	0	0	0	0	2.51386e-06	0	6.91312e-06	1.66543e-05	0	2.82809e-06	2.10536e-05	0	6.63031e-05
A(188)	0	0	0	0	0	0	0	3.14233e-07	0	0	0	0	0	0	6.28465e-07	7.63585e-05	3.26802e-05	0	2.82809e-06
I(80)	0	0	0	0	0	0	0	0	0	0	4.39926e-06	0	1.7597e-05	3.77079e-06	0	3.77079e-06	2.26247e-05	0	5.71903e-05
I(49)	0	0	0	0	0	0	0	0	0	0	1.8854e-06	0	3.14233e-07	1.57116e-06	0	0	8.04435e-05	0	1.69686e-05
W(75)	0	1.13124e-05	0	0	2.19963e-06	0	0	2.19963e-06	0	0	8.29574e-05	0	3.14233e-07	0	0	1.25693e-06	0	0	0
A(68)	0	0	0	3.14233e-07	0	0	0	2.19963e-06	0	0	0	0	0	0	1.25693e-06	9.01848e-05	4.08502e-06	0	1.57116e-06
M(91)	0	0	0	0	0	0	0	0	0	1.41405e-05	5.27911e-05	0	0	0	0	0	9.42698e-06	0	1.79113e-05
I(8)	0	0	0	0	0	0	0	0	0	0	0	3.14233e-07	3.14233e-07	3.45656e-06	0	4.39926e-06	2.57671e-05	0	5.87615e-05
Y(71)	0	0	0	0	1.44547e-05	0	0	0	7.54158e-05	0	0	0	0	6.28465e-07	0	0	0	0	6.28465e-07
I(161)	0	0	0	0	0	0	0	0	0	0	2.07394e-05	0	4.39926e-06	5.97042e-06	0	0	3.77079e-06	0	5.53049e-05
V(60)	1.8854e-06	0	0	0	0	3.14233e-07	0	3.14233e-07	0	4.39926e-05	3.99075e-05	0	0	0	0	0	0	0	0
R(101)	0	0	0	0	0	0	0	0	0	6.28465e-07	0	8.39001e-05	0	0	0	0	3.14233e-07	0	0
N(207)	0	0	0	8.79851e-06	0	0	0	0	1.25693e-06	3.77079e-06	0	2.82809e-05	0	0	0	3.55083e-05	9.42698e-07	1.8854e-06	0
R(186)	0	0	0	0	6.28465e-05	0	0	0	1.44547e-05	0	1.57116e-06	0	0	0	3.14233e-07	3.14233e-07	0	0	0
I(24)	0	0	0	0	0	0	0	0	0	0	1.72828e-05	0	3.77079e-06	0	0	0	3.17375e-05	0	2.54528e-05
D(215)	3.14233e-06	0	3.45656e-05	0	0	3.14233e-07	0	5.34195e-06	4.39926e-06	0	0	0	0	0	0	0	0	2.79667e-05	0
T(77)	9.42698e-06	0	2.82809e-06	0	0	0	0	0	0	3.61367e-05	0	0	0	0	3.14233e-07	2.48244e-05	0	0	0
I(128)	0	0	3.14233e-07	0	0	0	0	0	0	0	1.8854e-06	0	6.28465e-07	6.28465e-07	0	1.8854e-06	2.51386e-05	0	4.08502e-05
E(11)	6.59888e-06	0	0	2.60813e-05	0	0	1.8854e-06	1.09981e-05	0	0	0	2.13678e-05	0	0	0	0	0	0	4.39926e-06
E(12)	1.8854e-06	0	0	5.18484e-05	0	0	5.65619e-06	8.79851e-06	0	0	0	9.42698e-07	0	0	0	0	0	0	1.57116e-06
G(126)	3.14233e-07	0	0	2.73382e-05	9.11275e-06	3.14233e-07	0	0	0	0	0	0	0	3.14233e-07	0	2.89094e-05	0	0	6.28465e-07
V(88)	0	0	0	0	0	0	0	0	0	1.94824e-05	4.65064e-05	0	0	0	0	0	0	0	0
W(31)	0	0	0	0	4.90203e-05	0	0	3.14233e-07	0	0	1.47689e-05	0	0	3.14233e-07	0	6.28465e-07	0	0	0
D(160)	2.19963e-06	0	1.57116e-06	0	0	9.11275e-06	0	1.22551e-05	3.14233e-07	0	0	0	0	0	0	0	0	3.92791e-05	0
G(79)	6.28465e-07	6.28465e-07	0	0	0	6.28465e-07	0	0	0	0	0	0	0	0	0	0	0	0	5.84473e-05
G(189)	3.14233e-07	0	0	3.45656e-06	1.7597e-05	0	0	0	0	0	0	0	0	0	0	2.57671e-05	0	0	1.25693e-05
I(168)	0	0	0	0	0	0	0	0	0	0	4.08502e-06	0	3.14233e-07	8.79851e-06	0	0	0	0	4.52495e-05
L(90)	0	0	0	0	0	0	0	0	0	0	0	0	3.14233e-07	4.77634e-05	0	5.34195e-06	0	0	3.77079e-06
N(43)	0	0	0	0	0	0	0	0	0	3.14233e-07	0	0	0	0	0	5.71903e-05	6.28465e-07	0	0
T(127)	5.34195e-06	0	1.72828e-05	0	0	0	0	0	0	3.01663e-05	0	0	0	0	0	5.02772e-06	0	0	0
I(144)	0	0	0	0	0	0	0	0	0	0	1.25693e-06	0	0	3.14233e-07	0	3.14233e-07	7.85581e-06	0	4.80776e-05
P(123)	3.14233e-07	3.14233e-07	0	0	0	0	3.14233e-06	0	0	0	8.17005e-06	0	0	0	0	4.0536e-05	3.77079e-06	0	0
F(26)	0	0	0	0	4.39926e-06	0	0	0	0	5.97042e-06	3.95933e-05	0	0	0	0	4.08502e-06	0	3.14233e-07	1.57116e-06
D(190)	3.14233e-06	0	6.28465e-06	0	0	4.33641e-05	0	3.14233e-07	3.14233e-07	0	0	0	0	0	0	0	0	9.42698e-07	3.14233e-07
L(67)	0	0	0	0	0	0	0	0	0	8.48428e-06	0	0	0	4.39926e-05	6.28465e-07	0	0	3.14233e-07	3.14233e-07
V(139)	0	0	0	0	0	3.14233e-07	0	0	0	5.15341e-05	6.28465e-07	0	0	0	0	0	0	0	0
L(129)	0	0	0	0	0	0	1.19408e-05	0	0	0	0	0	1.69686e-05	0	9.42698e-07	0	0	0	1.94824e-05
N(5)	0	0	0	1.00554e-05	0	0	0	0	1.8854e-06	9.42698e-07	0	1.57116e-06	0	0	0	9.42698e-06	6.28465e-07	2.41959e-05	0
K(166)	0	3.6451e-05	3.14233e-06	0	0	3.14233e-07	3.14233e-07	0	0	3.14233e-06	0	0	0	0	0	0	1.57116e-06	0	0
F(100)	0	0	0	0	1.25693e-06	0	0	0	0	2.19963e-06	2.7024e-05	0	0	0	0	1.22551e-05	0	0	2.19963e-06
L(145)	0	0	0	0	0	0	0	0	0	3.14233e-07	0	0	0	4.08502e-05	0	0	0	0	1.57116e-06
I(151)	0	0	0	0	0	0	0	0	0	0	3.14233e-07	0	1.8854e-06	3.14233e-07	0	0	0	0	3.89648e-05
N(74)	0	0	0	3.77079e-06	0	0	0	1.25693e-06	0	0	0	9.42698e-07	0	0	0	2.48244e-05	8.79851e-06	6.28465e-07	0
P(132)	0	0	0	0	0	0	6.28465e-07	0	0	0	9.42698e-07	0	0	0	0	3.80221e-05	3.14233e-07	0	0
H(210)	0	1.91682e-05	4.39926e-06	6.28465e-07	0	0	2.51386e-06	0	0	0	6.28465e-07	0	0	0	1.8854e-06	0	0	1.06839e-05	0
F(45)	0	0	0	0	0	0	0	0	0	0	3.45656e-05	0	0	0	0	0	0	0	3.14233e-06
R(131)	0	0	0	0	0	0	0	0	0	3.36229e-05	0	3.14233e-06	0	0	0	0	9.42698e-07	0	0
R(174)	0	0	0	0	0	0	2.23105e-05	3.14233e-07	0	0	1.41405e-05	0	0	0	0	0	0	0	0
E(135)	3.77079e-06	0	0	1.06839e-05	0	0	1.25693e-06	6.91312e-06	0	0	0	6.28465e-07	0	0	0	0	0	0	9.42698e-06
F(53)	0	0	0	0	6.28465e-07	0	0	0	0	3.14233e-07	2.1682e-05	0	0	0	0	8.48428e-06	0	0	1.25693e-06
L(138)	0	3.14233e-07	0	0	0	0	0	0	0	1.72828e-05	0	0	0	2.51386e-06	1.16266e-05	0	0	0	3.14233e-07
D(163)	0	0	2.23105e-05	0	0	4.39926e-06	0	1.57116e-06	1.57116e-06	0	0	0	0	0	0	0	0	6.28465e-07	3.14233e-07
I(140)	0	0	3.14233e-07	0	0	0	0	0	0	0	7.54158e-06	0	0	0	0	0	6.28465e-07	0	2.19963e-05
K(14)	0	6.28465e-06	0	0	0	2.26247e-05	6.28465e-07	0	0	6.28465e-07	0	0	0	0	0	0	3.14233e-07	0	0
F(103)	0	0	0	0	3.14233e-07	0	0	0	0	0	2.7024e-05	0	0	0	0	0	0	2.82809e-06	3.14233e-07
L(16)	0	6.28465e-07	0	0	0	0	0	0	0	1.03697e-05	0	0	0	1.66543e-05	1.25693e-06	3.14233e-07	0	0	0
A(152)	0	0	0	3.14233e-07	0	0	0	1.50832e-05	0	0	0	0	0	0	3.14233e-07	1.22551e-05	6.28465e-07	0	6.28465e-07
N(117)	0	0	0	4.39926e-06	0	0	0	0	9.42698e-07	0	0	2.01109e-05	0	0	0	3.14233e-06	0	3.14233e-07	0
L(13)	0	0	0	0	0	0	3.14233e-07	0	0	1.06839e-05	0	0	0	1.63401e-05	3.14233e-07	0	0	0	0
L(57)	0	0	0	0	0	0	0	0	0	0	0	0	0	1.8854e-06	0	2.48244e-05	0	0	3.14233e-07
R(42)	0	0	0	0	0	0	0	0	0	0	0	1.3512e-05	1.25693e-06	0	0	7.22735e-06	1.8854e-06	0	0
Y(204)	0	0	0	0	0	0	0	0	2.04251e-05	0	0	0	0	3.45656e-06	0	0	0	0	0
G(25)	2.19963e-06	0	0	0	4.71349e-06	0	0	0	0	0	0	0	0	0	0	1.16266e-05	0	0	5.02772e-06
L(120)	0	0	0	0	0	0	0	0	0	2.23105e-05	0	0	0	3.14233e-07	3.14233e-07	0	0	0	0
A(194)	0	0	0	6.28465e-07	0	0	0	9.42698e-07	0	0	0	0	0	0	6.28465e-07	1.13124e-05	3.14233e-07	0	8.48428e-06
I(217)	0	0	0	0	0	0	0	0	0	0	0	0	0	0	0	3.14233e-07	3.14233e-07	0	2.13678e-05
L(27)	0	0	0	0	0	0	0	0	0	1.72828e-05	0	0	0	0	6.28465e-07	0	0	0	3.77079e-06
G(182)	0	6.28465e-07	0	0	0	1.85397e-05	0	0	0	0	0	0	0	0	0	0	0	0	6.28465e-07
S(211)	5.34195e-06	0	0	0	3.14233e-07	0	0	0	0	0	0	0	0	6.91312e-06	3.45656e-06	0	0	2.51386e-06	0
R(72)	0	0	0	0	0	0	0	3.14233e-07	0	1.8854e-06	0	7.22735e-06	6.28465e-07	0	0	3.14233e-07	8.17005e-06	0	0
T(9)	3.77079e-06	0	1.00554e-05	0	0	3.14233e-07	0	0	0	3.14233e-06	0	0	0	0	6.28465e-07	3.14233e-07	0	0	0
N(41)	3.14233e-07	0	0	6.28465e-07	0	0	0	0	0	0	0	3.14233e-07	0	0	0	1.41405e-05	2.51386e-06	3.14233e-07	0
V(170)	3.14233e-07	0	0	0	0	0	0	0	0	1.13124e-05	3.77079e-06	0	0	1.25693e-06	0	0	0	0	0
V(143)	0	0	0	0	0	0	0	0	0	0	1.60259e-05	0	6.28465e-07	0	0	0	0	0	0
Q(222)	0	3.14233e-07	0	0	0	7.85581e-06	0	0	4.39926e-06	0	2.82809e-06	3.14233e-07	0	0	0	3.14233e-07	0	0	0
S(213)	0	3.14233e-07	5.65619e-06	0	1.25693e-06	0	0	5.34195e-06	0	2.51386e-06	0	0	0	0	0	0	6.28465e-07	0	0
I(118)	0	0	0	0	0	0	0	0	0	0	3.14233e-07	0	0	3.14233e-07	0	0	3.45656e-06	0	1.13124e-05
W(55)	0	0	0	0	7.85581e-06	0	0	6.28465e-07	0	0	6.28465e-06	0	0	0	0	0	0	0	0
K(180)	0	1.22551e-05	1.8854e-06	0	0	0	0	0	0	3.14233e-07	0	0	0	0	0	0	0	0	0
V(221)	3.14233e-07	0	0	0	0	0	0	0	0	2.19963e-06	1.19408e-05	0	0	0	0	0	0	0	0
L(133)	0	0	0	0	0	0	0	0	0	4.71349e-06	0	0	0	1.25693e-06	6.28465e-07	0	0	0	7.54158e-06
N(216)	0	0	0	5.97042e-06	0	0	0	0	0	1.57116e-06	0	3.14233e-07	0	0	0	4.08502e-06	3.14233e-07	1.57116e-06	0
H(154)	0	3.14233e-07	0	0	0	0	5.97042e-06	0	0	0	0	0	0	0	0	0	0	7.22735e-06	0
S(184)	1.57116e-06	0	0	0	0	0	0	0	0	0	1.13124e-05	0	0	0	3.14233e-07	0	3.14233e-07	0	0
P(114)	0	0	0	0	0	0	0	0	0	0	4.08502e-06	0	0	0	0	7.85581e-06	0	0	0
F(112)	0	0	0	0	0	0	0	0	0	6.28465e-07	7.85581e-06	0	0	0	0	0	0	2.82809e-06	0
L(156)	0	3.14233e-07	0	0	0	0	0	0	0	1.00554e-05	0	0	0	0	3.14233e-07	0	0	0	6.28465e-07
C(159)	0	6.28465e-07	0	0	0	0	0	0	0	0	0	0	0	5.97042e-06	0	2.82809e-06	0	1.25693e-06	0
L(149)	0	0	0	0	0	0	0	0	3.14233e-07	5.65619e-06	0	0	0	3.14233e-06	3.14233e-07	0	0	0	0
E(18)	9.42698e-07	0	0	3.14233e-06	0	0	3.14233e-06	6.28465e-07	0	0	0	3.14233e-07	0	3.14233e-07	0	0	0	0	6.28465e-07
A(218)	0	0	0	1.25693e-06	0	0	0	0	0	0	0	0	0	0	3.14233e-07	1.8854e-06	1.8854e-06	0	3.77079e-06
L(164)	0	0	0	0	0	0	3.14233e-07	0	0	0	0	0	8.17005e-06	0	3.14233e-07	0	0	0	0
L(22)	0	0	0	0	0	0	0	0	0	7.22735e-06	0	0	0	0	3.14233e-07	3.14233e-07	0	0	9.42698e-07
Y(199)	0	0	0	0	1.8854e-06	0	0	0	4.08502e-06	0	0	0	0	2.19963e-06	0	3.14233e-07	0	0	0
V(122)	6.28465e-07	0	0	0	0	0	0	0	0	0	6.28465e-06	0	1.57116e-06	0	0	0	0	0	0
T(169)	9.42698e-07	0	0	0	0	0	0	0	0	5.65619e-06	0	0	0	0	3.14233e-07	1.25693e-06	0	0	0
R(200)	0	0	3.14233e-07	0	0	0	0	0	0	0	0	3.45656e-06	2.19963e-06	0	0	1.57116e-06	0	0	0
K(205)	0	6.91312e-06	0	0	0	0	0	0	0	3.14233e-07	0	0	0	0	0	0	0	0	0
T(130)	2.19963e-06	0	3.14233e-07	0	0	0	0	0	0	3.45656e-06	0	0	0	3.14233e-07	0	9.42698e-07	0	0	0
L(181)	0	0	0	0	0	0	0	0	0	3.14233e-07	0	0	0	4.39926e-06	0	1.25693e-06	0	0	0
R(105)	0	0	0	0	4.71349e-06	0	0	0	9.42698e-07	0	0	0	0	0	0	0	0	0	3.14233e-07
R(198)	0	0	0	0	3.45656e-06	0	0	0	6.28465e-07	0	1.25693e-06	0	0	0	0	3.14233e-07	0	0	0
V(187)	3.14233e-07	0	0	0	0	0	0	0	0	4.08502e-06	9.42698e-07	0	0	0	0	0	0	0	0
G(147)	0	4.08502e-06	0	0	0	9.42698e-07	0	0	0	0	0	0	0	0	0	0	0	0	3.14233e-07
T(116)	6.28465e-07	0	3.14233e-07	0	0	0	0	0	0	1.8854e-06	0	0	0	0	0	2.51386e-06	0	0	0
L(62)	0	0	0	0	0	0	0	0	0	9.42698e-07	0	0	0	1.8854e-06	0	3.14233e-07	0	0	1.8854e-06
P(165)	3.14233e-07	0	0	0	0	0	0	0	3.14233e-07	0	2.51386e-06	0	0	0	0	1.8854e-06	0	0	0
A(171)	0	0	0	0	0	0	0	0	0	0	0	0	0	0	3.14233e-07	3.77079e-06	3.14233e-07	0	3.14233e-07
L(134)	0	0	0	0	0	0	0	0	0	4.39926e-06	0	0	0	0	0	0	0	0	0
E(115)	1.8854e-06	0	0	1.25693e-06	0	0	0	0	0	0	0	9.42698e-07	0	0	0	0	0	0	0
Y(47)	0	0	6.28465e-07	0	1.8854e-06	0	0	0	6.28465e-07	0	0	0	0	9.42698e-07	0	0	0	0	0
T(106)	3.14233e-07	0	0	0	0	0	0	0	0	0	0	0	3.77079e-06	0	0	0	0	0	0
L(56)	0	3.14233e-07	0	0	0	0	3.14233e-07	0	0	0	0	0	3.14233e-07	2.51386e-06	6.28465e-07	0	0	0	0
F(96)	0	0	3.14233e-07	0	0	0	0	0	0	0	6.28465e-07	0	0	0	0	3.14233e-07	0	2.51386e-06	0
S(191)	0	0	0	0	0	0	0	0	0	0	2.82809e-06	0	0	0	6.28465e-07	0	0	0	0
Q(36)	0	2.51386e-06	0	0	0	3.14233e-07	0	0	3.14233e-07	0	0	0	0	0	0	0	3.14233e-07	0	0
M(1)	0	3.14233e-07	0	0	0	0	0	0	0	1.25693e-06	6.28465e-07	3.14233e-07	0	0	0	0	9.42698e-07	0	0
S(99)	9.42698e-07	0	0	0	6.28465e-07	0	0	0	0	0	0	0	0	9.42698e-07	0	0	3.14233e-07	6.28465e-07	0
S(177)	2.82809e-06	0	0	0	3.14233e-07	0	0	0	0	0	0	0	0	0	0	0	0	0	0
N(21)	0	0	0	1.25693e-06	0	0	0	0	6.28465e-07	3.14233e-07	0	0	0	3.14233e-07	0	6.28465e-07	0	0	0
L(176)	0	0	0	0	0	0	0	0	0	3.14233e-07	0	0	0	1.25693e-06	1.25693e-06	0	0	0	0
W(20)	0	0	0	0	1.57116e-06	0	0	0	0	0	0	0	0	3.14233e-07	0	3.14233e-07	0	3.14233e-07	0
Y(178)	0	0	3.14233e-07	0	0	0	0	0	0	0	6.28465e-07	0	0	1.25693e-06	0	3.14233e-07	0	0	0
L(54)	0	0	0	0	0	0	0	0	0	0	0	0	0	2.51386e-06	0	0	0	0	0
G(157)	0	3.14233e-07	0	0	0	1.25693e-06	0	0	0	0	0	0	0	3.14233e-07	0	0	0	0	6.28465e-07
G(153)	1.25693e-06	3.14233e-07	0	0	0	0	0	0	0	0	0	0	0	0	0	0	0	0	9.42698e-07
G(202)	3.14233e-07	0	0	6.28465e-07	9.42698e-07	0	0	0	0	0	0	0	0	0	0	6.28465e-07	0	0	0
N(113)	0	0	0	3.14233e-07	0	0	0	0	0	0	0	0	0	0	0	1.57116e-06	3.14233e-07	0	0
W(110)	0	0	0	0	0	0	0	0	0	0	1.8854e-06	0	0	0	0	3.14233e-07	0	0	0
W(58)	0	3.14233e-07	0	0	6.28465e-07	0	0	0	0	0	9.42698e-07	0	0	0	0	3.14233e-07	0	0	0
T(61)	6.28465e-07	0	0	0	0	0	0	0	0	1.25693e-06	0	0	0	0	0	3.14233e-07	0	0	0
A(195)	0	0	0	0	0	0	0	0	0	0	0	0	0	0	0	3.14233e-07	0	0	1.57116e-06
Y(39)	0	0	0	0	0	0	0	0	9.42698e-07	0	0	0	0	9.42698e-07	0	0	0	0	0
L(219)	0	0	0	0	0	0	0	0	0	0	0	0	0	1.25693e-06	0	6.28465e-07	0	0	0
F(65)	0	0	0	0	0	0	0	0	0	0	1.25693e-06	0	0	0	0	3.14233e-07	0	0	3.14233e-07
F(37)	0	0	0	0	0	0	0	0	0	6.28465e-07	6.28465e-07	0	0	0	0	3.14233e-07	0	3.14233e-07	0
T(172)	9.42698e-07	6.28465e-07	0	0	0	0	0	0	0	0	0	3.14233e-07	0	0	0	0	0	0	0
G(192)	0	0	0	0	0	0	0	0	0	0	0	0	0	0	0	0	0	0	1.57116e-06
L(119)	0	0	0	0	0	0	0	0	0	3.14233e-07	0	0	0	9.42698e-07	0	0	0	0	3.14233e-07
L(35)	0	3.14233e-07	0	0	0	0	0	0	0	9.42698e-07	0	0	0	0	3.14233e-07	0	0	0	0
L(220)	0	0	0	0	0	0	0	0	0	3.14233e-07	0	0	0	6.28465e-07	6.28465e-07	0	0	0	0
N(121)	0	0	0	0	0	0	0	0	0	0	0	0	0	0	0	9.42698e-07	3.14233e-07	0	0
A(183)	0	0	0	0	0	0	0	0	0	0	0	0	0	0	0	3.14233e-07	0	0	9.42698e-07
Y(179)	0	0	0	0	0	0	0	0	1.25693e-06	0	0	0	0	0	0	0	0	0	0
G(141)	3.14233e-07	3.14233e-07	0	0	0	0	0	0	0	0	0	0	0	0	0	0	0	0	6.28465e-07
Y(196)	0	0	0	0	0	0	0	0	6.28465e-07	0	0	0	0	3.14233e-07	0	0	0	0	0
N(203)	0	0	0	0	0	0	0	0	0	0	0	6.28465e-07	0	0	0	0	0	3.14233e-07	0
K(50)	0	0	0	0	0	6.28465e-07	3.14233e-07	0	0	0	0	0	0	0	0	0	0	0	0
R(150)	0	0	0	0	3.14233e-07	0	0	0	0	0	3.14233e-07	0	0	0	3.14233e-07	0	0	0	0
L(51)	0	0	0	0	0	0	0	0	0	6.28465e-07	0	0	0	0	0	3.14233e-07	0	0	0
S(108)	0	0	0	0	3.14233e-07	0	0	0	0	0	0	0	0	6.28465e-07	0	0	0	0	0
W(92)	0	0	0	0	3.14233e-07	0	0	0	0	0	6.28465e-07	0	0	0	0	0	0	0	0
P(59)	0	0	0	0	0	0	3.14233e-07	0	0	0	0	0	0	0	0	6.28465e-07	0	0	0
S(111)	0	0	0	0	0	0	0	0	0	0	6.28465e-07	0	0	0	3.14233e-07	0	0	0	0
E(137)	0	0	0	0	0	0	3.14233e-07	0	0	0	0	3.14233e-07	0	0	0	0	0	0	0
F(193)	0	0	0	0	0	0	0	0	0	0	3.14233e-07	0	0	0	0	0	0	3.14233e-07	0
I(32)	0	0	0	0	0	0	0	0	0	0	0	0	0	3.14233e-07	0	0	3.14233e-07	0	0
L(206)	0	0	0	0	0	0	0	0	0	3.14233e-07	0	0	0	3.14233e-07	0	0	0	0	0
Y(95)	0	0	0	3.14233e-07	0	0	0	0	0	0	0	0	0	0	0	0	0	0	0
L(102)	0	0	0	0	0	0	0	0	0	0	0	0	0	0	0	0	0	0	0

### Sheet: Sheet2
	A	R	N	D	C	E	Q	G	H	I	L	K	M	F	P	S	T	Y	V
I(82)	4.92642e-06	0	4.43378e-05	0	0	0	0	0	0	0	0	0	0	0	0	4.92642e-05	0.341647	0	0.000729111
A(63)	0	0	0	1.47793e-05	0	0	0	4.92642e-06	0	0	0	0	0	0	0	0.000285733	0.186973	0	5.41907e-05
Q(19)	0	1.47793e-05	0	0	0	0.177701	0	0	1.47793e-05	0	0	4.92642e-06	0	0	0	0	0	0	0
D(3)	0	0	1.97057e-05	0	0	4.92642e-06	0	0.170661	0.000719258	0	0	0	0	0	0	4.92642e-06	0	0.000162572	6.89699e-05
R(146)	0	0	0	0	9.85285e-06	0	0	0	0.00382783	0	4.92642e-06	0	0	0	0	0	0	0	0
A(2)	0	0	0	0	0	9.85285e-06	0	0	0	0	0	0	0	0	2.46321e-05	0.00158138	4.43378e-05	0	0.00118234
R(44)	0	0	0	0	0	0	0	0	0	0	0	0.00177351	2.46321e-05	0	0	1.47793e-05	0	0	0
A(40)	0	0	0	0	0	0	0	0	0	0	0	0	0	0	9.85285e-06	0.00175381	0	0	4.92642e-06
D(209)	6.40435e-05	0	9.85285e-06	0	0	3.4485e-05	0	0	0.000197057	0	0	0	0	0	0	0	0	0.00140403	4.92642e-06
H(125)	0	2.95585e-05	1.97057e-05	4.92642e-06	0	0	9.85285e-06	0	0	0	9.85285e-06	0	0	0	0	0	0	0.00123161	0
L(29)	0	0	0	0	0	0	0	0	0	7.38964e-05	0	0	0	0.0010444	0	0	0	0	0
T(175)	0	0	0	0	0	0	0	0	0	0	0	3.4485e-05	0.000871977	0	0	0	0	0	0
V(70)	1.47793e-05	0	0	0	0	0	0	0	0	9.85285e-05	0.000133013	0	0	0.000601024	0	0	0	0	0
A(69)	0	0	0	0	0	0	0	2.95585e-05	0	0	0	0	0	0	0	0.00067492	4.92642e-06	0	0.000128087
L(17)	0	0	0	0	0	0	0	0	0	6.40435e-05	0	0	0	0.000724184	0	0	0	0	0
S(197)	0	0	0.000699552	0	4.92642e-06	0	0	0	0	1.97057e-05	0	0	0	0	0	0	4.43378e-05	0	0
F(28)	0	0	0	0	0	0	0	0	0	0	0.000645362	0	0	0	0	0	0	0	0
M(109)	0	0	0	0	0	0	0	0	0	0.000458157	9.36021e-05	0	0	0	0	0	9.85285e-06	0	7.88228e-05
A(85)	0	0	0	0	0	0	0	4.92642e-06	0	0	0	0	0	0	0	0.000290659	4.92642e-06	0	0.000231542
H(155)	0	4.92642e-06	4.92642e-05	0	0	0	0	0	0	0	4.92642e-06	0	0	0	0	0	0	0.000443378	0
R(158)	0	0	0	0	0.00013794	0	0	0	7.38964e-05	0	0.000285733	0	0	0	0	4.92642e-06	0	0	0
V(23)	3.94114e-05	0	0	0	0	0	0	0	0	3.4485e-05	0.000394114	0	0	0	0	0	0	0	0
S(94)	0	4.92642e-06	4.92642e-06	0	1.97057e-05	0	0	0.000384261	0	2.95585e-05	0	0	0	0	0	0	1.47793e-05	0	0
T(208)	9.85285e-06	0	0	0	0	0	0	0	0	0.000394114	0	9.85285e-06	0	0	0	9.85285e-06	0	0	0
C(33)	0	0	0	0	0	0	0	0	0	0	0	0	0	0.000369482	0	5.41907e-05	0	0	0
A(104)	0	0	0	0	0	0	0	0	0	0	0	0	0	0	0	4.92642e-06	4.92642e-06	0	0.000408893
L(34)	0	0	0	0	0	0	0	0	0	9.85285e-06	0	0	0	0.000389187	4.92642e-06	0	0	0	0
C(86)	0	0	0	0	0	0	0	0	0	0	0	0	0	0.000364555	0	3.4485e-05	0	0	0
K(162)	0	0.000221689	0.000157646	0	0	0	0	0	0	0	0	0	4.92642e-06	0	0	0	4.92642e-06	0	0
S(4)	4.92642e-05	0	0	0	0	0	0	0	0	0	0	0	0	0.000310365	1.97057e-05	0	0	4.92642e-06	0
G(6)	0	4.92642e-06	0	9.85285e-06	2.46321e-05	0	0	0	0	0	0	0	0	0	0	0.00027588	0	0	3.94114e-05
A(81)	0	0	0	0	0	0	0	0	0	0	0	0	0	0	0	0.000325144	4.92642e-06	0	0
I(201)	0	0	0	0	0	0	0	0	0	0	0	0	0	0	0	0	4.92642e-06	0	0.000320218
R(107)	0	0	0	0	4.92642e-06	0	0	0	0.00027588	0	2.46321e-05	0	0	0	0	9.85285e-06	0	0	0
A(98)	0	0	0	4.92642e-06	0	0	0	4.92642e-06	0	0	0	0	0	0	0	0.000295585	0	0	9.85285e-06
M(84)	0	0	0	0	0	0	0	0	0	0.000142866	3.4485e-05	0	0	0	0	0	9.85285e-05	0	3.4485e-05
I(76)	0	0	0	0	0	0	0	0	0	0	4.92642e-06	0	0	0	0	0	8.37492e-05	0	0.000221689
I(24)	0	0	0	0	0	0	0	0	0	0	4.43378e-05	0	1.47793e-05	0	0	0	4.92642e-06	0	0.000226615
A(83)	0	0	0	0	0	0	0	0	0	0	0	0	0	0	0	4.92642e-05	0.000211836	0	1.47793e-05
V(66)	0	0	0	0	0	0	0	1.47793e-05	0	0	0.000231542	0	1.97057e-05	0	0	0	0	0	0
L(93)	0	0	0	0	0	0	0	0	0	1.97057e-05	0	0	0	0.000236468	0	0	0	0	0
G(78)	0	0	0	4.92642e-06	0.000182278	0	0	0	0	0	0	0	0	0	0	6.40435e-05	0	0	0
H(148)	0	4.43378e-05	4.92642e-06	0	0	0	0	0	0	0	0	0	0	0	0	0	0	0.000201983	0
A(142)	0	0	0	0	0	0	0	0	0	0	0	0	0	0	0	0	0	0	0.000246321
A(38)	0	0	0	0	0	0	0	0	0	0	0	0	0	0	0	0.000231542	4.92642e-06	0	0
T(30)	2.95585e-05	0	0	0	0	0	0	0	0	0.000201983	0	0	0	0	0	0	0	0	0
W(75)	0	1.47793e-05	0	0	9.85285e-06	0	0	0	0	0	0.000197057	0	0	0	0	0	0	0	0
S(173)	9.85285e-06	0	0	0	0	0	0	0	0	0	0	0.000182278	0	0	1.47793e-05	0	4.92642e-06	0	0
L(46)	0	0	0	0	0	0	0	0	0	0	0	0	0	0.00020691	0	0	0	0	0
V(10)	0.000162572	0	0	0	0	0	0	0	0	2.95585e-05	0	0	0	1.47793e-05	0	0	0	0	0
H(210)	0	0.000103455	0	0	0	0	0	0	0	0	0	0	0	0	0.000103455	0	0	0	0
Q(185)	0	9.85285e-06	0	0	0	0	0	0	0.000182278	0	9.85285e-06	0	0	0	0	0	0	0	0
C(64)	0	0	0	0	0	0	0	0	0	0	0	0	0	0.000167498	0	2.46321e-05	0	4.92642e-06	0
T(7)	4.92642e-06	0	9.85285e-06	0	0	0	0	0	0	0.000177351	0	0	0	0	0	4.92642e-06	0	0	0
S(214)	0	4.92642e-06	9.85285e-06	0	0	0	0	9.85285e-06	0	0.000157646	0	0	0	0	0	0	9.85285e-06	0	0
A(188)	0	0	0	0	0	4.92642e-06	0	0	0	0	0	0	0	0	0	0.000147793	2.95585e-05	0	0
E(167)	0	0	0	1.47793e-05	0	0	0.000167498	0	0	0	0	0	0	0	0	0	0	0	0
G(126)	0	0	0	6.40435e-05	1.47793e-05	0	0	0	4.92642e-06	0	0	0	0	0	0	9.36021e-05	0	0	0
M(91)	0	0	0	0	0	0	0	0	0	1.97057e-05	6.89699e-05	0	0	0	0	0	4.92642e-06	0	8.37492e-05
K(15)	0	9.85285e-06	0.000123161	0	0	1.47793e-05	1.97057e-05	0	0	0	0	0	0	0	0	0	0	0	0
S(136)	0	0	0.000128087	0	0	0	0	3.4485e-05	0	0	0	0	0	0	0	0	0	0	0
I(49)	0	0	0	0	0	0	0	0	0	0	0	0	0	4.92642e-06	0	1.47793e-05	0	0	0.000133013
G(89)	0	0	0	9.85285e-06	0	0	0	0	0	0	0	0	0	0	0	8.86756e-05	0	0	2.46321e-05
T(77)	9.85285e-06	0	0	0	0	0	0	0	0	4.92642e-05	0	0	0	0	0	6.40435e-05	0	0	0
R(101)	0	0	0	0	0	0	0	0	0	4.92642e-06	0	0.000108381	0	0	0	0	0	0	4.92642e-06
W(31)	0	0	0	0	7.38964e-05	0	0	0	0	0	4.43378e-05	0	0	0	0	0	0	0	0
F(100)	0	0	0	0	0	0	0	0	0	0	7.88228e-05	0	0	0	0	3.4485e-05	0	0	0
L(87)	0	0	0	0	0	0	0	0	0	4.92642e-06	0	0	0	0.000108381	0	0	0	0	0
V(60)	0	0	0	0	0	0	0	0	0	9.85285e-06	0.000103455	0	0	0	0	0	0	0	0
I(73)	0	0	0	0	0	0	0	0	0	0	1.47793e-05	0	1.47793e-05	0	0	0	4.92642e-06	0	6.89699e-05
N(43)	0	0	0	0	0	0	0	0	0	4.92642e-06	0	0	0	0	0	9.85285e-05	0	0	0
V(88)	0	0	0	0	0	0	0	0	0	9.85285e-06	8.37492e-05	0	0	0	0	0	0	0	0
I(52)	0	0	0	0	0	0	0	0	0	0	0	0	0	2.46321e-05	0	4.92642e-06	5.41907e-05	0	9.85285e-06
I(151)	0	0	4.92642e-06	0	0	0	0	0	0	0	0	0	0	0	0	0	0	0	8.86756e-05
P(132)	2.46321e-05	0	0	0	0	0	0	0	0	0	0	0	0	0	0	1.47793e-05	9.85285e-06	0	3.94114e-05
L(124)	0	0	0	0	0	0	0	0	0	2.46321e-05	0	0	0	4.43378e-05	0	0	0	0	1.47793e-05
A(68)	0	0	0	0	0	0	0	0	0	0	0	0	0	0	0	7.88228e-05	0	0	0
D(160)	4.92642e-06	0	1.47793e-05	0	0	1.97057e-05	0	0	4.92642e-06	0	0	0	0	0	0	0	0	2.95585e-05	0
P(123)	0	0	0	0	0	0	0	0	0	0	0	0	0	0	0	7.38964e-05	0	0	0
I(97)	0	4.92642e-06	0	0	0	0	0	0	0	0	4.92642e-06	0	0	0	0	0	4.92642e-06	0	5.91171e-05
L(16)	0	0	0	0	0	0	0	0	0	6.89699e-05	0	0	0	0	0	0	0	0	0
I(168)	0	0	0	0	0	0	0	0	0	0	2.46321e-05	0	4.92642e-06	4.92642e-06	0	0	0	0	3.4485e-05
F(26)	0	0	0	0	4.92642e-06	0	0	0	0	0	5.41907e-05	0	0	0	0	0	0	0	4.92642e-06
S(212)	0	0	1.47793e-05	0	4.92642e-06	0	0	2.46321e-05	0	1.97057e-05	0	0	0	0	0	0	0	0	0
I(80)	0	0	0	0	0	0	0	0	0	0	4.92642e-06	0	0	0	0	9.85285e-06	9.85285e-06	0	3.4485e-05
N(207)	0	4.92642e-06	0	0	0	0	0	0	0	0	0	4.92642e-05	0	0	0	4.92642e-06	0	0	0
R(131)	0	0	0	0	0	0	0	0	0	4.43378e-05	0	9.85285e-06	0	0	0	0	4.92642e-06	0	0
R(186)	0	0	0	0	5.91171e-05	0	0	0	0	0	0	0	0	0	0	0	0	0	0
F(45)	0	0	0	0	0	0	0	0	0	0	4.92642e-05	0	0	0	0	0	0	0	4.92642e-06
R(105)	0	0	0	0	5.41907e-05	0	0	0	0	0	0	0	0	0	0	0	0	0	0
G(79)	4.92642e-06	0	0	0	0	0	0	0	0	0	0	0	0	0	0	0	0	0	4.92642e-05
D(190)	9.85285e-06	0	0	0	0	4.43378e-05	0	0	0	0	0	0	0	0	0	0	0	0	0
T(127)	0	0	0	0	0	0	0	0	0	5.41907e-05	0	0	0	0	0	0	0	0	0
L(129)	0	0	0	0	0	0	1.97057e-05	0	0	0	0	0	1.47793e-05	0	0	0	0	0	1.47793e-05
I(128)	0	0	0	0	0	0	0	0	0	0	0	0	4.92642e-06	0	0	9.85285e-06	1.97057e-05	0	1.47793e-05
L(145)	0	0	0	0	0	0	0	0	0	0	0	0	0	4.92642e-05	0	0	0	0	0
L(90)	0	0	0	0	0	0	0	0	0	0	0	0	0	3.4485e-05	0	4.92642e-06	0	0	4.92642e-06
D(163)	0	0	2.95585e-05	0	0	4.92642e-06	0	0	4.92642e-06	0	0	0	0	0	0	0	0	4.92642e-06	0
I(161)	0	0	0	0	0	0	0	0	0	0	1.47793e-05	0	4.92642e-06	1.47793e-05	0	0	0	0	9.85285e-06
G(189)	0	0	0	0	4.92642e-06	0	0	0	0	0	0	0	0	0	0	9.85285e-06	0	0	2.95585e-05
I(48)	0	0	0	0	0	0	0	0	0	0	0	0	4.92642e-06	0	0	0	4.92642e-06	0	3.4485e-05
I(144)	0	0	0	0	0	0	0	0	0	0	0	0	0	0	0	0	0	0	3.94114e-05
E(11)	9.85285e-06	0	0	1.47793e-05	0	0	0	0	0	0	0	0	0	0	0	0	0	0	1.47793e-05
I(8)	0	0	4.92642e-06	0	0	0	0	0	0	0	0	0	0	4.92642e-06	0	0	1.47793e-05	0	1.47793e-05
N(74)	0	0	0	4.92642e-06	0	0	0	0	0	0	0	0	0	0	0	1.97057e-05	9.85285e-06	0	0
L(13)	0	0	0	0	0	0	0	0	0	1.97057e-05	0	0	0	1.47793e-05	0	0	0	0	0
A(194)	0	0	0	0	0	0	0	4.92642e-06	0	0	0	0	0	0	0	1.47793e-05	0	0	1.47793e-05
L(57)	0	0	0	0	0	0	0	0	0	0	0	0	0	0	0	3.4485e-05	0	0	0
T(169)	1.97057e-05	0	0	0	0	0	0	0	0	4.92642e-06	0	0	0	0	0	4.92642e-06	0	0	0
V(170)	0	0	0	1.97057e-05	0	0	0	0	0	4.92642e-06	4.92642e-06	0	0	0	0	0	0	0	0
T(172)	0	4.92642e-06	0	0	0	0	0	0	0	0	0	1.97057e-05	0	0	0	4.92642e-06	0	0	0
L(149)	0	0	0	0	0	0	0	4.92642e-06	0	0	0	0	0	9.85285e-06	0	1.47793e-05	0	0	0
S(213)	0	0	9.85285e-06	0	0	0	0	0	0	1.97057e-05	0	0	0	0	0	0	0	0	0
D(215)	0	0	9.85285e-06	0	0	9.85285e-06	0	0	0	0	0	0	0	0	0	0	0	9.85285e-06	0
L(134)	0	9.85285e-06	0	0	0	0	0	0	0	1.97057e-05	0	0	0	0	0	0	0	0	0
K(14)	0	9.85285e-06	0	0	0	1.47793e-05	0	0	0	4.92642e-06	0	0	0	0	0	0	0	0	0
N(117)	0	0	0	0	0	0	0	0	0	0	0	2.46321e-05	0	0	0	4.92642e-06	0	0	0
W(55)	0	0	0	0	1.47793e-05	0	0	0	0	0	1.47793e-05	0	0	0	0	0	0	0	0
F(103)	0	0	0	0	9.85285e-06	0	0	0	0	0	9.85285e-06	0	0	0	0	0	0	4.92642e-06	0
Y(71)	0	0	0	0	4.92642e-06	0	0	0	1.47793e-05	0	0	0	0	0	0	0	0	0	4.92642e-06
E(135)	4.92642e-06	0	0	9.85285e-06	0	0	0	9.85285e-06	0	0	0	0	0	0	0	0	0	0	0
F(53)	0	0	0	0	0	0	0	0	0	0	1.47793e-05	0	0	0	0	9.85285e-06	0	0	0
Y(204)	0	0	0	0	0	0	9.85285e-06	0	1.47793e-05	0	0	0	0	0	0	0	0	0	0
N(216)	0	0	0	0	0	0	0	0	0	0	0	0	0	0	0	2.46321e-05	0	0	0
F(65)	0	0	0	0	0	0	0	0	0	0	2.46321e-05	0	0	0	0	0	0	0	0
L(133)	0	0	0	0	0	0	0	0	0	9.85285e-06	0	0	0	0	0	0	0	0	1.47793e-05
V(221)	4.92642e-06	0	0	0	0	0	0	0	0	4.92642e-06	9.85285e-06	0	0	0	0	0	0	0	0
K(205)	0	9.85285e-06	0	0	0	0	9.85285e-06	0	0	0	0	0	0	0	0	0	0	0	0
I(140)	0	0	0	0	0	0	0	0	0	0	0	0	0	0	0	0	0	0	1.97057e-05
L(56)	0	0	0	0	0	0	0	0	0	0	0	0	1.97057e-05	0	0	0	0	0	0
N(5)	0	0	0	4.92642e-06	0	0	0	0	0	0	0	0	0	0	0	4.92642e-06	0	9.85285e-06	0
G(25)	0	0	0	0	0	0	0	0	0	0	0	0	0	0	0	1.97057e-05	0	0	0
R(72)	0	0	0	0	0	0	0	0	0	4.92642e-06	0	9.85285e-06	0	0	0	0	0	0	0
I(217)	0	0	0	0	0	0	0	0	0	0	0	0	0	0	0	0	0	4.92642e-06	9.85285e-06
T(106)	4.92642e-06	0	0	0	0	0	0	0	0	0	0	0	9.85285e-06	0	0	0	0	0	0
L(138)	0	0	0	0	0	0	0	0	0	9.85285e-06	0	0	0	0	4.92642e-06	0	0	0	0
V(139)	0	0	0	0	0	0	0	0	0	9.85285e-06	4.92642e-06	0	0	0	0	0	0	0	0
L(120)	0	0	0	0	0	0	0	0	0	9.85285e-06	0	0	0	4.92642e-06	0	0	0	0	0
P(114)	0	0	0	0	0	0	0	0	0	0	4.92642e-06	0	0	0	0	9.85285e-06	0	0	0
F(193)	0	0	0	0	0	0	0	0	0	9.85285e-06	4.92642e-06	0	0	0	0	0	0	0	0
Q(222)	0	0	0	0	0	0	0	0	1.47793e-05	0	0	0	0	0	0	0	0	0	0
K(180)	0	1.47793e-05	0	0	0	0	0	0	0	0	0	0	0	0	0	0	0	0	0
N(113)	0	0	0	0	0	0	0	0	0	0	0	1.47793e-05	0	0	0	0	0	0	0
L(206)	0	0	0	0	0	0	0	0	0	1.47793e-05	0	0	0	0	0	0	0	0	0
V(143)	0	0	0	0	0	0	0	0	0	0	1.47793e-05	0	0	0	0	0	0	0	0
E(12)	0	0	0	1.47793e-05	0	0	0	0	0	0	0	0	0	0	0	0	0	0	0
K(50)	0	0	9.85285e-06	0	0	0	0	0	0	0	0	0	0	0	0	0	0	0	0
L(102)	0	0	0	0	0	4.92642e-06	4.92642e-06	0	0	0	0	0	0	0	0	0	0	0	0
F(112)	0	0	0	0	0	0	0	0	0	0	9.85285e-06	0	0	0	0	0	0	0	0
I(118)	0	0	4.92642e-06	0	0	0	0	0	0	0	0	0	0	0	0	0	0	0	4.92642e-06
N(203)	0	0	0	0	0	0	0	0	0	0	0	0	0	0	0	0	9.85285e-06	0	0
R(150)	0	0	0	0	0	0	0	0	4.92642e-06	0	4.92642e-06	0	0	0	0	0	0	0	0
A(152)	0	0	0	0	0	0	0	0	0	0	0	0	0	0	0	9.85285e-06	0	0	0
S(99)	0	0	0	4.92642e-06	0	0	0	0	0	0	4.92642e-06	0	0	0	0	0	0	0	0
S(177)	0	0	0	0	0	0	0	0	0	0	0	0	0	9.85285e-06	0	0	0	0	0
T(9)	0	0	0	0	0	0	0	0	0	4.92642e-06	0	0	0	0	0	4.92642e-06	0	0	0
L(67)	0	0	0	0	0	0	0	0	4.92642e-06	0	0	0	0	4.92642e-06	0	0	0	0	0
I(32)	0	0	0	0	0	0	0	0	0	0	0	0	0	0	0	0	4.92642e-06	0	0
N(21)	0	0	0	4.92642e-06	0	0	0	0	0	0	0	0	0	0	0	0	0	0	0
L(22)	0	0	0	0	0	0	0	0	0	4.92642e-06	0	0	0	0	0	0	0	0	0
N(41)	0	0	0	0	0	0	0	0	0	0	0	0	0	0	0	4.92642e-06	0	0	0
R(42)	0	0	0	0	0	0	0	0	0	0	0	4.92642e-06	0	0	0	0	0	0	0
Y(39)	0	0	0	0	0	0	0	0	0	0	0	0	0	4.92642e-06	0	0	0	0	0
M(1)	0	0	0	0	0	0	0	0	0	0	0	0	0	0	0	0	0	0	4.92642e-06
S(184)	0	0	0	0	0	0	0	0	0	0	4.92642e-06	0	0	0	0	0	0	0	0
K(166)	0	4.92642e-06	0	0	0	0	0	0	0	0	0	0	0	0	0	0	0	0	0
R(174)	0	0	0	0	0	0	4.92642e-06	0	0	0	0	0	0	0	0	0	0	0	0
L(62)	0	0	0	0	0	0	0	0	0	0	0	0	0	4.92642e-06	0	0	0	0	0
V(187)	0	0	0	0	0	0	0	0	0	4.92642e-06	0	0	0	0	0	0	0	0	0
W(92)	0	0	0	0	4.92642e-06	0	0	0	0	0	0	0	0	0	0	0	0	0	0
Y(95)	0	0	0	4.92642e-06	0	0	0	0	0	0	0	0	0	0	0	0	0	0	0
F(96)	0	0	4.92642e-06	0	0	0	0	0	0	0	0	0	0	0	0	0	0	0	0
S(211)	0	0	0	0	0	0	0	0	0	0	0	0	0	4.92642e-06	0	0	0	0	0
R(200)	0	0	0	0	0	0	0	0	0	0	0	0	4.92642e-06	0	0	0	0	0	0
V(122)	0	0	0	0	0	0	0	0	0	0	0	0	4.92642e-06	0	0	0	0	0	0
R(198)	0	0	0	0	4.92642e-06	0	0	0	0	0	0	0	0	0	0	0	0	0	0
G(182)	0	0	0	0	0	0	0	0	0	0	0	0	0	0	0	0	0	0	0
E(18)	0	0	0	0	0	0	0	0	0	0	0	0	0	0	0	0	0	0	0
W(58)	0	0	0	0	0	0	0	0	0	0	0	0	0	0	0	0	0	0	0
L(181)	0	0	0	0	0	0	0	0	0	0	0	0	0	0	0	0	0	0	0
W(20)	0	0	0	0	0	0	0	0	0	0	0	0	0	0	0	0	0	0	0
A(183)	0	0	0	0	0	0	0	0	0	0	0	0	0	0	0	0	0	0	0
Y(178)	0	0	0	0	0	0	0	0	0	0	0	0	0	0	0	0	0	0	0
L(176)	0	0	0	0	0	0	0	0	0	0	0	0	0	0	0	0	0	0	0
Y(179)	0	0	0	0	0	0	0	0	0	0	0	0	0	0	0	0	0	0	0
A(195)	0	0	0	0	0	0	0	0	0	0	0	0	0	0	0	0	0	0	0
S(191)	0	0	0	0	0	0	0	0	0	0	0	0	0	0	0	0	0	0	0
G(192)	0	0	0	0	0	0	0	0	0	0	0	0	0	0	0	0	0	0	0
Y(196)	0	0	0	0	0	0	0	0	0	0	0	0	0	0	0	0	0	0	0
Y(199)	0	0	0	0	0	0	0	0	0	0	0	0	0	0	0	0	0	0	0
G(202)	0	0	0	0	0	0	0	0	0	0	0	0	0	0	0	0	0	0	0
A(218)	0	0	0	0	0	0	0	0	0	0	0	0	0	0	0	0	0	0	0
L(219)	0	0	0	0	0	0	0	0	0	0	0	0	0	0	0	0	0	0	0
L(220)	0	0	0	0	0	0	0	0	0	0	0	0	0	0	0	0	0	0	0
A(171)	0	0	0	0	0	0	0	0	0	0	0	0	0	0	0	0	0	0	0
L(164)	0	0	0	0	0	0	0	0	0	0	0	0	0	0	0	0	0	0	0
L(27)	0	0	0	0	0	0	0	0	0	0	0	0	0	0	0	0	0	0	0
P(165)	0	0	0	0	0	0	0	0	0	0	0	0	0	0	0	0	0	0	0
T(61)	0	0	0	0	0	0	0	0	0	0	0	0	0	0	0	0	0	0	0
L(54)	0	0	0	0	0	0	0	0	0	0	0	0	0	0	0	0	0	0	0
L(51)	0	0	0	0	0	0	0	0	0	0	0	0	0	0	0	0	0	0	0
S(108)	0	0	0	0	0	0	0	0	0	0	0	0	0	0	0	0	0	0	0
W(110)	0	0	0	0	0	0	0	0	0	0	0	0	0	0	0	0	0	0	0
Y(47)	0	0	0	0	0	0	0	0	0	0	0	0	0	0	0	0	0	0	0
E(115)	0	0	0	0	0	0	0	0	0	0	0	0	0	0	0	0	0	0	0
T(116)	0	0	0	0	0	0	0	0	0	0	0	0	0	0	0	0	0	0	0
L(119)	0	0	0	0	0	0	0	0	0	0	0	0	0	0	0	0	0	0	0
N(121)	0	0	0	0	0	0	0	0	0	0	0	0	0	0	0	0	0	0	0
T(130)	0	0	0	0	0	0	0	0	0	0	0	0	0	0	0	0	0	0	0
E(137)	0	0	0	0	0	0	0	0	0	0	0	0	0	0	0	0	0	0	0
G(141)	0	0	0	0	0	0	0	0	0	0	0	0	0	0	0	0	0	0	0
G(147)	0	0	0	0	0	0	0	0	0	0	0	0	0	0	0	0	0	0	0
F(37)	0	0	0	0	0	0	0	0	0	0	0	0	0	0	0	0	0	0	0
Q(36)	0	0	0	0	0	0	0	0	0	0	0	0	0	0	0	0	0	0	0
L(35)	0	0	0	0	0	0	0	0	0	0	0	0	0	0	0	0	0	0	0
G(153)	0	0	0	0	0	0	0	0	0	0	0	0	0	0	0	0	0	0	0
H(154)	0	0	0	0	0	0	0	0	0	0	0	0	0	0	0	0	0	0	0
L(156)	0	0	0	0	0	0	0	0	0	0	0	0	0	0	0	0	0	0	0
G(157)	0	0	0	0	0	0	0	0	0	0	0	0	0	0	0	0	0	0	0
C(159)	0	0	0	0	0	0	0	0	0	0	0	0	0	0	0	0	0	0	0
P(59)	0	0	0	0	0	0	0	0	0	0	0	0	0	0	0	0	0	0	0
S(111)	0	0	0	0	0	0	0	0	0	0	0	0	0	0	0	0	0	0	0
