## Supplementary material for "Mutational insights among the structural proteins of SARS-CoV-2: frequencies and evolutionary trends in American countries": M-EVL-WRD

### Sheet: Sheet1
	2019-11-30	2019-12-31	2020-01-31	2020-02-29	2020-03-31	2020-04-30	2020-05-31	2020-06-30	2020-07-31	2020-08-31	2020-09-30	2020-10-31	2020-11-30	2020-12-31	2021-01-31	2021-02-28	2021-03-31	2021-04-30	2021-05-31	2021-06-30	2021-07-31	2021-08-31	2021-09-30	2021-10-31	2021-11-30	2021-12-31	2022-01-31	2022-02-28	2022-03-31	2022-04-30
I(82)	0	0	0.000806	0	0.00024	9e-05	0.001526	0.000722	0.00255	0.001724	0.000967	0.001779	0.000825	0.001691	0.116509	0.011973	0.023289	0.053387	0.158674	0.581526	0.887319	0.961839	0.991187	0.996489	0.995885	0.666746	0.052979	0.002835	0.00057	0.000216
A(63)	0	0	0.000484	0.009581	7.4e-05	0.000323	0.000177	0.000188	0.000172	0.000246	0.000112	0.00016	0.000123	0.000236	0.02672	0.00052	0.000603	0.000517	0.000795	0.000877	0.000775	0.000518	0.000382	0.000424	0.002662	0.330813	0.941159	0.992667	0.998268	0.998589
Q(19)	0	0	0.000322	0.009581	3.7e-05	5.4e-05	0.000248	0.000188	0	0	2.2e-05	2.7e-05	4.7e-05	0.000168	0.026306	0.000164	0.000231	0.00014	0.000288	8.3e-05	4.1e-05	0.000117	0.000259	0.000191	0.002392	0.329621	0.937095	0.988192	0.991925	0.989593
D(3)	0	0	0.004191	0.023353	0.011945	0.008637	0.004684	0.002103	0.001594	0.007956	0.008656	0.004319	0.006414	0.002721	0.026859	0.000692	0.000384	0.000486	0.00045	0.000395	0.000341	0.000423	0.000595	0.000663	0.002786	0.315572	0.834288	0.654563	0.18616	0.051487
A(2)	0	0	0.001612	0	0.00135	0.001436	0.002732	0.006498	0.011181	0.004975	0.004159	0.003611	0.003985	0.004243	0.005493	0.00683	0.006672	0.006212	0.006198	0.004221	0.003129	0.002632	0.004193	0.004872	0.006869	0.00519	0.001103	0.000775	0.00125	0.00171
V(70)	0	0	0.003546	0	0.001812	0.007326	0.006316	0.004426	0.00304	0.002389	0.001439	0.001498	0.001746	0.003536	0.005606	0.010237	0.010359	0.012925	0.012322	0.0064	0.001821	0.000946	0.000993	0.00091	0.001102	0.000699	0.000188	0.000327	0.000461	0.000498
A(81)	0	0	0.000161	0	9.2e-05	0.00018	0	6.3e-05	0	0	0.000135	0.000107	0.00038	0.00029	0.000585	0.000428	0.000512	0.001441	0.001519	0.001111	0.002513	0.008532	0.008626	0.006918	0.004169	0.001359	0.000107	4e-05	3.9e-05	1.7e-05
F(28)	0	0	0.000484	0.002395	1.8e-05	1.8e-05	0.000177	6.3e-05	2.5e-05	9.9e-05	2.2e-05	0.000107	0.000199	0.000977	0.003711	0.006444	0.013848	0.01634	0.010821	0.002851	0.000486	0.000127	7.8e-05	7.1e-05	2.7e-05	9e-06	2.1e-05	3.7e-05	1.2e-05	3.3e-05
T(30)	0	0	0.000161	0	0	1.8e-05	0.000177	3.1e-05	0	4.9e-05	0	1.3e-05	1.9e-05	8.1e-05	0.000378	3.8e-05	0.000113	0.000116	9e-05	0.000342	0.002142	0.00411	0.005192	0.005239	0.004562	0.003064	0.000253	0.000155	0.000138	0.000382
S(197)	0	0	0	0	0.00024	1.8e-05	0	0	9.8e-05	0.000148	0.00018	5.3e-05	2.8e-05	4.7e-05	0.000149	3.8e-05	2.9e-05	4.2e-05	0.000198	0.002822	0.008225	0.007145	0.004997	0.002638	0.001298	0.000746	7.7e-05	4.7e-05	6.4e-05	3.3e-05
H(125)	0	0	0.003224	0.001198	0.000425	0.001131	0.00181	0.001381	0.001667	0.007192	0.003665	0.002006	0.002363	0.001913	0.002366	0.002444	0.002081	0.00192	0.002332	0.001539	0.000782	0.000885	0.00146	0.001328	0.001609	0.001133	0.000487	0.000817	0.001291	0.001743
L(29)	0	0	0	0	9.2e-05	0.000126	0.000816	0.000565	0.000245	0.000123	0.000382	0.000428	0.000323	0.000512	0.000753	0.000394	0.000413	0.000456	0.001138	0.001294	0.001639	0.001592	0.001307	0.001617	0.001472	0.001809	0.002338	0.000979	0.000224	0.000133
D(209)	0	0	0.001934	0.007784	0.000425	0.000449	0.000887	0.001413	0.001128	0.000542	0.002136	0.002781	0.003729	0.001603	0.000821	0.001113	0.000999	0.001331	0.00172	0.001176	0.00084	0.001166	0.001669	0.001494	0.001288	0.000759	0.000251	0.000256	0.000276	0.000415
A(69)	0	0	0.000967	0	0.000407	0.000251	0.000248	0.000345	0.000785	0.00064	0.000472	0.000829	0.000598	0.000431	0.000795	0.00073	0.000603	0.000691	0.000858	0.000683	0.00084	0.001029	0.00109	0.001098	0.001492	0.001212	0.000441	0.00069	0.001538	0.001909
V(23)	0	0	0.000322	0	0.000277	0.000341	0.003477	0.000942	0.000564	0.000369	0.000495	0.000281	0.000474	0.000586	0.000614	0.00057	0.001081	0.001455	0.001381	0.001226	0.00118	0.001101	0.001012	0.001038	0.000697	0.000322	0.000121	0.000191	0.000226	0.000183
H(155)	0	0	0.000806	0	0.000129	0.000162	0.000355	0.000628	0.000588	0.000591	0.000877	0.001097	0.001755	0.00225	0.001791	0.001579	0.001208	0.000864	0.001573	0.00068	0.000754	0.000624	0.000504	0.000427	0.000378	0.000362	0.000391	0.00043	0.000681	0.00088
S(94)	0	0	0.000161	0	7.4e-05	7.2e-05	3.5e-05	0.000126	0.000147	4.9e-05	0.00027	0.000134	8.5e-05	0.000202	0.000145	0.000291	0.000259	0.000179	0.000165	0.002226	0.000589	0.000528	0.000881	0.001388	0.00172	0.001678	0.000314	0.000132	6e-05	8.3e-05
L(34)	0	0	0.000322	0	0.000129	0.000413	0.000284	0.000157	0.000196	0.000197	0.000292	0.00012	0.000493	0.000539	0.000637	0.00065	0.000927	0.000656	0.000603	0.000841	0.000608	0.000976	0.000359	0.000291	0.00027	0.000352	0.001107	0.001564	0.000704	0.000515
A(85)	0	0	0.000161	0.000599	0.000148	0.000269	0.000177	0.000377	0.000466	0.000148	0.000405	0.000348	0.001148	0.001724	0.001749	0.001908	0.001465	0.000847	0.00078	0.000687	0.001154	0.00068	0.000464	0.000579	0.000473	0.000293	0.000202	0.000224	0.000187	0.000315
M(109)	0	0	0.000161	0	0.000185	0.000575	0.00071	0.000283	0.000368	0.000788	0.001057	0.001458	0.002078	0.000943	0.000805	0.000677	0.00069	0.000742	0.000534	0.000694	0.000703	0.00063	0.000664	0.000752	0.000851	0.000699	0.000233	0.000273	0.000366	0.000315
S(212)	0	0	0.000484	0	1.8e-05	0.000126	0.000745	0.000283	0.000613	0.000222	0.000854	0.000334	0.000152	0.000209	0.000498	0.000608	0.000171	0.000102	0.000111	0.000183	0.001056	0.000837	0.000704	0.001163	0.001316	0.000885	0.000109	0.000133	0.000109	3.3e-05
L(17)	0	0	0.001128	0	0.000111	0.000198	0.000248	0.000659	0.00152	0.003473	0.00344	0.003945	0.001452	0.000559	0.00065	0.00083	0.000829	0.001106	0.000738	0.000446	0.0003	0.000447	0.000359	0.000296	0.000289	0.000247	0.000358	0.000486	0.000696	0.000929
A(104)	0	0	0.001128	0.000599	1.8e-05	0.000108	0.000603	9.4e-05	0.000172	0.000271	0.000112	0.000401	0.000598	0.001475	0.000469	0.001082	0.001331	0.001827	0.002233	0.000989	0.000111	4.9e-05	5.2e-05	6.2e-05	5.6e-05	0.00019	0.000405	0.00042	0.00034	0.000515
A(98)	0	0	0	0	3.7e-05	0.000108	0.000177	0.000188	0.000221	0.000246	0.000135	0.000267	0.00018	0.000552	0.000621	0.000574	0.000363	0.000312	0.000327	0.000227	0.000885	0.001304	0.001167	0.00053	0.000375	0.000205	0.000108	0.000128	0.000103	6.6e-05
G(89)	0	0	0	0	1.8e-05	9e-05	0	3.1e-05	0	0	0	4e-05	4.7e-05	6.1e-05	9.4e-05	0.000291	0.001699	0.003245	0.001675	0.000834	0.000261	0.000145	0.000217	9.7e-05	0.000267	0.000277	8.5e-05	4.4e-05	3.7e-05	1.7e-05
I(76)	0	0	0.000161	0	0.000111	0.000108	0.000106	0.000314	9.8e-05	0.000222	6.7e-05	0.000187	0.000275	0.000559	0.000876	0.000899	0.001196	0.000749	0.000573	0.00041	0.000309	0.000362	0.000552	0.000506	0.000409	0.000342	0.000148	0.000135	0.000185	0.000216
T(208)	0	0	0.000484	0	7.4e-05	0.000413	0.000248	0.000408	0.000221	0.000246	0.000135	0.000361	0.000285	0.0013	0.000514	0.000348	0.000464	0.000396	0.000408	0.000417	0.000274	0.000535	0.000502	0.000435	0.000555	0.00046	0.00032	0.000275	0.000262	0.000315
T(175)	0	0	0.004836	0.007186	0.019471	0.006069	0.001703	0.001413	0.000368	7.4e-05	0.000382	0.000428	0.000351	0.000269	0.000236	0.000164	0.000166	0.000172	0.00015	0.000111	0.000193	0.000301	0.000301	0.000351	0.000319	0.000178	0.000137	0.000143	0.0002	0.000199
K(15)	0	0	0.000322	0	1.8e-05	0.000341	0.001029	9.4e-05	0	2.5e-05	0.000135	0.000348	0.000171	0.000222	0.000304	0.000329	0.000257	0.00024	0.000297	0.000604	0.000456	0.000435	0.000701	0.000839	0.000679	0.000476	9.1e-05	4e-05	2.3e-05	3.3e-05
I(52)	0	0	0	0.001198	5.5e-05	0.000539	0.000355	6.3e-05	0.000147	0.00069	0	5.3e-05	0.000218	0.000377	0.000637	0.001105	0.000235	9.5e-05	6.9e-05	6.1e-05	0.000351	0.000525	0.000639	0.000737	0.000563	0.000399	8.3e-05	9.1e-05	4.9e-05	8.3e-05
S(4)	0	0	0.001612	0	0.000166	0.000287	0.000355	0.000345	0.000368	0.000419	0.000405	0.000415	0.000512	0.000734	0.000624	0.000348	0.000214	0.000272	0.000306	0.000385	0.000405	0.000349	0.000451	0.00046	0.000395	0.000231	0.000189	0.000299	0.000461	0.000896
C(33)	0	0	0.000645	0	3.7e-05	0.000269	0.000213	0.000722	7.4e-05	0.000123	0.000337	0.000374	0.000266	0.000599	0.000259	0.000249	0.000401	0.000668	0.000495	0.000449	0.000165	0.000221	0.00034	0.000505	0.000608	0.000448	7.2e-05	0.000125	8.4e-05	0.000216
V(10)	0	0	0	0	0.000111	3.6e-05	3.5e-05	9.4e-05	0.000196	0.000911	0.000225	8e-05	0.000228	0.000162	0.00023	0.000574	0.001237	0.001038	0.000958	0.000374	0.000161	0.000128	0.000205	0.000199	0.000192	0.000145	0.000153	0.000172	0.000159	0.000232
G(6)	0	0	0	0	5.5e-05	0.000144	0.000248	6.3e-05	4.9e-05	4.9e-05	0.00036	0.000214	0.000152	0.000209	0.00033	0.000145	0.000127	0.000244	0.000222	0.000306	0.000161	0.000256	0.000552	0.000472	0.000801	0.000537	0.000102	5.7e-05	9.5e-05	0.000166
M(84)	0	0	0	0	3.7e-05	0.000611	0.000142	9.4e-05	0.000368	0.000739	0.00036	0.000187	0.00038	0.000714	0.000899	0.000543	0.000291	0.000242	0.000372	0.000334	0.000317	0.000324	0.000337	0.000296	0.000341	0.000299	0.000169	0.000125	8.7e-05	0.000133
L(87)	0	0	0	0	0.000259	0.000215	0	9.4e-05	7.4e-05	0.000197	0.00018	0.00016	0.000142	0.000135	0.000453	0.000792	0.000281	0.000307	0.001507	0.001302	0.000356	0.00011	0.000177	0.000345	0.000183	0.000121	0.000125	0.000123	0.00015	8.3e-05
R(158)	0	0	0.000161	0.001796	0.000536	9e-05	3.5e-05	0.000345	0.000245	4.9e-05	2.2e-05	0.000147	9.5e-05	0.000182	0.000262	0.000348	0.000168	0.000219	0.000522	0.000345	0.000186	0.000246	0.000367	0.000511	0.000602	0.000363	0.000165	0.00013	0.000134	0.000149
A(40)	0	0	0.000161	0.001198	9.2e-05	5.4e-05	7.1e-05	3.1e-05	9.8e-05	9.9e-05	6.7e-05	8e-05	0.000104	7.4e-05	0.000129	9.9e-05	0.000125	0.000198	0.000231	0.000306	0.000231	0.000352	0.00047	0.000453	0.000554	0.000357	0.000205	0.000251	0.000226	0.000266
R(146)	0	0	0	0	9.2e-05	0.000449	3.5e-05	9.4e-05	9.8e-05	0.000148	9e-05	0.000107	0.000152	0.000276	0.000175	0.000115	0.000166	0.000112	0.000177	0.000266	0.000338	0.000431	0.000514	0.000353	0.000351	0.000338	0.000164	0.000289	0.000338	0.000315
V(66)	0	0	0.000161	0	0.000166	0.000341	0.000177	0.000157	0.002084	0.001552	6.7e-05	0.000468	0.000351	0.000283	0.000297	0.000363	0.000437	0.000484	0.00048	0.000705	0.00024	0.000285	0.000343	0.000394	0.000306	0.000169	5.1e-05	7.1e-05	7.2e-05	3.3e-05
L(46)	0	0	0.003224	0	0.00024	0.000198	3.5e-05	9.4e-05	0.000172	7.4e-05	2.2e-05	0.000107	5.7e-05	0.000276	0.000417	0.000291	0.000115	0.000133	0.00015	0.000273	0.000204	0.000377	0.000567	0.000506	0.000579	0.000352	4.8e-05	4e-05	4.5e-05	3.3e-05
C(86)	0	0	0.000806	0	0.000166	0.000233	0.000248	6.3e-05	0.000147	0.000148	0.001461	0.002033	0.001319	0.000229	0.000207	0.000111	0.000139	0.000156	0.000141	0.000155	0.0003	0.000324	0.000426	0.00044	0.000325	0.000281	8.1e-05	6.9e-05	0.000109	0.000133
R(107)	0	0	0.000161	0	0.000129	0	0.000284	0.000345	0.000172	0.000222	0.00036	0.000174	0.000806	0.000458	0.000653	0.000314	0.000541	0.000326	0.000306	0.000173	0.000101	0.000199	0.000178	0.000263	0.000479	0.000347	8.8e-05	7.3e-05	7e-05	0.000149
S(136)	0	0	0.000161	0	3.7e-05	9e-05	0.000106	3.1e-05	0.000221	7.4e-05	0	5.3e-05	0.000114	0.00031	0.000284	0.000306	0.000252	0.000237	0.000198	0.000201	0.00012	0.000162	0.00025	0.000359	0.000566	0.000485	0.000145	0.000157	0.000161	6.6e-05
Q(185)	0	0	0	0	0	5.4e-05	0.000142	0	0	2.5e-05	4.5e-05	4e-05	5.7e-05	2e-05	0.000107	0.000119	4.3e-05	6.3e-05	5.1e-05	0.000119	0.000234	0.0002	0.000379	0.000815	0.000675	0.000491	9.1e-05	5.2e-05	5.8e-05	5e-05
I(48)	0	0	0.002095	0.000599	5.5e-05	0	0	3.1e-05	2.5e-05	0	0.001057	0.000575	0.000797	0.002351	0.001452	0.000723	0.000456	0.000177	0.000117	0.000144	0.00012	8.3e-05	0.000137	0.000217	0.000235	0.000126	3.4e-05	3.7e-05	5.4e-05	3.3e-05
K(162)	0	0	0	0	1.8e-05	0.000521	0.000319	9.4e-05	7.4e-05	0.000123	0.000157	0.000227	0.000446	0.000303	0.000197	0.00026	0.000303	0.000291	0.00027	0.00032	0.000146	0.000188	0.00028	0.000551	0.000422	0.000342	6.6e-05	5.7e-05	0.000111	6.6e-05
S(214)	0	0	0.000161	0	0.00024	0.000215	0.000106	0.000565	0.000147	0.000567	9e-05	0.00012	0.000351	0.000101	0.00012	0.000138	0.000168	0.000212	0.000282	0.000262	0.000113	0.000235	0.000243	0.000343	0.000573	0.000376	7.2e-05	0.000154	7.6e-05	3.3e-05
T(7)	0	0	0	0	0.000111	0.000233	0.000319	0.000251	0.000294	0.000468	0.00027	0.000308	0.000123	0.000128	0.000314	0.000214	0.000173	0.000326	0.000411	0.000187	0.000195	0.000219	0.000302	0.000307	0.000289	0.000198	0.000127	0.00016	0.000189	0.000299
I(201)	0	0	0.000645	0	0	0	0	0	2.5e-05	2.5e-05	2.2e-05	0.000147	0.000218	0.000546	0.000449	0.000298	0.000543	0.000908	0.000495	0.000209	6e-05	2.9e-05	0.000124	0.000215	0.000278	0.000211	7.4e-05	3.5e-05	4.1e-05	3.3e-05
H(148)	0	0	0.001612	0	5.5e-05	0.002101	0.001277	9.4e-05	0.000172	0.000197	0.00027	0.000321	0.000228	0.000236	0.000233	0.000298	0.000183	0.000133	0.000174	9e-05	7.5e-05	0.000172	0.0002	0.000316	0.000371	0.00034	7.4e-05	9.6e-05	0.000154	0.000216
R(44)	0	0	0	0	0	0	3.5e-05	0	9.8e-05	4.9e-05	0	8e-05	0.000285	0.001448	0.000362	0.000252	0.000233	9.3e-05	0.000108	0.000234	0.000206	0.000371	0.000214	0.000252	0.000235	0.000158	0.000102	0.00012	0.000124	6.6e-05
A(83)	0	0	0.000161	0	9.2e-05	1.8e-05	0.000177	0.00157	0.001814	0.000567	9e-05	0.000241	0.000152	5.4e-05	0.000191	0.000191	0.000147	0.000305	0.000327	0.000381	0.000173	0.000119	0.000193	0.000339	0.000285	0.000225	7.4e-05	0.000128	0.000227	0.000116
G(78)	0	0	0.000161	0.000599	0.000166	0.000251	0.000248	0.000408	0.000196	0.000246	0.00018	0.000334	0.000209	0.000195	0.000191	0.00021	0.000144	0.000242	0.000225	0.000302	0.000208	0.000194	0.000329	0.000244	0.000149	0.000122	0.000147	0.000192	0.000222	0.000365
W(75)	0	0	0	0	0.000222	0.000287	0.000284	0.000691	0.000123	0.000123	0.000202	0.000147	9.5e-05	0.000182	0.000333	0.00031	0.000444	0.000389	0.000531	0.000435	0.000152	9.9e-05	0.000166	0.00018	0.000322	0.00013	4.7e-05	6.1e-05	5.2e-05	0.000149
A(142)	0	0	0	0	7.4e-05	0.000215	0.000355	0.001067	0.000123	0.000591	0.000135	0.000227	0.000209	0.000209	0.000262	0.000409	0.000567	0.000391	0.000405	0.000212	0.000105	0.000139	0.000155	0.000179	0.000132	0.000132	9.8e-05	0.000143	8.9e-05	0.000116
S(173)	0	0	0	0	1.8e-05	1.8e-05	7.1e-05	6.3e-05	9.8e-05	2.5e-05	0.000225	9.4e-05	5.7e-05	0.000182	9.7e-05	9.9e-05	0.000161	0.000158	0.000105	8.6e-05	6e-05	7.4e-05	7.7e-05	8.7e-05	9.9e-05	0.000214	0.000429	0.000388	0.000249	0.000166
I(80)	0	0	0	0	7.4e-05	1.8e-05	0	3.1e-05	2.5e-05	0.000862	0.000944	0.000294	0.000123	8.1e-05	0.00012	0.000115	0.000115	0.000109	8.1e-05	4e-05	8.6e-05	8.4e-05	0.000267	0.000279	0.000313	0.00027	0.00011	9.1e-05	5.8e-05	0.000133
E(167)	0	0	0	0	7.4e-05	0.000162	7.1e-05	0.000345	0.000123	4.9e-05	2.2e-05	1.3e-05	2.8e-05	6.1e-05	0.00011	8.8e-05	5e-05	5.6e-05	0.000435	0.000216	0.0003	0.000206	0.000159	0.000231	0.000292	0.000225	3.4e-05	4.6e-05	3.9e-05	3.3e-05
C(64)	0	0	0.000161	0	0.000222	0.00018	0.000426	0.000188	0.000294	0.000172	0.000157	8e-05	0.000142	0.000155	0.00012	9.9e-05	0.000106	0.000172	0.000138	0.000277	0.000308	0.000143	0.000184	0.000248	0.000167	0.000121	8.2e-05	8.8e-05	0.000101	0.000149
K(180)	0	0	0.002095	0	0	1.8e-05	0	3.1e-05	2.5e-05	0	2.2e-05	0	0.000389	0.000647	0.000947	0.000857	0.000569	0.000498	0.000348	5e-05	4e-06	2e-06	1.2e-05	8e-06	3e-06	8e-06	1.8e-05	1e-05	1.6e-05	1.7e-05
T(77)	0	0	0	0	1.8e-05	3.6e-05	3.5e-05	3.1e-05	7.4e-05	0.000567	0.00027	2.7e-05	0.00018	0.000168	0.000178	0.000145	0.00018	0.000109	0.000141	5.8e-05	3.4e-05	3.7e-05	6e-05	4.9e-05	0.000116	0.000286	0.000433	0.000206	4.5e-05	3.3e-05
V(60)	0	0	0.000484	0.000599	5.5e-05	5.4e-05	0	0.001413	0.003188	0.003916	0.00045	0.000254	0.000256	0.000155	0.000123	0.000107	4.6e-05	0.000161	0.000255	0.000255	0.000362	5.2e-05	8.3e-05	8.9e-05	3.9e-05	6.4e-05	5.8e-05	2.9e-05	1.2e-05	1.7e-05
L(124)	0	0	0.000161	0	0.000296	7.2e-05	3.5e-05	6.3e-05	0.000417	2.5e-05	6.7e-05	5.3e-05	0.000161	6.1e-05	0.00011	0.000119	0.000123	0.000163	0.000141	0.000111	0.000186	0.000116	0.000108	0.000212	0.000132	0.000103	8.5e-05	0.000132	0.000227	0.000166
A(38)	0	0	0.000484	0	1.8e-05	5.4e-05	3.5e-05	9.4e-05	0.000294	0.000172	0.000157	0.000107	0.000104	0.000168	0.000133	0.000122	0.00018	0.000202	0.000273	0.000176	0.000131	7.3e-05	7.5e-05	6.5e-05	7.7e-05	9e-05	0.000249	0.00017	6e-05	3.3e-05
F(100)	0	0	0	0	0	5.4e-05	3.5e-05	3.1e-05	4.9e-05	4.9e-05	0	0	5.7e-05	4e-05	8.7e-05	8.8e-05	0.000144	0.000121	0.000108	5.8e-05	4.1e-05	2.9e-05	9.7e-05	0.000177	0.000177	0.000103	0.00019	0.000322	0.000224	6.6e-05
I(73)	0	0	0	0	1.8e-05	0	0	0	2.5e-05	0	6.7e-05	0.000214	0.000218	0.00035	0.00023	0.000206	7e-05	7.4e-05	8.1e-05	7.9e-05	8.6e-05	0.000154	0.000262	0.000237	0.000165	0.000141	3.2e-05	4.9e-05	1.7e-05	1.7e-05
I(97)	0	0	0	0	0	1.8e-05	7.1e-05	6.3e-05	0.000123	0.000443	6.7e-05	0.000107	0.000104	0.000115	0.000155	0.000256	0.000235	0.000233	0.0003	0.000151	0.000111	7.6e-05	0.00013	9.3e-05	9.9e-05	9e-05	5.1e-05	4.9e-05	5.8e-05	0.000166
A(188)	0	0	0.000161	0	0	0.000144	0.000426	0.000471	0.000539	9.9e-05	4.5e-05	0.00016	0.000171	0.000229	0.000126	0.000157	0.000123	0.000119	7.2e-05	5.4e-05	6e-05	8.8e-05	0.000103	0.000229	0.000138	6.7e-05	7.7e-05	8.9e-05	8e-05	5e-05
N(207)	0	0	0	0	0	0	7.1e-05	0.000126	7.4e-05	2.5e-05	9e-05	0	2.8e-05	9.4e-05	6.8e-05	5.7e-05	3.4e-05	0.000102	7.8e-05	0.000338	0.000236	0.000127	0.00013	7.6e-05	0.000103	0.000127	4.2e-05	0.000103	0.000134	8.3e-05
A(68)	0	0	0	0	1.8e-05	3.6e-05	0.000106	0.000251	0.000221	0.000148	0.000135	4e-05	6.6e-05	6.1e-05	0.000145	0.000195	0.000135	0.0001	0.000141	0.000234	0.000139	0.000116	0.000164	0.000101	8.7e-05	7.4e-05	6.3e-05	6.4e-05	5.6e-05	6.6e-05
I(8)	0	0	0	0	9.2e-05	0.000108	0.000106	0	7.4e-05	4.9e-05	2.2e-05	2.7e-05	2.8e-05	3.4e-05	8.4e-05	0.000103	5e-05	2.3e-05	2.7e-05	2.9e-05	6.9e-05	6.2e-05	0.000125	8.4e-05	7.2e-05	7.8e-05	0.000207	0.000263	0.00014	0.000183
L(93)	0	0	0	0	3.7e-05	1.8e-05	3.5e-05	0	9.8e-05	9.9e-05	9e-05	4e-05	2.8e-05	4.7e-05	4.8e-05	9.9e-05	6e-05	4e-05	4.8e-05	5.4e-05	4.1e-05	6.8e-05	7.2e-05	0.000141	0.000278	0.000132	4.7e-05	8.4e-05	0.000124	0.000282
M(91)	0	0	0	0	1.8e-05	0	0	3.1e-05	4.9e-05	0	6.7e-05	2.7e-05	3.8e-05	2e-05	8.7e-05	4.6e-05	9.9e-05	7e-05	4.5e-05	3.2e-05	7.3e-05	9.8e-05	0.000183	0.000138	0.00012	8.5e-05	9.6e-05	6.1e-05	9.3e-05	1.7e-05
R(101)	0	0	0	0	0	0	0	3.1e-05	9.8e-05	0.000197	4.5e-05	1.3e-05	1.9e-05	2.7e-05	2.6e-05	5e-05	3.8e-05	3e-05	6.6e-05	2.9e-05	2.1e-05	4.6e-05	9.6e-05	0.000161	0.000242	0.000202	6.6e-05	6.4e-05	2.1e-05	0
I(24)	0	0	0	0	0	1.8e-05	0	3.1e-05	2.5e-05	4.9e-05	9e-05	2.7e-05	5.7e-05	0.000108	8.1e-05	0.000149	0.000171	5.8e-05	0.00012	8.6e-05	4.7e-05	3.4e-05	7.8e-05	0.000172	7.4e-05	8.1e-05	7.4e-05	6.4e-05	3.7e-05	1.7e-05
I(128)	0	0	0	0	1.8e-05	0	0	3.1e-05	0.000319	0.000394	0	0.00016	5.7e-05	3.4e-05	7.1e-05	0.00018	0.000108	0.000126	5.7e-05	7.2e-05	2.8e-05	4.6e-05	7.8e-05	0.000111	5.7e-05	8.9e-05	7.4e-05	4.4e-05	0.000115	8.3e-05
E(11)	0	0	0	0	1.8e-05	0	7.1e-05	0	0	4.9e-05	6.7e-05	5.3e-05	9.5e-05	0.000202	4.8e-05	4.6e-05	2.6e-05	7.4e-05	8.7e-05	3.6e-05	4.7e-05	5.9e-05	0.000122	0.000163	0.000114	9e-05	3.8e-05	6.9e-05	8e-05	1.7e-05
T(127)	0	0	0.000161	0	1.8e-05	0	0	0	2.5e-05	0	0	0	4.7e-05	2.7e-05	6.5e-05	6.1e-05	2e-06	5.1e-05	6.6e-05	4.7e-05	0.000114	8.7e-05	5.6e-05	0.00012	8.8e-05	7.8e-05	5.1e-05	0.000105	0.000167	0.000149
E(12)	0	0	0	0.000599	0	5.4e-05	7.1e-05	0	0	0	2.2e-05	2.7e-05	2.8e-05	4.7e-05	0.0001	5.4e-05	2.4e-05	0.000212	9.6e-05	9.3e-05	5.4e-05	0.000104	0.000122	9e-05	5e-05	4.6e-05	3.9e-05	2.9e-05	9.5e-05	0.000133
R(186)	0	0	0	0	1.8e-05	7.2e-05	3.5e-05	6.3e-05	0.000123	2.5e-05	0.00036	4e-05	3.8e-05	4.7e-05	1.6e-05	9.9e-05	4.6e-05	5.8e-05	2.4e-05	5.4e-05	6.4e-05	8.2e-05	9.7e-05	8.7e-05	7.5e-05	7.2e-05	0.000101	8.6e-05	8e-05	3.3e-05
N(74)	0	0	0	0	1.8e-05	1.8e-05	3.5e-05	0.000283	0.000123	2.5e-05	0.000135	0.00016	4.7e-05	7.4e-05	7.4e-05	9.2e-05	2.4e-05	0.000105	0.000102	3.2e-05	5.8e-05	3e-05	4.3e-05	4.7e-05	0.000209	0.000141	2.5e-05	1.5e-05	2.1e-05	3.3e-05
F(26)	0	0	0	0	0	1.8e-05	0	0	2.5e-05	4.9e-05	2.2e-05	2.7e-05	9e-06	4e-05	0.000116	9.9e-05	0.000108	7.4e-05	3.3e-05	7.2e-05	3.4e-05	3.3e-05	2.1e-05	2.5e-05	2.1e-05	3.1e-05	8e-05	0.000263	0.000183	0.000199
I(168)	0	0	0	0	7.4e-05	1.8e-05	3.5e-05	3.1e-05	2.5e-05	0.000616	0.002428	0.000134	3.8e-05	5.4e-05	4.2e-05	3.4e-05	1e-05	2.3e-05	2.7e-05	2.2e-05	3.4e-05	9.3e-05	6.9e-05	5.5e-05	0.000101	0.000127	1.6e-05	2.9e-05	2.7e-05	3.3e-05
V(88)	0	0	0	0	1.8e-05	1.8e-05	0.000106	3.1e-05	0	0	0.00018	0.000201	0.000161	7.4e-05	8.7e-05	0.000164	0.000132	8.4e-05	4.8e-05	7.6e-05	5.6e-05	8.9e-05	8e-05	8.5e-05	5.7e-05	3.7e-05	3.1e-05	2.4e-05	4.5e-05	0
I(161)	0	0	0	0	0	0	0	3.1e-05	0	2.5e-05	2.2e-05	8e-05	5.7e-05	4e-05	3.6e-05	7.3e-05	0.00012	0.000186	0.000123	3.2e-05	2.4e-05	6.1e-05	7.2e-05	4.9e-05	0.00012	9.9e-05	3.8e-05	2.9e-05	1.4e-05	1.7e-05
I(49)	0	0	0	0	7.4e-05	0	0	0	0	0	0	5.3e-05	0.000104	2e-05	5.8e-05	7.6e-05	8.6e-05	3e-05	6.6e-05	4e-05	3.4e-05	0.000144	0.000206	6.8e-05	3.2e-05	5.4e-05	3.3e-05	4.2e-05	1.7e-05	0
L(129)	0	0	0	0	0.000314	0.000341	3.5e-05	0	0	2.5e-05	2.2e-05	1.3e-05	9e-06	4.7e-05	2.6e-05	5.7e-05	0.000108	9.5e-05	0.000102	7.2e-05	9.4e-05	2.1e-05	5.3e-05	0.000153	8.1e-05	5.1e-05	1.5e-05	2.7e-05	3.3e-05	1.7e-05
I(144)	0	0	0	0.000599	1.8e-05	5.4e-05	7.1e-05	3.1e-05	4.9e-05	0	4.5e-05	5.3e-05	3.8e-05	9.4e-05	8.7e-05	9.9e-05	5.3e-05	4.9e-05	6.3e-05	6.8e-05	0.000114	4.3e-05	8.5e-05	5.1e-05	6.2e-05	7.8e-05	3.8e-05	5.1e-05	3.7e-05	3.3e-05
W(31)	0	0	0.000322	0	0.000129	0.001024	0.000319	3.1e-05	2.5e-05	2.5e-05	9e-05	1.3e-05	0.000123	5.4e-05	6.5e-05	9.6e-05	9.6e-05	7.7e-05	9e-05	2.9e-05	7.3e-05	3.9e-05	6e-05	6.3e-05	6.3e-05	4.1e-05	2.1e-05	2.2e-05	2.1e-05	3.3e-05
D(160)	0	0	0.000161	0	0	1.8e-05	0	3.1e-05	4.9e-05	4.9e-05	9e-05	2.7e-05	9e-06	6.7e-05	0.00011	5.7e-05	4.3e-05	5.8e-05	4.8e-05	9e-05	0.000128	0.000102	6.5e-05	4.4e-05	7.1e-05	4e-05	2.7e-05	3.5e-05	4.5e-05	1.7e-05
L(138)	0	0	0.000161	0	1.8e-05	3.6e-05	3.5e-05	6.3e-05	2.5e-05	0.000123	0.000112	6.7e-05	5.7e-05	0.000209	0.000462	0.000451	3.4e-05	1.4e-05	1.5e-05	4e-06	1.3e-05	1.5e-05	3.5e-05	3.8e-05	2.5e-05	1.9e-05	3.8e-05	2.4e-05	6.2e-05	0.000116
L(90)	0	0	0	0	0.000333	1.8e-05	3.5e-05	0.000408	0.000294	2.5e-05	2.2e-05	1.3e-05	7.6e-05	5.4e-05	6.8e-05	8.8e-05	8.6e-05	0.000144	9.9e-05	7.9e-05	4.3e-05	5.2e-05	6.6e-05	6.3e-05	3.6e-05	3e-05	3.6e-05	3.4e-05	2.1e-05	5e-05
G(126)	0	0	0	0	0	5.4e-05	0	0	2.5e-05	7.4e-05	2.2e-05	2.7e-05	5.7e-05	7e-06	5.2e-05	5e-05	4.8e-05	3.5e-05	3.6e-05	4.3e-05	7.5e-05	4e-05	3.8e-05	6e-05	0.000106	9.9e-05	3.3e-05	8.3e-05	6.8e-05	3.3e-05
F(53)	0	0	0	0	1.8e-05	3.6e-05	0	0	2.5e-05	0	2.2e-05	9.4e-05	1.9e-05	2e-05	2.9e-05	3.1e-05	7.2e-05	3.3e-05	3.9e-05	1.8e-05	2.4e-05	4.4e-05	8.5e-05	9e-05	0.000105	8.6e-05	2.2e-05	7.1e-05	6.4e-05	0.000116
L(67)	0	0	0	0	3.7e-05	1.8e-05	0	0	9.8e-05	4.9e-05	2.2e-05	4e-05	4.7e-05	7e-06	7.1e-05	6.1e-05	2.2e-05	4e-05	1.2e-05	2.2e-05	1.5e-05	2.9e-05	5.2e-05	0.000111	9.4e-05	7.1e-05	8.2e-05	6.2e-05	5.4e-05	6.6e-05
I(151)	0	0	0	0	0	5.4e-05	0	3.1e-05	0	4.9e-05	2.2e-05	1.3e-05	9e-06	2.7e-05	2.9e-05	2.7e-05	0.000235	9.1e-05	0.000111	5.8e-05	4.1e-05	3.2e-05	8.4e-05	6e-05	4.3e-05	5.4e-05	4e-05	2.2e-05	1e-05	1.7e-05
P(123)	0	0	0	0	1.8e-05	3.6e-05	0	0.000126	7.4e-05	0.000419	0	1.3e-05	7.6e-05	2.7e-05	6.8e-05	5.4e-05	2.2e-05	6.7e-05	2.1e-05	1.4e-05	4.5e-05	6e-05	8.8e-05	9.5e-05	6.6e-05	3.5e-05	2.1e-05	5.2e-05	5.6e-05	0
R(174)	0	0	0	0	1.8e-05	0	3.5e-05	3.1e-05	0	0	0	2.7e-05	2.8e-05	2e-05	0.000113	6.1e-05	1e-05	1.6e-05	1.5e-05	5.4e-05	5.1e-05	4.8e-05	4.6e-05	4e-05	0.000101	4.6e-05	9.1e-05	5.4e-05	3.1e-05	0
N(43)	0	0	0	0	1.8e-05	1.8e-05	0	0	0	0	0	1.3e-05	4.7e-05	4.7e-05	6.1e-05	3.8e-05	2.4e-05	5e-06	2.7e-05	4.3e-05	7.3e-05	0.000105	8e-05	5.1e-05	4.3e-05	4.9e-05	4.9e-05	3e-05	5.2e-05	0
D(215)	0	0	0	0	0	0.000485	0.000781	0.000973	4.9e-05	0	2.2e-05	4e-05	6.6e-05	0.000115	2.3e-05	2.7e-05	4.8e-05	8.4e-05	5.4e-05	4e-05	3.8e-05	6.8e-05	4.7e-05	4.6e-05	3.1e-05	2.3e-05	1.8e-05	2.9e-05	2.3e-05	0
G(79)	0	0	0	0	1.8e-05	3.6e-05	0	0	0	0	0	6.7e-05	1.9e-05	2e-05	2.9e-05	2.3e-05	4.8e-05	7.9e-05	0.000207	0.000104	0.000143	2.1e-05	5.3e-05	1.7e-05	4.6e-05	5.1e-05	1.6e-05	2.2e-05	8e-06	0
G(189)	0	0	0	0	1.8e-05	5.4e-05	0.000142	3.1e-05	9.8e-05	2.5e-05	0	2.7e-05	1.9e-05	1.3e-05	2.9e-05	4.6e-05	6e-05	5.8e-05	3.9e-05	6.8e-05	2.1e-05	7.7e-05	3.7e-05	4.7e-05	9.2e-05	5e-05	3.3e-05	3.5e-05	2.1e-05	1.7e-05
Y(71)	0	0	0	0	1.8e-05	1.8e-05	0	0	0	0	2.2e-05	0	0	0	3.6e-05	1.5e-05	3.1e-05	2.3e-05	1.5e-05	2.2e-05	6.8e-05	2e-05	7e-06	2.1e-05	9e-06	5.4e-05	0.000179	0.000128	2.5e-05	0
L(16)	0	0	0.000322	0	0.000129	7.2e-05	7.1e-05	0	0	2.5e-05	4.5e-05	4e-05	0	2e-05	1.9e-05	5e-05	0.000115	0.000147	0.000201	0.000111	2.6e-05	1.6e-05	1.8e-05	3.2e-05	1.3e-05	2.2e-05	2.2e-05	2.9e-05	2.1e-05	1.7e-05
H(210)	0	0	0.000161	0	3.7e-05	7.2e-05	0.000177	3.1e-05	7.4e-05	2.5e-05	0.000247	2.7e-05	6.6e-05	3.4e-05	2.6e-05	4.2e-05	3.6e-05	3.7e-05	5.7e-05	5.4e-05	4.7e-05	3.3e-05	2.5e-05	3e-05	5.6e-05	5.3e-05	4.8e-05	3.5e-05	3.7e-05	0
K(166)	0	0	0	0	7.4e-05	1.8e-05	0	0	0.000123	2.5e-05	0.000112	1.3e-05	5.7e-05	6.7e-05	0.000126	6.1e-05	3.8e-05	2.3e-05	1.5e-05	1.8e-05	1.9e-05	3.8e-05	1.9e-05	4.1e-05	5.3e-05	5.8e-05	2.6e-05	6.1e-05	3.7e-05	1.7e-05
V(139)	0	0	0.000161	0	0	0	0	0	0	4.9e-05	0	2.7e-05	2.8e-05	2e-05	8.4e-05	7.6e-05	3.6e-05	6.5e-05	6.3e-05	2.2e-05	4.5e-05	4.6e-05	5.3e-05	5.7e-05	4e-05	2.3e-05	2.2e-05	4.4e-05	2.3e-05	0
D(190)	0	0	0	0	1.8e-05	0	0	0	2.5e-05	2.5e-05	0	2.7e-05	0	0	4.5e-05	2.3e-05	1.4e-05	1.6e-05	5.1e-05	3.6e-05	4.9e-05	9.9e-05	7.2e-05	4.7e-05	3.9e-05	3e-05	2.8e-05	2.9e-05	2.3e-05	5e-05
D(163)	0	0	0.000161	0	0	1.8e-05	0	0	2.5e-05	2.5e-05	0.000112	2.7e-05	0	0	3.9e-05	2.7e-05	2.2e-05	6.3e-05	2.7e-05	4e-05	3.2e-05	4.3e-05	8.4e-05	3e-05	2.3e-05	3.3e-05	2e-05	3.9e-05	4.3e-05	0
L(145)	0	0	0	0	0	5.4e-05	0	9.4e-05	7.4e-05	0	4.5e-05	0	9e-06	1.3e-05	7.1e-05	5.7e-05	3.1e-05	1.9e-05	1.8e-05	2.2e-05	1.9e-05	4.1e-05	3.1e-05	3.8e-05	6e-06	4e-05	3.3e-05	4.2e-05	5.6e-05	0.000116
P(132)	0	0	0.000806	0	1.8e-05	1.8e-05	0	0	2.5e-05	4.9e-05	0	0	0	2e-05	4.8e-05	3.4e-05	2.6e-05	3e-05	2.7e-05	4.3e-05	2.1e-05	3.4e-05	5.5e-05	3.3e-05	3.7e-05	2.8e-05	3.9e-05	3e-05	2.7e-05	5e-05
K(14)	0	0	0	0	3.7e-05	3.6e-05	0.000284	3.1e-05	0	0	0	1.3e-05	8.5e-05	9.4e-05	4.2e-05	5e-05	2.2e-05	1.4e-05	4.8e-05	3.2e-05	4.3e-05	3.4e-05	5.9e-05	5.2e-05	3.4e-05	1.7e-05	1.2e-05	1.3e-05	1.6e-05	0
R(131)	0	0	0	0	0	1.8e-05	7.1e-05	3.1e-05	0	0	0	2.7e-05	1.9e-05	2e-05	1.6e-05	3.4e-05	7e-06	2.6e-05	3.3e-05	6.1e-05	7.3e-05	7.3e-05	5.7e-05	2.7e-05	2.7e-05	3.2e-05	7e-06	7e-06	4e-06	0
A(194)	0	0	0	0	5.5e-05	1.8e-05	0	0	7.4e-05	7.4e-05	0	1.3e-05	2.8e-05	2e-05	1.6e-05	4.2e-05	4.3e-05	3e-05	1.2e-05	1.4e-05	9e-06	6e-05	3.4e-05	2.8e-05	1.7e-05	2.6e-05	1.2e-05	7.9e-05	1e-05	3.3e-05
N(5)	0	0	0	0	1.8e-05	0	3.5e-05	9.4e-05	0	4.9e-05	0	0	0	2e-05	1.9e-05	3.1e-05	2.4e-05	2.1e-05	3e-06	1.1e-05	1.3e-05	3.5e-05	4.3e-05	4.1e-05	5e-05	6.2e-05	1e-05	2e-05	2.1e-05	8.3e-05
W(55)	0	0	0	0	0	0	0	0	0.000123	4.9e-05	0	1.3e-05	4.7e-05	6.1e-05	2.6e-05	3.8e-05	5.8e-05	6.7e-05	5.4e-05	7.2e-05	3e-05	1.8e-05	1.9e-05	2.5e-05	1.8e-05	2.1e-05	1e-05	1.3e-05	6e-06	1.7e-05
L(120)	0	0	0	0	0	1.8e-05	0	0	4.9e-05	0	0	1.3e-05	1.9e-05	8.1e-05	7.1e-05	5e-05	3.4e-05	3.7e-05	1.2e-05	1.1e-05	8e-06	6e-06	1.5e-05	9e-06	5e-06	6e-06	2.6e-05	3.2e-05	0.000117	0
L(57)	0	0	0.000161	0	1.8e-05	0	0	6.3e-05	0	2.5e-05	2.2e-05	1.3e-05	0	1.3e-05	6e-06	1.9e-05	1e-05	3.7e-05	5.4e-05	2.5e-05	4.7e-05	2.4e-05	1.5e-05	2.7e-05	4.3e-05	3e-05	1.2e-05	2.7e-05	1.4e-05	0
Y(204)	0	0	0	0	1.8e-05	0.000215	7.1e-05	3.1e-05	2.5e-05	0	0	0	0	7e-06	3.2e-05	1.1e-05	1.7e-05	9e-06	1.8e-05	2.5e-05	8e-06	2.1e-05	2.1e-05	2.4e-05	5e-05	4.2e-05	2.1e-05	3.2e-05	8e-06	3.3e-05
M(1)	0	0	0	0.001198	1.8e-05	0	0	0	2.5e-05	0	0	0	0	1.3e-05	0	0	5e-06	9e-06	6e-06	7e-06	8e-06	5e-06	3.7e-05	4.4e-05	1.9e-05	4.5e-05	0.000105	3e-06	4e-06	0
N(117)	0	0	0.000161	0	1.8e-05	1.8e-05	0	3.1e-05	2.5e-05	0	0	0	0	4e-05	1e-05	2.3e-05	2e-06	7e-06	1.5e-05	7e-06	2.4e-05	2.9e-05	1.8e-05	2.1e-05	3.9e-05	5.9e-05	1.3e-05	2.5e-05	3.9e-05	3.3e-05
S(211)	0	0	0	0	3.7e-05	7.2e-05	0	3.1e-05	0	0	0	1.3e-05	1.9e-05	1.3e-05	4.8e-05	8.8e-05	2.9e-05	1.6e-05	2.4e-05	1.8e-05	1.1e-05	1.3e-05	1.2e-05	1.1e-05	3.5e-05	1.8e-05	6e-06	1.5e-05	8.2e-05	8.3e-05
E(135)	0	0	0	0	0	0	0	0	0	0	2.2e-05	0	1.9e-05	0	1.6e-05	4.6e-05	4.6e-05	4.7e-05	3e-05	1.4e-05	2.3e-05	1.6e-05	1.6e-05	1.9e-05	3.4e-05	2.1e-05	9e-06	2.4e-05	5.2e-05	0
R(42)	0	0	0	0	1.8e-05	3.6e-05	0	3.1e-05	0	2.5e-05	9e-05	4e-05	5.7e-05	0	2.9e-05	6.5e-05	6e-05	2.1e-05	7.8e-05	4e-05	2.6e-05	1.8e-05	4e-06	1.3e-05	2.1e-05	8e-06	1.8e-05	1.7e-05	1.6e-05	0
I(217)	0	0	0	0	5.5e-05	0	7.1e-05	0	0	0	2.2e-05	0	0	0	1.3e-05	1.5e-05	3.1e-05	1.9e-05	9e-06	1.1e-05	1.9e-05	1.2e-05	5.7e-05	3.3e-05	5.6e-05	1.2e-05	1.3e-05	1.3e-05	1.4e-05	1.7e-05
N(41)	0	0	0	0	5.5e-05	0	0	0	2.5e-05	7.4e-05	0.000135	1.3e-05	0	7e-06	2.3e-05	8e-06	1e-05	7e-05	2.1e-05	1.4e-05	1.7e-05	2.2e-05	1.3e-05	2.1e-05	1.2e-05	2.3e-05	2.2e-05	4.2e-05	1.9e-05	1.7e-05
I(140)	0	0	0	0	1.8e-05	0	3.5e-05	0	0	0	0	0	6.6e-05	1.3e-05	2.6e-05	4.6e-05	2.2e-05	1.4e-05	3e-05	7e-06	6e-06	2.3e-05	4.6e-05	1.7e-05	1.4e-05	2.8e-05	3.2e-05	1.5e-05	8e-06	3.3e-05
R(72)	0	0	0	0	0	0	0	0	4.9e-05	0	0.000292	1.3e-05	9e-06	2e-05	3.9e-05	2.3e-05	1.9e-05	3.7e-05	1.8e-05	1.8e-05	1.9e-05	4.3e-05	2.4e-05	1.7e-05	1.2e-05	1e-05	1.5e-05	2.2e-05	1.6e-05	1.7e-05
S(213)	0	0	0	0	1.8e-05	1.8e-05	3.5e-05	0	0	0	0	1.3e-05	1.9e-05	0	3e-06	2.3e-05	7e-06	2e-06	9e-06	1.8e-05	1.7e-05	1.8e-05	2.4e-05	2.5e-05	5.3e-05	3e-05	7e-06	5.6e-05	8e-06	1.7e-05
A(152)	0	0	0	0	1.8e-05	1.8e-05	0	0.000471	0.000809	2.5e-05	0.000112	9.4e-05	3.8e-05	7e-06	2.3e-05	4e-06	3.8e-05	2.6e-05	1.8e-05	1.4e-05	8e-06	2.1e-05	2.4e-05	2.1e-05	4e-06	1e-05	9e-06	8e-06	2e-06	1.7e-05
V(143)	0	0	0	0	1.8e-05	0	0	0	2.5e-05	2.5e-05	0	1.3e-05	2.8e-05	2.7e-05	3.2e-05	2.7e-05	3.6e-05	1.4e-05	3e-05	1.8e-05	1.3e-05	3.5e-05	1.6e-05	1.1e-05	1e-05	1.3e-05	3.2e-05	2.4e-05	1.6e-05	3.3e-05
L(13)	0	0	0	0	0	1.8e-05	3.5e-05	3.1e-05	0	0	0	0	9e-06	4e-05	1.3e-05	2.7e-05	3.6e-05	1.6e-05	0	4e-06	8e-06	2e-05	3.4e-05	1.3e-05	1.4e-05	1.7e-05	1.5e-05	6.4e-05	1.7e-05	1.7e-05
V(170)	0	0	0	0	1.8e-05	0	0.000142	6.3e-05	0	0	2.2e-05	0	0	1.3e-05	3.6e-05	8e-06	1e-05	1.4e-05	5.1e-05	2.5e-05	9e-06	1.8e-05	2.9e-05	2.7e-05	1.5e-05	2.7e-05	2.2e-05	1.3e-05	4e-06	1.7e-05
G(25)	0	0	0	0	1.8e-05	0	0	0	7.4e-05	7.4e-05	2.2e-05	2.7e-05	3.8e-05	2.7e-05	2.3e-05	1.5e-05	2.4e-05	1.9e-05	6.6e-05	5.4e-05	1.5e-05	5e-06	2.7e-05	1.3e-05	1.9e-05	1.7e-05	1.1e-05	8e-06	1.4e-05	1.7e-05
F(103)	0	0	0	0.000599	0	0	0	0	2.5e-05	0	0	0	0	0	1.3e-05	1.1e-05	1e-05	2.1e-05	9e-06	4.7e-05	1.7e-05	2e-05	1.5e-05	1.3e-05	2.6e-05	3e-05	2.6e-05	1.3e-05	3.5e-05	0
F(45)	0	0	0	0	0	0	0	0	0	0	0	0	1.9e-05	0	1.3e-05	1.5e-05	0	9e-06	1.5e-05	2.9e-05	2e-06	3.3e-05	7.8e-05	4.4e-05	1.5e-05	1.2e-05	6e-06	7e-06	6e-06	1.7e-05
L(27)	0	0	0	0	0	0	0	0	0	7.4e-05	0	0	9e-06	0	1.3e-05	1.1e-05	2.4e-05	4.4e-05	1.5e-05	4e-06	6e-06	3.3e-05	3.2e-05	3.6e-05	1e-05	1.5e-05	4e-06	1.2e-05	1.4e-05	0
V(221)	0	0	0	0	0	0	7.1e-05	0	2.5e-05	0.000123	2.2e-05	4e-05	0	1.3e-05	1.3e-05	8e-06	7e-06	1.6e-05	1.5e-05	4e-06	1.3e-05	2.2e-05	4.7e-05	2.4e-05	1.3e-05	1.5e-05	9e-06	2.4e-05	1e-05	0
T(9)	0	0	0	0	0	0	0	0	0	0	2.2e-05	0	0	7e-06	3e-06	1.1e-05	2e-06	5e-06	6e-06	1.1e-05	8e-06	2.8e-05	3.4e-05	2.4e-05	1.2e-05	9e-06	1.6e-05	3.2e-05	1.9e-05	1.7e-05
I(118)	0	0	0	0	0	1.8e-05	0	0	0	2.5e-05	0	0	3.8e-05	0	3e-06	1.1e-05	2e-06	1.4e-05	1.2e-05	4e-06	9e-06	1.7e-05	2.4e-05	2.1e-05	1.3e-05	1.4e-05	2.9e-05	2e-05	6e-06	0
P(114)	0	0	0	0	0	1.8e-05	0	0	9.8e-05	9.9e-05	0	1.3e-05	0	7e-06	1.9e-05	7.3e-05	1.7e-05	1.2e-05	1.5e-05	1.1e-05	8e-06	5e-06	1e-05	9e-06	2.1e-05	8e-06	1.5e-05	8e-06	1e-05	1.7e-05
L(133)	0	0	0	0	0	1.8e-05	0	0	4.9e-05	2.5e-05	2.2e-05	0	0	5.4e-05	5.2e-05	5.4e-05	2.6e-05	9e-06	6e-06	1.4e-05	6e-06	1.2e-05	4e-06	6e-06	9e-06	9e-06	1.8e-05	1.2e-05	2e-06	1.7e-05
H(154)	0	0	0	0	0	3.6e-05	0	0	0	0	2.2e-05	0	0	0	2.6e-05	3.8e-05	5e-06	1.2e-05	9e-06	1.1e-05	8e-06	1.3e-05	1.6e-05	1.1e-05	1.4e-05	1.8e-05	9e-06	1.3e-05	2.1e-05	0
C(159)	0	0	0	0	0	0	0	0	2.5e-05	4.9e-05	0	0	9e-06	0	1.6e-05	2.7e-05	1.4e-05	1.2e-05	1.5e-05	1.1e-05	1.1e-05	1.5e-05	9e-06	6e-06	1.8e-05	1.2e-05	1.3e-05	1.7e-05	6e-06	1.7e-05
Q(36)	0	0	0.000161	0	0	0	0	0	0	2.5e-05	0	0	0	7e-06	6e-06	8e-06	2e-06	0	0	4e-06	0	7e-06	1e-06	2e-06	6e-06	1.5e-05	7.4e-05	1.3e-05	1.4e-05	1.7e-05
N(216)	0	0	0	0	0	5.4e-05	0	0	0	2.5e-05	4.5e-05	1.3e-05	0	1.3e-05	6e-06	1.9e-05	7e-06	5e-06	1.5e-05	1.4e-05	1.5e-05	2e-05	1.8e-05	2e-06	9e-06	3.5e-05	6e-06	3e-06	0	1.7e-05
S(184)	0	0	0	0	0	0	0	3.1e-05	2.5e-05	0	0	0	0	4e-05	1.3e-05	2.7e-05	7e-06	2e-06	1.5e-05	2.9e-05	8e-06	1e-05	1.9e-05	6e-06	1.2e-05	8e-06	7e-06	7e-06	1.9e-05	1.7e-05
L(176)	0	0	0	0	0	1.8e-05	0	3.1e-05	4.9e-05	0	0	0	0	0	2.6e-05	8.4e-05	9.1e-05	1.6e-05	1.2e-05	0	0	1e-06	3e-06	0	0	4e-06	1.2e-05	2e-06	0	0
Q(222)	0	0	0	0	1.8e-05	0	0	0	2.5e-05	0	2.2e-05	1.3e-05	0	7e-06	1.3e-05	4e-06	0	0	3e-06	3.2e-05	4.5e-05	2.3e-05	1.2e-05	1.3e-05	1.2e-05	4e-06	2e-06	3e-06	4e-06	0
T(130)	0	0	0	0.000599	5.5e-05	0	0	0	0	2.5e-05	0	2.7e-05	0	1.3e-05	2.9e-05	2.3e-05	1.2e-05	2.3e-05	1.8e-05	1.1e-05	8e-06	6e-06	1.6e-05	5e-06	8e-06	5e-06	1e-05	3e-06	8e-06	0
V(122)	0	0	0	0	0	0	0	3.1e-05	0	0	0	1.3e-05	0	7e-06	1.3e-05	1.9e-05	7e-06	5e-06	2.4e-05	0	3.2e-05	1.2e-05	1e-05	1.4e-05	1e-05	9e-06	9e-06	5e-06	2e-06	0
A(218)	0	0	0	0	1.8e-05	0	0	0	9.8e-05	0	2.2e-05	0	1.9e-05	0	3e-06	1.5e-05	0	5e-06	6e-06	0	2e-06	9e-06	6e-06	5e-06	4e-06	8e-06	5.4e-05	5e-06	6e-06	0
N(121)	0	0	0	0	0	0	0	0	0	0	0	0	0	0	3e-06	2.3e-05	3.4e-05	1.2e-05	5.1e-05	7e-06	0	6e-06	3e-06	2.5e-05	2.3e-05	4e-06	1e-06	0	0	0
T(169)	0	0	0	0	7.4e-05	1.8e-05	7.1e-05	3.1e-05	0	2.5e-05	0	0	9e-06	0	6e-06	8e-06	7e-06	7e-06	3e-06	1.4e-05	1.1e-05	1.6e-05	2.7e-05	5e-06	8e-06	8e-06	2e-06	5e-06	1.2e-05	0
L(22)	0	0	0	0	0	0	0	0	0	0	0	0	0	0	1e-05	2.3e-05	2.2e-05	1.9e-05	0	0	6e-06	2e-06	7e-06	1.1e-05	1e-05	2.3e-05	9e-06	1.3e-05	4e-06	1.7e-05
G(182)	0	0	0.000806	0	0	0	3.5e-05	0	2.5e-05	0	0	0	0	7e-06	3e-06	1.1e-05	0.000103	4.9e-05	6e-06	4e-06	0	1e-06	0	2e-06	0	3e-06	1e-06	2e-06	0	1.7e-05
L(164)	0	0	0	0	9.2e-05	1.8e-05	0	0	0	2.5e-05	0	1.3e-05	0	0	6e-06	4e-06	1e-05	7e-06	0	4e-06	0	4e-06	9e-06	9e-06	1.8e-05	8e-06	1.2e-05	5e-06	2.5e-05	3.3e-05
V(187)	0	0	0	0	0	0	0	0	2.5e-05	0	0	0	0	1.3e-05	3e-06	1.1e-05	2.6e-05	2e-06	3e-06	0	2e-06	5e-06	3e-06	5e-06	5e-06	6e-06	2.3e-05	3.5e-05	2e-06	0
F(112)	0	0	0	0	0	1.8e-05	0	0	2.5e-05	0	0	0	9e-06	1.3e-05	1.6e-05	3.8e-05	1.7e-05	1.4e-05	9e-06	4e-06	6e-06	1.5e-05	9e-06	3e-06	6e-06	1e-06	1e-05	3e-06	4e-06	0
R(105)	0	0	0	0	0	0	0	0	0.000123	0	2.2e-05	0	0	0	6e-06	1.5e-05	7e-06	5e-06	0	0	2.1e-05	5e-06	1e-06	1.4e-05	4e-06	3e-06	9e-06	3e-05	4e-06	5e-05
K(205)	0	0	0	0	0	3.6e-05	0	0	2.5e-05	0	2.2e-05	1.3e-05	9e-06	0	3e-06	1.1e-05	7e-06	5e-06	0	1.8e-05	8e-06	1.1e-05	1.9e-05	1.4e-05	5e-06	9e-06	6e-06	5e-06	0	0
L(149)	0	0	0	0	0	1.8e-05	0	0	2.5e-05	9.9e-05	0.000315	0	9e-06	7e-06	1e-05	2.7e-05	7e-06	7e-06	1.2e-05	4e-06	4e-06	2e-06	6e-06	0	5e-06	4e-06	5e-06	1e-05	4e-06	0
L(181)	0	0	0	0	0	0	0	0	4.9e-05	4.9e-05	0	0	9e-06	0	6e-06	1.1e-05	1.2e-05	9e-06	1.8e-05	4.3e-05	9e-06	1.1e-05	9e-06	3e-06	4e-06	4e-06	2e-06	2e-06	0	0
T(106)	0	0	0	0	1.8e-05	0	0	0	2.5e-05	2.5e-05	0	0	0	0	6e-06	2.3e-05	1.2e-05	5e-06	9e-06	0	6e-06	2e-06	3e-06	5e-06	0	1e-06	3.9e-05	2e-06	2e-06	0
L(156)	0	0	0	0	1.8e-05	0	7.1e-05	0	0	0	0	0	0	0	3e-06	1.5e-05	1.2e-05	2e-06	6e-06	0	1.3e-05	1.5e-05	1.2e-05	1.4e-05	1e-06	5e-06	4e-06	0	0	3.3e-05
L(62)	0	0	0	0	1.8e-05	1.8e-05	0	0	0	0	0	1.3e-05	9e-06	0	3e-06	1.5e-05	0	9e-06	9e-06	1.8e-05	6e-06	7e-06	3e-06	1.4e-05	5e-06	5e-06	4e-06	1.2e-05	2e-06	1.7e-05
R(200)	0	0	0	0	0	1.8e-05	0	0	2.5e-05	0	2.2e-05	0	0	0	1e-05	1.5e-05	5e-06	9e-06	3e-06	7e-06	4e-06	1.3e-05	6e-06	9e-06	1e-05	4e-06	1e-06	5e-06	4e-06	1.7e-05
L(134)	0	0	0	0	0	0	0	0	0	0	0	0	9e-06	0	6e-06	1.1e-05	0	0	3e-06	4e-06	4e-06	1e-06	4e-06	1.3e-05	1e-05	1e-05	1.1e-05	1.2e-05	8e-06	0
G(147)	0	0	0	0	0	1.8e-05	0	0	0	2.5e-05	0	0	0	0	1.3e-05	4e-06	7e-06	1.9e-05	2.4e-05	0	4e-06	5e-06	3e-06	3e-06	9e-06	5e-06	1e-05	2e-06	0	1.7e-05
F(37)	0	0	0.000161	0	1.8e-05	0	0	0	0	0	2.2e-05	0	0	7e-06	3e-06	1.1e-05	2e-06	0	0	4e-06	0	2e-06	4e-06	2e-06	0	5e-06	3.7e-05	5e-06	6e-06	0
E(18)	0	0	0	0	0	0	0	0	0	0	4.5e-05	1.3e-05	2.8e-05	0	3e-06	8e-06	1.4e-05	5e-06	0	7e-06	1.7e-05	1e-06	7e-06	6e-06	3e-06	3e-06	2e-06	1e-05	1e-05	0
Y(199)	0	0	0	0	0	1.8e-05	0	3.1e-05	0	0	0	0	0	0	1e-05	8e-06	5e-06	9e-06	0	4e-06	1.1e-05	6e-06	9e-06	8e-06	1.2e-05	3e-06	4e-06	5e-06	2e-06	0
Y(39)	0	0	0.000161	0	0	0	0	0	0	0	0	0	0	0	0	1.1e-05	5e-06	5e-06	0	4e-06	2e-06	5e-06	0	2e-06	5e-06	3e-06	3.3e-05	5e-06	2e-06	0
N(113)	0	0	0	0	0	0	0	0	0	0	0	0	0	0	6e-06	1.1e-05	7e-06	2e-06	1.5e-05	0	1.3e-05	1e-05	0	3e-06	1.4e-05	3e-06	4e-06	5e-06	0	0
A(171)	0	0	0	0	0	0	0	0	0	0	0	0	0	7e-06	1e-05	1.1e-05	2e-06	2e-06	3e-06	7e-06	2e-06	1e-05	0	5e-06	3e-06	8e-06	1.2e-05	5e-06	2e-06	0
E(115)	0	0	0	0	0	0	0	0	2.5e-05	2.5e-05	0	0	0	0	1e-05	1.9e-05	7e-06	5e-06	6e-06	4e-06	2e-06	4e-06	3e-06	5e-06	9e-06	1e-06	2e-06	1e-05	4e-06	0
G(202)	0	0	0.000161	0	0	0	0	3.1e-05	4.9e-05	0	0	0	0	0	1e-05	3.1e-05	1.2e-05	9e-06	1.2e-05	4e-06	0	5e-06	3e-06	3e-06	0	4e-06	2e-06	0	0	0
F(65)	0	0	0	0	0	0	0	0	2.5e-05	9.9e-05	2.2e-05	0	0	2e-05	1e-05	1.9e-05	1e-05	5e-06	6e-06	4e-06	2e-06	4e-06	1e-06	0	1e-06	1e-05	1e-06	0	0	0
T(116)	0	0	0	0	0	0	3.5e-05	0	4.9e-05	0	2.2e-05	0	9e-06	0	1.6e-05	1.5e-05	1.2e-05	0	3e-06	4e-06	2e-06	1.1e-05	1e-06	6e-06	0	0	1e-06	2e-06	0	0
R(198)	0	0	0	0	0	1.8e-05	0	0	2.5e-05	0	0	0	9e-06	7e-06	1e-05	4e-06	5e-06	2e-06	9e-06	0	9e-06	0	1e-06	5e-06	4e-06	6e-06	7e-06	0	2e-06	0
L(56)	0	0	0	0	0	0	0.000284	0.000157	0	0	0	1.3e-05	0	0	3e-06	4e-06	0	0	0	1.4e-05	0	2e-06	0	3e-06	1e-06	1.2e-05	1e-06	0	2e-06	0
S(99)	0	0	0	0	0	0	0	0	0	0	0	0	0	0	6e-06	1.1e-05	1e-05	9e-06	6e-06	0	4e-06	4e-06	4e-06	3e-06	1e-06	0	6e-06	7e-06	0	0
S(177)	0	0	0	0	0	1.8e-05	0	3.1e-05	0	0	2.2e-05	2.7e-05	0	0	2.6e-05	1.1e-05	2e-06	0	1.2e-05	0	0	2e-06	1e-06	0	0	3e-06	9e-06	3e-06	0	0
L(35)	0	0	0.000161	0	0	0	0	0	2.5e-05	0	2.2e-05	0	9e-06	0	3e-06	4e-06	0	0	0	4e-06	0	0	0	0	0	1e-06	2.8e-05	5e-06	0	0
S(191)	0	0	0	0	1.8e-05	1.8e-05	0	0	2.5e-05	2.5e-05	0	0	0	0	6e-06	8e-06	7e-06	1.6e-05	9e-06	0	4e-06	4e-06	1e-06	3e-06	0	1e-06	4e-06	0	2e-06	0
P(165)	0	0	0	0	7.4e-05	3.6e-05	0	0	4.9e-05	7.4e-05	0	1.3e-05	0	7e-06	1e-05	1.1e-05	0	0	9e-06	0	0	0	0	3e-06	0	3e-06	2e-06	2e-06	4e-06	0
N(21)	0	0	0	0	1.8e-05	0	0	0	2.5e-05	0	0	0	0	0	3e-06	8e-06	0	0	3e-06	7e-06	0	1e-06	0	2e-06	0	4e-06	9e-06	3e-06	1.4e-05	1.7e-05
T(172)	0	0	0	0	0	0	0	0	0	0	0	1.3e-05	0	0	1.3e-05	1.1e-05	1.4e-05	0	0	4e-06	6e-06	5e-06	0	0	0	1e-06	5e-06	3e-06	0	0
Y(178)	0	0	0	0	0	0	3.5e-05	3.1e-05	2.5e-05	0	0	1.3e-05	9e-06	0	6e-06	1.1e-05	0	9e-06	3e-06	0	0	4e-06	1e-06	0	3e-06	3e-06	2e-06	7e-06	0	0
W(20)	0	0	0	0	0	0	0	0	2.5e-05	0	0	0	9e-06	0	1.3e-05	1.1e-05	0	1.2e-05	3e-06	0	0	5e-06	1e-06	3e-06	0	3e-06	0	3e-06	2e-06	0
L(206)	0	0	0.000161	0	0	1.8e-05	0	0	0	0	2.2e-05	0	0	0	1.9e-05	8e-06	7e-06	5e-06	3e-06	0	0	0	0	0	3e-06	3e-06	4e-06	5e-06	0	0
F(96)	0	0	0	0	0	0	0	0	0	0	0	0	0	0	6e-06	1.1e-05	7e-06	7e-06	6e-06	0	4e-06	1e-06	7e-06	2e-06	3e-06	1e-06	1e-06	0	0	0
I(32)	0	0	0.000161	0	0	0	3.5e-05	0	0	0	0	0	0	0	0	8e-06	0	5e-06	0	0	0	0	0	2e-06	0	6e-06	1.1e-05	2e-06	6e-06	0
T(61)	0	0	0	0	0	0	0	0	0	0	0	0	0	7e-06	6e-06	1.1e-05	5e-06	9e-06	3e-06	4e-06	0	5e-06	1e-06	2e-06	0	1e-06	0	3e-06	2e-06	0
Y(47)	0	0	0	0	1.8e-05	0	0	0	4.9e-05	2.5e-05	0	0	0	0	0	8e-06	0	2e-06	6e-06	4e-06	0	5e-06	0	5e-06	3e-06	3e-06	4e-06	0	0	0
P(59)	0	0	0	0	0	0	3.5e-05	0	0	0	0	1.3e-05	0	0	0	3.1e-05	1e-05	5e-06	3e-06	0	0	0	0	3e-06	0	0	4e-06	2e-06	0	0
W(92)	0	0	0	0	0	0	0	3.1e-05	2.5e-05	0	0	0	0	0	3e-06	1.5e-05	7e-06	5e-06	3e-06	4e-06	0	0	0	2e-06	4e-06	4e-06	1e-06	0	0	0
Y(179)	0	0	0	0	0	0	0	0	0	0	0	0	0	0	0	0	0	0	1.2e-05	0	0	0	3e-06	3e-06	9e-06	1e-06	1e-06	3e-06	4e-06	1.7e-05
L(54)	0	0	0	0.000599	0	0	0	0	2.5e-05	0	2.2e-05	0	9e-06	0	6e-06	1.5e-05	0	0	0	7e-06	0	4e-06	1e-06	0	1e-06	0	4e-06	2e-06	2e-06	0
A(195)	0	0	0	0	0	0	0	0	7.4e-05	0	0	1.3e-05	0	0	6e-06	4e-06	7e-06	5e-06	3e-06	0	2e-06	1e-06	0	0	1e-06	1e-06	4e-06	0	0	0
R(150)	0	0	0	0	1.8e-05	0	0	0	2.5e-05	2.5e-05	0	0	0	0	3e-06	4e-06	2e-06	2e-06	6e-06	0	0	0	3e-06	0	0	1e-06	7e-06	0	0	0
G(192)	0	0	0	0	0	0	3.5e-05	0	2.5e-05	0	0	0	0	7e-06	3e-06	4e-06	0	5e-06	9e-06	0	0	4e-06	0	2e-06	0	3e-06	1e-06	2e-06	0	0
F(193)	0	0	0	0	0	1.8e-05	0	0	0	0	0	0	0	1.3e-05	6e-06	8e-06	0	5e-06	3e-06	0	2e-06	1e-06	0	2e-06	3e-06	3e-06	1e-06	0	0	0
Y(95)	0	0	0	0	0	0	0	0	0	0	0	0	9e-06	0	3e-06	1.5e-05	7e-06	5e-06	3e-06	0	2e-06	0	0	2e-06	1e-06	0	1e-06	2e-06	0	0
G(153)	0	0	0	0	0	0	3.5e-05	0	2.5e-05	0	0	1.3e-05	9e-06	0	6e-06	1.5e-05	0	0	0	0	0	0	3e-06	2e-06	0	0	2e-06	3e-06	0	0
S(108)	0	0	0	0	0	0	0	0	2.5e-05	2.5e-05	0	0	0	0	6e-06	1.1e-05	7e-06	2e-06	3e-06	0	0	1e-06	1e-06	0	0	0	2e-06	2e-06	0	0
W(110)	0	0	0	0	0	0	0	0	0	0	0	1.3e-05	0	0	1e-05	1.1e-05	7e-06	2e-06	3e-06	0	0	0	0	0	5e-06	0	1e-06	0	0	0
L(51)	0	0	0	0	0	0	0	0	0	0	0	0	0	7e-06	3e-06	1.5e-05	0	2e-06	0	4e-06	0	2e-06	1e-06	8e-06	1e-06	0	0	0	0	0
G(157)	0	0	0.000161	0	0	0	0	0	2.5e-05	0	0	0	9e-06	1.3e-05	3e-06	8e-06	2e-06	0	0	0	2e-06	1e-06	1e-06	2e-06	0	0	2e-06	2e-06	0	0
S(111)	0	0	0	0	0	0	0	3.1e-05	2.5e-05	0	0	1.3e-05	0	7e-06	3e-06	1.1e-05	7e-06	2e-06	3e-06	0	4e-06	0	0	0	0	1e-06	0	0	0	0
N(203)	0	0	0	0	0	0	0	0	0	0	0	0	0	0	1e-05	1.1e-05	2e-06	5e-06	3e-06	0	0	0	1e-06	2e-06	0	1e-06	1e-06	2e-06	0	0
A(183)	0	0	0	0	0	0	3.5e-05	0	0	2.5e-05	0	0	9e-06	0	3e-06	4e-06	2e-06	0	0	4e-06	2e-06	1e-06	0	0	0	3e-06	2e-06	3e-06	0	0
L(102)	0	0	0	0	0	0	0	0	0	0	0	0	0	0	6e-06	1.1e-05	7e-06	7e-06	3e-06	0	0	0	0	0	0	0	2e-06	0	0	0
L(219)	0	0	0	0	0	0	0	0	2.5e-05	0	2.2e-05	0	9e-06	7e-06	3e-06	4e-06	0	0	0	0	2e-06	1e-06	1e-06	0	1e-06	1e-06	1e-06	0	4e-06	0
W(58)	0	0	0	0	0	0	0	0	0	4.9e-05	0	0	0	0	3e-06	8e-06	2e-06	2e-06	3e-06	0	0	0	3e-06	0	0	1e-06	0	2e-06	2e-06	0
Y(196)	0	0	0	0	0	0	0	0	0	0	0	0	0	7e-06	3e-06	8e-06	0	2e-06	0	0	0	2e-06	0	0	0	3e-06	2e-06	2e-06	0	0
K(50)	0	0	0	0	0	0	0	0	0	0	0	0	0	0	0	8e-06	7e-06	0	0	4e-06	0	2e-06	0	0	0	0	1e-06	3e-06	0	0
L(119)	0	0	0	0	0	0	0	0	2.5e-05	2.5e-05	0	0	0	0	0	4e-06	0	0	0	0	0	2e-06	1e-06	3e-06	0	1e-06	1e-06	2e-06	0	0
E(137)	0	0	0	0	0	0	0	0	2.5e-05	0	0	0	0	0	3e-06	4e-06	0	0	0	0	0	2e-06	1e-06	2e-06	0	0	2e-06	0	2e-06	0
G(141)	0	0	0	0	0	0	0	0	2.5e-05	0	0	0	0	0	6e-06	4e-06	5e-06	2e-06	3e-06	0	0	1e-06	0	0	0	0	0	0	2e-06	0
L(220)	0	0	0	0	0	0	0	0	2.5e-05	0	0	0	0	0	6e-06	0	2e-06	0	0	0	0	1e-06	0	0	0	0	4e-06	0	0	0
