## Supplementary material for "Mutational insights among the structural proteins of SARS-CoV-2: frequencies and evolutionary trends in American countries": M-FRQ-WRD

### Sheet: Sheet1
	A	R	N	D	C	E	Q	G	H	I	L	K	M	F	P	S	T	W	Y	V
I(82)	2.96824e-05	0	2.48294e-06	0	0	0	0	0	0	0	3.16011e-06	0	1.58005e-06	4.51444e-07	0.000259354	0.000587103	0.471665	0	0	3.78084e-05
A(63)	0	1.12861e-07	3.16011e-06	1.12861e-06	1.12861e-07	0	0	3.38583e-07	0	4.6273e-06	1.12861e-07	0	0	1.12861e-07	0	0.000174934	0.248053	0	0	8.63386e-05
Q(19)	0	2.81024e-05	3.38583e-07	4.51444e-07	0	0.246807	0	0	2.85538e-05	0	1.12861e-07	8.35171e-06	0	0	3.38583e-07	0	0	1.12861e-07	1.12861e-07	0
D(3)	5.75591e-06	0	3.80341e-05	0	3.61155e-06	7.7874e-06	0	0.160997	8.40814e-05	1.12861e-07	0	0	0	0	0	8.69029e-06	0	0	0.000150444	2.14436e-05
A(2)	0	0	0	0	0	1.01575e-05	0	9.02887e-07	0	0	2.25722e-06	0	0	0	2.05407e-05	0.00271645	0.000196604	0	0	0.00111574
V(70)	2.76509e-05	9.02887e-07	0	0	0	0	0	2.25722e-07	0	0.00016489	0.00223521	0	0	0.000631908	0	0	0	0	1.12861e-07	0
A(81)	0	0	0	0	0	0	0	3.38583e-07	0	1.12861e-07	0	0	0	0	3.38583e-07	0.0028248	3.38583e-07	0	0	1.12861e-07
F(28)	0	0	0	0	6.77166e-07	0	0	0	0	1.12861e-07	0.00233735	0	0	0	1.12861e-07	2.14436e-06	0	0	1.12861e-07	1.01575e-06
T(30)	9.36746e-06	3.38583e-07	1.12861e-07	0	0	0	0	0	0	0.00202326	0	3.38583e-07	1.12861e-07	0	1.12861e-07	1.24147e-06	0	1.12861e-07	0	2.25722e-07
S(197)	0	9.02887e-07	0.00200407	0	2.25722e-07	0	0	1.12861e-07	0	9.48032e-06	0	0	0	0	0	0	1.59134e-05	0	9.02887e-07	0
H(125)	0	0.000104396	3.65669e-05	4.28871e-06	3.38583e-07	0	9.8189e-06	0	0	0	1.68163e-05	0	0	0	1.12861e-07	1.12861e-07	0	0	0.00123007	0
L(29)	0	1.12861e-07	0	0	0	0	0	1.12861e-07	1.12861e-07	1.00446e-05	0	0	0	0.00121687	9.02887e-07	0	1.12861e-07	0	0	3.95013e-06
D(209)	3.61155e-06	0	4.86431e-05	0	0	9.14173e-06	0	2.52808e-05	7.77612e-05	2.25722e-07	0	0	0	0	0	0	2.25722e-07	0	0.000866659	3.61155e-06
A(69)	0	0	2.25722e-07	2.25722e-07	0	0	0	1.35433e-05	0	0	0	0	0	1.12861e-07	5.64305e-07	0.000690822	2.46037e-05	0	9.02887e-07	0.000204504
V(23)	2.24593e-05	0	0	0	0	0	0	5.64305e-07	0	7.25696e-05	0.000647709	0	0	0	0	1.80577e-06	0	0	0	0
H(155)	0	4.27743e-05	6.0042e-05	1.01575e-06	0	0	3.38583e-06	0	0	0	6.54593e-06	0	0	0	3.61155e-06	0	0	0	0.000601662	0
S(94)	0	4.17585e-06	8.12599e-06	0	1.20761e-05	0	0	0.000568368	0	4.7063e-05	0	0	0	9.02887e-07	0	0	6.95223e-05	0	1.12861e-07	0
L(34)	0	2.25722e-07	1.12861e-07	0	4.51444e-07	1.12861e-07	1.12861e-07	1.12861e-07	0	4.74016e-06	0	0	0	0.000663622	4.51444e-07	1.12861e-07	0	0	1.12861e-07	6.77166e-07
A(85)	0	0	0	3.49869e-06	1.12861e-07	0	0	7.90026e-07	0	0	9.02887e-07	0	0	0	0	0.00037673	1.26404e-05	0	0	0.000261499
M(109)	0	0	0	0	0	0	0	0	0	0.00048406	4.89816e-05	0	0	0	0	9.02887e-07	3.96142e-05	1.12861e-07	0	6.02677e-05
S(212)	0	1.63648e-05	7.20053e-05	0	2.07664e-05	0	0	0.000410362	0	5.32704e-05	0	0	0	0	0	0	2.5958e-06	0	0	0
L(17)	0	0	0	0	0	1.12861e-07	2.25722e-07	0	0	0.000124598	0	0	0	0.000424696	4.51444e-07	2.25722e-07	0	0	0	4.40158e-06
A(104)	0	1.12861e-07	0	0	0	0	0	2.25722e-07	0	0	3.38583e-07	3.38583e-07	2.25722e-07	0	0	4.85302e-06	3.04724e-06	0	0	0.000476725
A(98)	0	0	0	3.49869e-06	0	0	0	1.12861e-06	0	0	0	2.25722e-07	0	9.02887e-07	1.12861e-07	0.000366572	6.8958e-05	0	0	4.43543e-05
G(89)	5.64305e-07	0	0	3.72441e-06	3.18268e-05	0	0	0	0	0	1.12861e-07	0	9.02887e-07	0	0	0.000416005	0	0	0	1.01575e-06
I(76)	0	0	2.25722e-07	0	0	0	0	9.02887e-07	0	0	1.30919e-05	0	2.48294e-06	3.49869e-06	0	7.7874e-06	0.000110152	0	0	0.000296147
T(208)	8.23885e-06	5.53019e-06	2.25722e-07	0	0	0	0	0	0	0.000375037	0	1.44462e-05	0	0	1.01575e-06	1.95249e-05	0	0	0	0
T(175)	1.24147e-06	1.01575e-06	4.51444e-07	0	0	0	0	0	0	1.12861e-07	0	8.80315e-06	0.00038147	0	0	1.12861e-07	0	0	0	0
K(15)	0	6.8168e-05	0.00025642	0	0	2.25722e-05	2.93438e-05	0	0	0	2.25722e-07	0	4.40158e-06	0	0	1.35433e-06	2.37008e-06	0	0	0
I(52)	0	0	1.12861e-07	0	0	0	0	0	0	0	6.20735e-06	0	1.69291e-06	1.04961e-05	0	2.25722e-06	0.000319509	0	0	2.60709e-05
S(4)	1.42205e-05	0	0	0	3.38583e-07	0	0	0	0	0	0	0	0	0.000321202	1.69291e-05	0	9.02887e-07	0	8.23885e-06	0
C(33)	0	1.12861e-07	0	1.12861e-07	0	0	0	9.02887e-07	0	1.12861e-07	2.0315e-06	1.12861e-07	1.12861e-07	0.000210034	0	0.000117037	0	1.12861e-07	5.64305e-07	0
V(10)	0.000181142	0	0	0	0	1.12861e-07	0	1.91864e-06	1.12861e-07	0.000111281	1.12861e-07	0	0	1.76063e-05	0	0	0	0	0	0
G(6)	1.12861e-07	1.12861e-07	0	0.000114554	3.55512e-05	0	0	0	0	0	0	0	0	0	0	6.43307e-05	0	0	0	9.4916e-05
M(84)	1.12861e-07	1.12861e-07	0	0	9.02887e-07	0	0	0	0	0.000130919	4.79659e-05	0	0	0	0	0	0.000101688	0	0	2.74252e-05
L(87)	0	0	0	0	0	0	0	9.02887e-07	1.12861e-07	1.45591e-05	0	0	0	0.000283958	2.25722e-07	2.25722e-07	0	0	0	9.02887e-07
R(158)	0	0	0	0	7.56168e-05	0	0	3.38583e-07	4.79659e-05	0	0.000166244	0	0	0	7.90026e-07	5.75591e-06	0	0	0	0
A(40)	0	0	1.12861e-07	1.12861e-07	0	0	0	0	0	0	0	0	0	0	5.07874e-06	0.000276735	1.01575e-06	0	4.51444e-07	8.80315e-06
R(146)	0	0	0	0	1.24147e-05	0	0	0	0.000267255	0	1.16247e-05	0	0	2.25722e-07	1.12861e-07	0	0	0	2.25722e-07	0
V(66)	2.50551e-05	0	0	0	0	0	0	2.0315e-06	0	0	0.000243215	0	1.89606e-05	1.12861e-06	0	0	0	0	0	0
L(46)	0	0	0	0	0	0	0	0	0	0	0	0	0	0.000280008	0	1.12861e-07	0	0	1.12861e-07	0
C(86)	0	0	0	0	0	0	0	9.02887e-07	0	3.38583e-07	2.25722e-07	0	0	0.000240958	0	2.09921e-05	0	3.61155e-06	7.90026e-07	9.02887e-07
R(107)	0	0	0	0	2.82152e-06	0	0	1.12861e-07	0.000225496	0	3.03596e-05	0	9.02887e-07	0	0	3.16011e-06	0	0	0	0
S(136)	0	3.38583e-07	0.00022132	0	3.83727e-06	2.25722e-07	0	2.5168e-05	0	6.32021e-06	0	0	0	0	0	0	1.35433e-06	0	0	0
Q(185)	0	6.54593e-06	0	0	0	0	0	0	0.000246263	0	3.72441e-06	1.01575e-06	0	0	0	2.25722e-07	0	0	1.12861e-07	0
I(48)	0	1.12861e-07	0	0	1.12861e-07	0	0	0	0	0	1.63648e-05	0	3.49869e-06	0	0	1.12861e-07	3.39711e-05	0	3.38583e-07	0.000199087
K(162)	0	1.33176e-05	0.000224706	0	0	2.25722e-06	1.58005e-06	0	0	2.25722e-07	0	0	5.41732e-06	0	0	0	4.96588e-06	0	0	0
S(214)	0	4.06299e-06	8.12599e-06	0	4.96588e-06	0	0	1.06089e-05	0	0.000197732	0	0	0	0	0	0	1.20761e-05	0	0	0
T(7)	6.54593e-06	0	1.06089e-05	0	0	0	0	0	0	0.000212517	0	0	0	0	3.38583e-07	2.70866e-06	0	0	0	1.12861e-07
I(201)	0	2.25722e-07	1.12861e-07	0	0	0	0	0	0	0	3.38583e-07	0	1.12861e-07	2.25722e-07	0	1.12861e-07	9.93176e-06	0	0	0.000207551
H(148)	0	2.70866e-05	4.28871e-06	6.77166e-07	0	0	3.71312e-05	3.38583e-07	0	0	2.37008e-06	0	0	0	1.12861e-07	0	0	0	0.000145026	0
R(44)	0	0	4.51444e-07	0	0	0	0	1.46719e-06	0	0	0	0.000140738	1.76063e-05	1.12861e-07	0	5.60919e-05	0	1.12861e-07	0	0
A(83)	0	0	0	0	0	4.51444e-07	0	0	0	1.12861e-07	1.12861e-07	0	1.12861e-07	0	1.12861e-07	9.45775e-05	0.000101123	0	0	1.91864e-05
G(78)	1.24147e-06	4.51444e-07	0	3.95013e-06	0.0001211	0	0	0	0	9.02887e-07	0	0	0	1.12861e-07	0	6.80551e-05	0	0	0	8.57743e-06
W(75)	0	1.24147e-05	0	0	3.95013e-06	0	0	9.02887e-07	0	1.12861e-07	0.000180577	0	1.12861e-07	4.51444e-07	0	4.6273e-06	9.02887e-07	0	0	0
A(142)	0	0	0	1.12861e-07	0	0	0	6.77166e-07	0	1.12861e-07	0	0	0	0	3.38583e-07	8.12599e-06	3.38583e-07	0	0	0.000189155
S(173)	6.20735e-06	0	0	0	0	0	3.38583e-07	0	0	0	2.25722e-07	0.000145026	0	0	9.8189e-06	0	4.6273e-06	0	0	0
I(80)	1.12861e-07	0	0	0	0	0	0	0	0	0	1.58005e-05	0	6.88452e-06	1.80577e-05	0	4.74016e-06	2.81024e-05	0	0	8.8483e-05
E(167)	1.12861e-06	0	0	3.37454e-05	0	0	0.000119068	2.5958e-06	0	0	0	1.91864e-06	0	0	0	0	0	0	0	1.24147e-06
C(64)	1.12861e-07	1.12861e-07	0	0	0	0	0	1.24147e-06	0	0	0	0	0	0.000112974	0	3.7357e-05	0	1.35433e-06	2.70866e-06	0
K(180)	0	0.000146155	7.90026e-07	0	0	0	1.12861e-07	0	0	1.12861e-07	0	0	0	0	0	0	1.12861e-07	0	2.25722e-07	0
T(77)	1.12861e-05	0	5.64305e-06	0	0	0	0	1.01575e-06	0	0.000115908	0	0	0	0	1.12861e-07	1.27533e-05	0	0	0	0
V(60)	4.06299e-06	1.12861e-07	0	0	0	1.12861e-07	0	7.90026e-07	0	2.47165e-05	0.000110265	0	0	0	0	0	1.12861e-07	0	0	0
L(124)	0	5.64305e-07	0	0	0	0	0	0	1.12861e-07	4.44672e-05	0	0	0	7.97927e-05	9.02887e-07	0	0	0	0	9.14173e-06
A(38)	0	2.25722e-07	0	3.38583e-07	4.51444e-07	1.12861e-07	3.38583e-07	4.51444e-07	0	1.12861e-07	2.25722e-07	0	0	7.90026e-07	4.51444e-07	0.000124373	5.64305e-07	0	2.25722e-07	5.64305e-07
F(100)	0	1.12861e-07	0	0	1.44462e-05	0	0	0	0	3.95013e-06	9.3336e-05	2.25722e-07	0	0	0	1.54619e-05	0	0	0	1.24147e-06
I(73)	0	4.51444e-07	1.12861e-07	0	0	0	0	0	0	0	6.92966e-05	2.25722e-07	3.55512e-05	0	0	0	3.38583e-07	9.02887e-07	0	2.1105e-05
I(97)	1.12861e-07	2.25722e-07	0	0	0	0	0	0	0	0	1.24147e-06	2.25722e-07	4.28871e-06	2.42651e-05	0	3.27297e-06	3.49869e-05	0	0	4.96588e-05
A(188)	0	0	0	1.12861e-07	0	3.38583e-07	0	3.38583e-07	0	0	0	0	0	0	2.25722e-07	7.83255e-05	2.44908e-05	0	0	7.56168e-06
N(207)	0	1.12861e-07	0	7.7874e-06	0	0	0	1.12861e-07	1.80577e-06	1.02703e-05	2.25722e-07	5.15774e-05	0	0	0	2.57323e-05	1.24147e-06	0	9.36746e-06	0
A(68)	0	0	0	3.38583e-07	0	0	0	1.35433e-06	0	0	0	0	0	0	9.02887e-07	9.94305e-05	3.38583e-06	0	0	2.0315e-06
I(8)	0	0	5.64305e-07	0	0	0	0	0	0	0	3.27297e-06	1.12861e-07	6.77166e-07	7.11024e-06	0	4.17585e-06	2.87795e-05	0	0	5.48504e-05
L(93)	0	0	0	0	0	0	0	0	0	1.16247e-05	0	0	1.01575e-06	8.10341e-05	5.64305e-07	3.38583e-07	0	0	9.02887e-07	0
M(91)	0	0	0	0	0	0	0	0	0	1.92992e-05	3.93885e-05	1.12861e-07	0	0	0	0	1.11732e-05	1.12861e-07	0	2.04278e-05
R(101)	0	0	0	0	0	0	0	2.25722e-07	0	4.51444e-07	1.12861e-07	8.41942e-05	0	9.02887e-07	0	1.12861e-07	2.25722e-07	0	0	1.12861e-07
I(24)	0	0	0	0	0	0	0	1.12861e-07	0	0	1.47848e-05	2.25722e-07	3.95013e-06	0	1.12861e-07	1.12861e-07	2.25722e-05	0	0	3.82599e-05
I(128)	0	0	2.25722e-07	0	0	0	0	0	0	0	1.58005e-06	0	2.25722e-06	3.38583e-07	0	1.35433e-06	2.76509e-05	0	0	4.55958e-05
E(11)	1.04961e-05	0	0	2.82152e-05	0	0	2.0315e-06	1.72677e-05	0	0	0	1.20761e-05	0	0	0	0	0	0	0	8.01313e-06
T(127)	1.12861e-05	0	3.19396e-05	1.12861e-07	0	0	0	2.25722e-07	0	2.86667e-05	0	0	0	0	0	4.51444e-06	0	0	0	0
E(12)	1.80577e-06	0	0	6.18478e-05	0	0	2.82152e-06	4.96588e-06	0	0	1.12861e-07	1.69291e-06	0	0	0	0	0	0	0	1.01575e-06
R(186)	0	0	0	0	5.78977e-05	0	2.25722e-07	1.24147e-06	1.10604e-05	0	2.37008e-06	0	0	0	2.25722e-07	7.90026e-07	0	0	0	0
N(74)	0	0	0	9.14173e-06	0	0	0	4.51444e-07	5.64305e-07	9.02887e-07	0	6.77166e-07	0	0	0	2.07664e-05	3.66798e-05	1.12861e-07	1.35433e-06	0
F(26)	0	0	0	0	3.16011e-06	0	0	0	0	1.09475e-05	4.39029e-05	0	0	0	0	7.11024e-06	0	0	3.16011e-06	2.37008e-06
I(168)	0	6.77166e-07	0	1.12861e-07	0	1.12861e-07	0	0	0	0	3.20525e-05	0	5.64305e-07	5.07874e-06	0	0	0	0	0	3.05853e-05
V(88)	1.12861e-07	0	0	0	0	0	0	1.12861e-07	0	2.48294e-05	4.27743e-05	0	0	0	0	0	0	0	0	0
I(161)	0	0	0	2.25722e-07	0	0	0	0	0	0	8.91601e-06	0	3.38583e-06	8.57743e-06	0	2.25722e-07	2.48294e-06	0	0	4.39029e-05
I(49)	0	0	0	0	0	0	0	0	0	0	3.95013e-06	1.12861e-07	1.12861e-07	2.37008e-06	0	3.38583e-07	3.18268e-05	0	0	2.77638e-05
L(129)	0	7.90026e-07	0	0	0	0	2.20079e-05	0	0	2.25722e-07	0	0	2.4378e-05	3.04724e-06	1.35433e-06	0	0	0	0	1.1399e-05
I(144)	0	1.12861e-07	0	0	0	0	0	0	0	0	1.46719e-06	0	1.12861e-07	3.38583e-07	0	1.12861e-07	6.99738e-06	0	0	5.25932e-05
W(31)	0	3.38583e-07	0	1.12861e-07	4.3e-05	0	0	1.24147e-06	1.12861e-07	1.12861e-07	1.44462e-05	1.12861e-07	1.12861e-07	4.51444e-07	0	3.38583e-07	0	0	0	1.12861e-07
D(160)	2.5958e-06	0	2.37008e-06	0	2.25722e-07	7.2231e-06	0	6.65879e-06	9.02887e-07	0	0	0	0	0	0	0	0	0	4.01785e-05	1.12861e-07
L(138)	0	1.12861e-07	0	0	0	2.25722e-07	0	0	0	4.80788e-05	0	0	0	2.70866e-06	8.46457e-06	0	0	0	0	4.51444e-07
L(90)	0	0	0	0	0	0	0	0	0	0	0	0	1.24147e-06	4.44672e-05	1.12861e-07	9.2546e-06	0	1.35433e-06	0	2.93438e-06
G(126)	1.12861e-07	1.12861e-07	0	2.33622e-05	9.36746e-06	1.12861e-07	0	0	2.25722e-07	0	0	0	0	1.12861e-07	0	2.4378e-05	0	0	0	2.25722e-07
F(53)	0	0	0	0	3.38583e-07	0	0	0	0	1.80577e-06	3.39711e-05	0	0	0	0	1.97507e-05	0	0	5.64305e-07	9.02887e-07
L(67)	1.01575e-06	1.12861e-07	0	0	0	0	0	0	7.90026e-07	4.74016e-06	0	0	0	4.68373e-05	3.38583e-07	0	0	0	1.69291e-06	2.25722e-07
I(151)	0	2.25722e-07	2.25722e-07	0	0	0	0	0	0	0	2.25722e-07	0	1.24147e-06	1.12861e-07	0	1.12861e-07	0	0	0	5.30446e-05
P(123)	2.25722e-07	2.25722e-07	0	0	0	0	3.27297e-06	0	1.12861e-07	0	8.35171e-06	0	0	0	0	3.76955e-05	3.27297e-06	0	0	1.12861e-07
R(174)	0	0	0	0	0	0	3.19396e-05	1.12861e-07	1.12861e-07	0	1.83963e-05	0	0	0	1.12861e-07	2.25722e-07	0	0	0	0
N(43)	0	5.64305e-07	0	0	0	0	0	0	0	2.14436e-06	0	2.25722e-07	0	0	0	4.69501e-05	2.25722e-07	0	0	0
D(215)	1.24147e-06	0	1.61391e-05	0	0	7.90026e-07	0	6.32021e-06	2.14436e-06	0	0	0	0	0	0	1.12861e-07	0	0	2.17822e-05	2.25722e-07
G(79)	2.70866e-06	3.38583e-07	0	0	0	2.25722e-07	0	0	0	1.12861e-07	1.12861e-07	0	0	0	0	0	0	0	0	4.45801e-05
G(189)	2.25722e-07	1.46719e-06	0	2.82152e-06	1.55748e-05	0	0	0	0	0	0	0	0	0	0	1.44462e-05	0	0	0	1.30919e-05
Y(71)	0	1.12861e-07	1.12861e-07	0	6.32021e-06	0	0	0	3.57769e-05	9.02887e-07	0	0	0	1.24147e-06	0	2.25722e-07	0	0	0	1.12861e-06
L(16)	0	6.77166e-07	0	0	1.12861e-07	0	0	0	2.25722e-07	2.82152e-05	0	0	0	1.33176e-05	7.90026e-07	1.12861e-07	0	0	0	0
H(210)	0	2.07664e-05	3.27297e-06	4.51444e-07	0	0	2.48294e-06	0	0	0	1.12861e-06	0	0	0	4.51444e-06	0	0	0	9.93176e-06	0
K(166)	0	2.90053e-05	6.88452e-06	0	0	2.25722e-07	1.46719e-06	0	0	2.37008e-06	0	0	0	0	2.25722e-07	0	1.24147e-06	0	0	0
V(139)	1.12861e-07	0	0	0	0	1.12861e-07	0	1.12861e-07	0	3.87113e-05	2.14436e-06	0	0	0	0	0	0	1.12861e-07	0	0
D(190)	1.69291e-06	1.12861e-07	5.30446e-06	0	0	3.17139e-05	0	5.64305e-07	2.25722e-07	0	0	0	0	0	0	0	0	0	6.77166e-07	2.25722e-07
D(163)	1.12861e-07	0	2.02021e-05	0	0	9.36746e-06	0	2.82152e-06	1.69291e-06	0	0	2.25722e-07	0	0	0	0	0	0	1.46719e-06	1.12861e-07
P(132)	6.77166e-07	3.38583e-07	0	0	0	0	2.25722e-07	0	0	0	5.64305e-07	0	0	0	0	3.0021e-05	7.90026e-07	0	0	9.02887e-07
L(145)	0	0	0	0	0	0	0	1.12861e-07	2.25722e-07	6.77166e-07	0	0	0	3.18268e-05	1.12861e-07	0	0	0	0	5.64305e-07
K(14)	0	1.17375e-05	1.24147e-06	0	0	1.67034e-05	1.12861e-06	1.12861e-07	0	1.01575e-06	0	0	0	0	0	0	9.02887e-07	0	1.12861e-07	0
R(131)	0	0	0	0	0	0	0	0	0	2.6748e-05	0	2.5958e-06	0	0	0	1.12861e-07	2.14436e-06	0	0	0
A(194)	0	0	0	3.38583e-07	0	0	0	1.46719e-06	0	0	0	0	0	2.25722e-07	3.38583e-07	8.35171e-06	6.77166e-07	0	0	1.83963e-05
N(5)	0	0	0	5.64305e-06	0	0	0	0	1.58005e-06	3.38583e-07	0	1.46719e-06	0	0	0	7.90026e-06	3.38583e-07	0	1.2189e-05	0
W(55)	0	0	0	0	1.15118e-05	0	0	1.01575e-06	0	0	1.46719e-05	0	0	0	0	0	0	0	0	0
L(120)	0	0	1.12861e-07	0	0	0	0	0	0	2.33622e-05	0	0	0	1.24147e-06	1.12861e-07	0	0	0	0	4.51444e-07
L(57)	0	0	0	0	1.12861e-07	0	0	0	0	0	0	0	0	1.58005e-06	0	2.31365e-05	0	1.12861e-07	0	1.12861e-07
Y(204)	0	0	4.51444e-07	0	2.25722e-07	0	2.25722e-07	0	1.96378e-05	0	0	0	0	4.17585e-06	0	0	0	0	0	0
N(117)	0	0	0	3.72441e-06	0	0	0	0	1.01575e-06	1.12861e-07	0	1.52362e-05	0	0	0	3.61155e-06	3.38583e-07	0	4.51444e-07	0
M(1)	0	2.25722e-07	0	0	0	0	1.12861e-07	0	0	2.14436e-05	6.77166e-07	3.38583e-07	0	0	0	0	1.12861e-06	0	0	5.64305e-07
S(211)	4.51444e-06	4.51444e-07	2.25722e-07	0	9.02887e-07	0	0	0	2.25722e-07	0	0	0	0	8.12599e-06	3.72441e-06	0	4.6273e-06	0	1.58005e-06	0
E(135)	3.49869e-06	0	0	7.67454e-06	0	0	4.51444e-07	4.40158e-06	0	0	2.25722e-07	3.38583e-07	0	0	0	0	0	0	0	7.2231e-06
R(42)	0	0	5.64305e-07	0	0	0	0	0	0	0	0	1.74934e-05	1.24147e-06	0	0	2.82152e-06	1.24147e-06	2.25722e-07	0	1.12861e-07
I(217)	0	0	4.51444e-07	0	0	0	0	0	0	0	2.25722e-07	0	0	6.77166e-07	0	4.51444e-07	1.12861e-07	0	4.85302e-06	1.58005e-05
N(41)	5.64305e-07	1.12861e-07	0	3.38583e-07	0	0	0	0	0	0	0	1.12861e-07	0	0	0	1.82835e-05	1.46719e-06	0	1.58005e-06	0
I(140)	0	0	1.12861e-07	0	0	0	0	0	0	0	3.61155e-06	0	2.93438e-06	2.25722e-07	0	0	3.38583e-07	0	0	1.48976e-05
R(72)	0	0	9.02887e-07	0	0	0	0	3.38583e-07	0	2.48294e-06	0	1.26404e-05	3.38583e-07	0	0	2.25722e-07	5.1916e-06	0	0	0
S(213)	0	3.61155e-06	5.1916e-06	0	4.51444e-07	0	0	7.33596e-06	0	4.51444e-06	0	0	0	0	0	0	2.25722e-07	0	0	0
A(152)	0	0	0	1.12861e-07	0	0	0	5.53019e-06	0	2.25722e-07	0	0	0	0	1.12861e-07	1.39948e-05	4.51444e-07	0	0	7.90026e-07
V(143)	2.25722e-07	0	0	0	0	0	0	1.12861e-07	0	0	1.98635e-05	0	7.90026e-07	0	0	0	0	0	0	0
L(13)	0	2.25722e-07	0	0	0	0	1.12861e-07	0	0	6.77166e-06	0	1.12861e-07	0	1.26404e-05	2.25722e-07	0	0	0	0	1.12861e-07
V(170)	6.77166e-07	0	0	1.58005e-06	0	0	0	0	0	1.24147e-05	3.95013e-06	0	0	1.01575e-06	0	0	2.25722e-07	0	0	0
G(25)	1.46719e-06	2.25722e-07	0	0	4.6273e-06	0	0	0	0	0	0	0	0	1.12861e-07	0	1.07218e-05	0	0	0	2.25722e-06
F(103)	1.12861e-07	9.02887e-07	0	0	9.02887e-07	0	0	0	0	0	1.52362e-05	2.25722e-07	0	0	0	1.12861e-07	0	0	1.69291e-06	1.12861e-07
F(45)	0	4.51444e-07	0	0	0	0	0	0	0	0	1.6252e-05	0	0	0	0	3.38583e-07	0	0	0	2.14436e-06
L(27)	0	1.12861e-07	0	0	0	0	0	0	0	1.23018e-05	0	0	0	1.12861e-07	4.51444e-07	0	0	0	0	4.85302e-06
V(221)	2.25722e-07	0	0	0	0	0	0	0	0	3.49869e-06	1.3769e-05	0	0	0	0	1.12861e-07	0	0	0	0
T(9)	2.25722e-06	0	5.98163e-06	0	0	1.12861e-07	0	0	0	2.82152e-06	0	0	0	0	3.38583e-07	3.95013e-06	0	0	0	1.12861e-07
I(118)	0	0	2.25722e-07	0	0	0	0	0	0	0	2.25722e-07	0	0	1.12861e-07	0	0	3.27297e-06	0	0	1.08346e-05
L(133)	0	0	0	0	1.12861e-07	0	0	1.01575e-06	1.12861e-07	3.95013e-06	0	0	0	6.77166e-07	4.51444e-07	0	0	0	0	7.44882e-06
P(114)	0	0	0	0	0	1.12861e-07	2.25722e-07	0	0	0	3.72441e-06	0	0	0	0	8.69029e-06	1.01575e-06	0	0	0
H(154)	0	2.25722e-07	4.51444e-07	0	0	0	4.28871e-06	2.25722e-07	0	0	1.12861e-07	0	0	0	1.12861e-07	0	0	0	7.90026e-06	0
C(159)	0	7.90026e-07	0	0	0	0	0	0	0	0	1.12861e-07	0	0	6.77166e-06	0	3.16011e-06	0	0	1.69291e-06	0
Q(36)	4.51444e-07	6.09449e-06	3.38583e-07	0	1.12861e-07	6.77166e-07	0	2.25722e-07	3.38583e-07	0	1.46719e-06	4.51444e-07	1.12861e-07	1.12861e-07	2.25722e-07	6.77166e-07	3.38583e-07	4.51444e-07	0	3.38583e-07
N(216)	0	0	0	3.38583e-06	0	0	0	2.25722e-07	1.12861e-07	1.35433e-06	0	3.38583e-07	0	0	0	5.75591e-06	4.51444e-07	0	6.77166e-07	0
S(184)	2.93438e-06	0	0	0	0	0	0	0	0	0	7.7874e-06	0	0	0	4.51444e-07	0	2.25722e-07	0	0	0
L(176)	0	0	0	0	0	0	0	0	0	3.38583e-07	0	0	0	7.90026e-07	9.93176e-06	0	2.25722e-07	0	0	0
Q(222)	0	3.38583e-07	0	0	0	4.17585e-06	0	0	4.96588e-06	0	1.12861e-06	2.25722e-07	0	0	0	1.12861e-07	0	0	0	0
T(130)	1.80577e-06	0	7.90026e-07	0	0	0	0	0	0	6.99738e-06	2.25722e-07	0	0	1.12861e-07	2.25722e-07	5.64305e-07	0	0	0	0
V(122)	2.37008e-06	0	1.12861e-07	0	0	0	0	2.25722e-07	0	0	5.30446e-06	0	2.48294e-06	0	1.12861e-07	0	0	0	0	0
A(218)	0	0	0	1.24147e-06	0	0	0	4.28871e-06	0	1.12861e-07	1.12861e-07	0	0	0	1.12861e-07	1.69291e-06	7.90026e-07	0	0	1.91864e-06
N(121)	0	0	0	0	0	0	0	0	0	1.12861e-07	1.12861e-07	4.6273e-06	0	0	0	4.6273e-06	2.25722e-07	0	3.38583e-07	1.12861e-07
T(169)	2.70866e-06	0	6.77166e-07	6.77166e-07	0	0	0	0	0	3.49869e-06	0	0	0	0	2.25722e-07	2.14436e-06	0	0	0	0
L(22)	0	2.25722e-07	0	0	0	0	1.12861e-07	0	0	8.35171e-06	0	0	0	0	2.25722e-07	1.12861e-07	0	0	0	7.90026e-07
G(182)	1.12861e-07	4.51444e-07	0	1.12861e-07	0	8.46457e-06	0	0	0	0	2.25722e-07	0	0	0	0	0	0	0	0	3.38583e-07
L(164)	0	1.12861e-07	0	2.25722e-07	0	0	7.90026e-07	0	0	0	0	0	7.33596e-06	0	7.90026e-07	0	0	0	0	0
V(187)	4.51444e-07	2.25722e-07	0	0	0	1.12861e-07	0	0	0	4.28871e-06	3.95013e-06	0	0	0	0	0	0	0	0	0
F(112)	0	0	1.12861e-07	0	1.12861e-07	0	0	0	0	2.25722e-07	5.30446e-06	0	0	0	9.02887e-07	4.51444e-07	0	0	1.69291e-06	0
R(105)	0	0	0	0	4.6273e-06	0	0	1.91864e-06	3.38583e-07	0	0	2.25722e-07	0	0	2.25722e-07	1.12861e-06	1.12861e-07	0	0	1.12861e-07
K(205)	0	6.99738e-06	2.25722e-07	0	0	2.25722e-07	2.25722e-07	0	0	2.25722e-07	0	0	0	1.12861e-07	0	0	1.12861e-07	0	2.25722e-07	0
L(149)	0	0	0	0	0	0	0	1.12861e-07	6.77166e-07	2.48294e-06	0	0	0	3.83727e-06	2.25722e-07	3.38583e-07	0	0	0	2.25722e-07
L(181)	0	0	0	0	0	0	0	0	0	1.12861e-07	0	2.25722e-07	2.25722e-07	6.54593e-06	0	4.51444e-07	0	1.12861e-07	0	0
T(106)	2.25722e-07	4.51444e-07	0	0	0	0	0	0	0	0	1.12861e-07	0	2.0315e-06	0	0	4.6273e-06	0	0	0	0
L(156)	0	1.12861e-07	0	0	0	0	1.12861e-07	0	2.25722e-07	5.86877e-06	0	0	0	0	4.51444e-07	0	0	0	0	2.25722e-07
L(62)	1.12861e-07	0	0	0	0	0	0	0	0	2.37008e-06	0	0	0	1.58005e-06	0	9.02887e-07	1.12861e-07	0	0	1.80577e-06
R(200)	0	0	1.12861e-07	0	0	0	0	0	0	0	0	3.61155e-06	1.69291e-06	0	0	9.02887e-07	0	2.25722e-07	2.25722e-07	0
L(134)	0	2.25722e-07	0	0	0	0	0	0	0	6.32021e-06	0	0	0	0	0	0	0	0	0	0
G(147)	0	3.95013e-06	0	0	0	1.24147e-06	0	0	0	0	0	1.12861e-07	0	0	0	0	0	0	0	1.12861e-06
F(37)	2.25722e-07	2.25722e-07	1.12861e-07	1.12861e-07	2.25722e-07	2.25722e-07	6.77166e-07	2.25722e-07	0	1.01575e-06	7.90026e-07	1.12861e-07	1.12861e-07	0	1.12861e-07	2.25722e-07	4.51444e-07	1.12861e-07	3.38583e-07	1.01575e-06
E(18)	5.64305e-07	0	0	2.37008e-06	0	0	2.14436e-06	2.25722e-07	0	0	0	3.38583e-07	0	1.12861e-07	0	0	0	2.25722e-07	0	2.25722e-07
Y(199)	0	2.25722e-07	2.25722e-07	1.12861e-07	1.01575e-06	0	0	0	2.37008e-06	0	0	0	0	2.0315e-06	0	1.12861e-07	0	0	0	0
Y(39)	6.77166e-07	1.12861e-07	1.12861e-07	5.64305e-07	3.38583e-07	0	1.12861e-07	3.38583e-07	7.90026e-07	2.25722e-07	2.25722e-07	1.12861e-07	0	1.46719e-06	0	2.25722e-07	1.12861e-07	1.12861e-07	0	3.38583e-07
N(113)	0	0	0	2.25722e-07	0	9.02887e-07	0	0	0	3.38583e-07	0	3.27297e-06	0	0	1.12861e-07	6.77166e-07	1.12861e-07	0	0	0
A(171)	0	0	0	2.25722e-07	0	0	0	0	0	0	0	0	0	0	2.25722e-07	3.49869e-06	3.38583e-07	0	0	9.02887e-07
E(115)	7.90026e-07	0	0	2.48294e-06	0	0	1.12861e-07	2.25722e-07	0	0	0	1.35433e-06	0	0	0	0	1.12861e-07	0	0	0
G(202)	1.12861e-07	1.46719e-06	1.12861e-07	6.77166e-07	9.02887e-07	0	0	0	0	1.12861e-07	0	0	0	0	0	4.51444e-07	2.25722e-07	0	1.12861e-07	5.64305e-07
F(65)	0	0	0	0	1.12861e-07	0	0	0	0	0	3.04724e-06	0	0	0	0	2.25722e-07	0	0	6.77166e-07	5.64305e-07
T(116)	2.25722e-07	0	9.02887e-07	0	0	0	0	0	0	1.12861e-06	0	1.12861e-07	0	0	0	1.91864e-06	0	0	0	0
R(198)	0	0	0	0	2.37008e-06	0	0	0	3.38583e-07	0	5.64305e-07	0	0	0	2.25722e-07	7.90026e-07	0	0	0	0
L(56)	0	1.12861e-07	0	0	0	0	4.51444e-07	0	0	0	0	0	1.91864e-06	9.02887e-07	2.25722e-07	0	0	4.51444e-07	0	0
S(99)	7.90026e-07	9.02887e-07	0	1.12861e-07	4.51444e-07	0	0	0	0	0	1.12861e-07	2.25722e-07	0	1.01575e-06	0	0	1.12861e-07	0	2.25722e-07	0
S(177)	2.70866e-06	0	0	0	4.51444e-07	0	0	0	0	0	3.38583e-07	0	0	2.25722e-07	2.25722e-07	0	0	0	0	0
L(35)	1.12861e-07	1.69291e-06	0	0	0	0	2.25722e-07	2.25722e-07	1.12861e-07	5.64305e-07	0	0	0	0	3.38583e-07	0	1.12861e-07	4.51444e-07	0	0
S(191)	2.25722e-07	0	0	2.25722e-07	0	0	0	0	0	0	2.93438e-06	0	0	0	2.25722e-07	0	1.12861e-07	0	1.12861e-07	0
P(165)	1.12861e-07	0	0	0	0	0	0	0	1.12861e-07	0	1.35433e-06	0	0	0	0	9.02887e-07	3.38583e-07	6.77166e-07	0	0
N(21)	0	0	0	1.91864e-06	0	0	0	0	4.51444e-07	1.12861e-07	1.12861e-07	2.25722e-07	0	1.12861e-07	0	2.25722e-07	1.12861e-07	0	1.12861e-07	0
Y(178)	0	0	2.25722e-07	0	0	0	0	0	4.51444e-07	1.12861e-07	4.51444e-07	0	0	1.46719e-06	1.12861e-07	4.51444e-07	0	0	0	0
T(172)	1.24147e-06	1.24147e-06	0	0	0	0	0	0	0	1.12861e-07	0	5.64305e-07	0	0	0	1.12861e-07	0	0	0	0
L(206)	0	0	0	0	0	0	0	0	0	5.64305e-07	0	2.25722e-07	0	5.64305e-07	1.12861e-07	9.02887e-07	0	0	0	6.77166e-07
W(20)	0	2.25722e-07	1.12861e-07	0	1.12861e-06	0	2.25722e-07	3.38583e-07	0	0	5.64305e-07	0	0	1.12861e-07	0	2.25722e-07	0	0	1.12861e-07	0
F(96)	9.02887e-07	0	2.25722e-07	0	0	0	0	0	0	1.12861e-07	4.51444e-07	1.12861e-07	0	0	0	1.12861e-07	0	0	1.01575e-06	0
I(32)	2.25722e-07	1.12861e-07	1.12861e-07	0	1.12861e-07	1.12861e-07	1.12861e-07	1.12861e-07	0	0	3.38583e-07	0	0	3.38583e-07	0	2.25722e-07	2.25722e-07	0	0	7.90026e-07
Y(47)	0	0	2.25722e-07	0	7.90026e-07	0	0	0	6.77166e-07	1.12861e-07	4.51444e-07	0	0	3.38583e-07	0	1.12861e-07	0	0	0	0
T(61)	3.38583e-07	0	1.12861e-07	0	0	0	0	0	0	1.35433e-06	1.12861e-07	0	0	0	0	5.64305e-07	0	0	0	2.25722e-07
P(59)	0	1.24147e-06	0	0	0	0	1.12861e-07	0	0	0	5.64305e-07	0	0	0	0	2.25722e-07	2.25722e-07	1.12861e-07	0	1.12861e-07
W(92)	0	2.25722e-07	0	0	6.77166e-07	0	0	0	0	0	6.77166e-07	0	0	0	0	9.02887e-07	0	0	0	0
Y(179)	0	0	0	0	0	0	0	0	1.24147e-06	0	0	0	0	1.24147e-06	0	0	0	0	0	0
L(54)	0	0	0	0	0	0	0	0	1.12861e-07	2.25722e-07	0	0	0	1.35433e-06	3.38583e-07	0	0	1.12861e-07	0	3.38583e-07
A(195)	0	0	0	0	0	0	0	2.25722e-07	0	0	0	0	0	0	2.25722e-07	3.38583e-07	0	0	0	1.46719e-06
G(192)	0	0	0	2.25722e-07	4.51444e-07	0	0	0	0	0	0	0	0	0	0	5.64305e-07	0	0	0	7.90026e-07
R(150)	0	0	0	0	3.38583e-07	0	0	0	1.12861e-07	0	1.24147e-06	0	0	0	3.38583e-07	0	0	0	0	0
F(193)	0	0	0	0	1.12861e-07	0	0	2.25722e-07	0	2.25722e-07	9.02887e-07	0	0	0	0	2.25722e-07	0	0	3.38583e-07	0
Y(95)	0	0	0	2.25722e-07	1.12861e-07	0	0	0	5.64305e-07	9.02887e-07	0	0	0	1.12861e-07	0	0	0	0	0	0
S(108)	5.64305e-07	0	0	0	1.12861e-07	0	0	0	0	0	0	0	1.12861e-07	2.25722e-07	0	0	0	9.02887e-07	0	0
W(110)	0	0	0	0	0	0	0	1.12861e-07	0	0	6.77166e-07	0	0	9.02887e-07	0	2.25722e-07	0	0	0	0
L(51)	0	0	0	0	0	0	0	0	0	3.38583e-07	0	4.51444e-07	0	3.38583e-07	0	2.25722e-07	0	0	0	5.64305e-07
G(153)	7.90026e-07	4.51444e-07	0	0	0	1.12861e-07	0	0	0	0	0	0	0	0	0	0	0	0	0	5.64305e-07
G(157)	1.12861e-07	2.25722e-07	0	0	0	5.64305e-07	0	0	0	0	2.25722e-07	0	0	1.12861e-07	0	0	0	0	0	5.64305e-07
S(111)	1.12861e-07	0	9.02887e-07	0	0	0	0	0	0	0	3.38583e-07	0	0	1.12861e-07	3.38583e-07	0	0	0	0	0
N(203)	0	1.12861e-07	0	0	0	0	0	1.12861e-07	0	1.12861e-07	0	7.90026e-07	0	0	0	1.12861e-07	3.38583e-07	0	1.12861e-07	0
A(183)	0	0	0	1.12861e-07	0	0	0	3.38583e-07	0	0	0	0	0	0	1.12861e-07	2.25722e-07	1.12861e-07	0	0	7.90026e-07
L(102)	9.02887e-07	1.12861e-07	0	0	0	1.12861e-07	1.12861e-07	0	0	0	0	2.25722e-07	0	1.12861e-07	0	0	0	0	0	0
L(219)	0	0	0	0	1.12861e-07	0	0	0	0	0	0	0	0	1.01575e-06	0	2.25722e-07	0	0	0	2.25722e-07
W(58)	0	2.25722e-07	0	0	3.38583e-07	0	0	1.12861e-07	0	0	5.64305e-07	0	0	0	1.12861e-07	1.12861e-07	0	0	0	0
Y(196)	2.25722e-07	0	0	2.25722e-07	0	0	0	0	4.51444e-07	0	0	0	0	3.38583e-07	0	1.12861e-07	0	0	0	0
K(50)	0	0	2.25722e-07	0	0	3.38583e-07	1.12861e-07	0	0	4.51444e-07	1.12861e-07	0	0	0	0	0	0	0	0	0
L(119)	0	0	0	0	0	0	0	0	0	3.38583e-07	0	0	0	4.51444e-07	1.12861e-07	0	0	0	0	3.38583e-07
E(137)	3.38583e-07	0	0	0	0	0	4.51444e-07	0	0	0	0	1.12861e-07	0	0	0	2.25722e-07	0	0	0	0
G(141)	1.12861e-07	4.51444e-07	0	0	0	0	0	0	0	2.25722e-07	0	0	0	0	0	0	0	0	0	3.38583e-07
L(220)	0	0	0	0	0	0	0	0	0	1.12861e-07	0	0	0	4.51444e-07	3.38583e-07	0	0	0	0	0
