## Supplementary material for "Mutational insights among the structural proteins of SARS-CoV-2: frequencies and evolutionary trends in American countries": N-FRQ-WRD

### Sheet: Sheet1
	A	R	N	D	C	E	Q	G	H	I	L	K	M	F	P	S	T	W	Y	V
R(203)	0	0	2.51357e-06	0	0	0.000496744	0	7.2265e-06	0	0.000434533	1.14681e-05	0.235965	0.62821	0	0	4.11597e-05	0.000145158	1.57098e-07	0	0.000253085
D(377)	3.81748e-05	0	1.31962e-05	0	9.89717e-06	3.45615e-06	4.71294e-07	0.000112639	1.53956e-05	0	0	1.57098e-07	0	1.61811e-05	0	6.28392e-07	0	0	0.63296	5.18423e-06
D(63)	3.14196e-07	4.08455e-06	0.000130077	0	2.54499e-05	3.61325e-06	0	0.620216	2.26221e-05	4.71294e-07	0	0	0	6.28392e-07	0	0.0019565	0	0	0.000201871	0.000307441
G(215)	6.12682e-06	3.29906e-06	6.28392e-07	1.14681e-05	0.568055	0	0	0	0	0	0	0	0	9.53584e-05	0	0.000312782	0	0	5.52985e-05	8.62468e-05
G(204)	0.000116567	0.22332	0	0	0	4.02171e-05	4.96429e-05	0	0	0	0.000444273	1.57098e-07	1.57098e-07	0	0.0124466	1.88517e-06	1.57098e-07	0	0	0.000131177
D(3)	3.92745e-06	1.57098e-07	3.97458e-05	0	0	9.37875e-05	8.26335e-05	7.11654e-05	1.1311e-05	1.25678e-06	0.172416	1.57098e-07	0	0	3.86461e-05	4.71294e-07	1.57098e-07	0	0.000682119	2.19937e-05
S(235)	8.32619e-06	0	0	0	1.41388e-06	0	0	1.57098e-07	0	3.14196e-07	0.000101014	0	1.57098e-07	0.173224	1.88517e-05	0	9.42587e-07	0	1.46101e-05	2.19937e-06
Q(9)	0	2.32505e-05	0	6.28392e-07	0	7.3836e-06	0	4.71294e-07	0.00247571	0	0.0437365	1.39817e-05	1.57098e-07	0	6.12682e-06	0	0	0	9.42587e-07	7.8549e-07
P(199)	3.14196e-07	1.72808e-06	0	0	0	0	5.70265e-05	0	0	4.71294e-07	0.0259301	0	0	0	0	0.00120101	4.85433e-05	0	0	3.14196e-07
A(220)	0	0	0	3.14196e-07	0	0	0	2.98486e-06	0	3.14196e-07	3.14196e-07	0	0	6.26821e-05	3.14196e-07	0.000124736	4.25735e-05	0	0	0.0258827
M(234)	0	7.2265e-06	0	0	1.25678e-06	0	0	0	0	0.0245952	2.8906e-05	2.67066e-06	0	7.8549e-07	0	0	2.37218e-05	0	0	0.000137304
T(205)	1.9323e-05	0	8.76606e-05	0	0	0	0	1.57098e-07	0	0.0242473	0	1.57098e-07	3.14196e-07	0	6.44101e-06	4.493e-05	0	0	0	6.28392e-07
P(67)	6.91231e-06	2.70208e-05	0	0	0	0	7.8549e-07	0	0.000101485	0	0.000489674	0	0	1.41388e-05	0	0.0195197	3.00057e-05	0	7.8549e-07	0
P(80)	0.000152228	0.0175142	0	0	0	0	0.000158512	0	0	0	7.94915e-05	0	0	0	0	0.000286547	1.53956e-05	0	0	0
S(194)	0.000150971	0	0	0	0	0	0	0	0	0	0.0153485	1.57098e-07	0	0	5.30991e-05	0	3.29906e-06	0	0	3.14196e-07
S(327)	2.01085e-05	0	0	0	1.57098e-07	0	0	0	0	0	0.0118744	0	0	6.12682e-06	2.82776e-06	0	2.98486e-06	3.61325e-06	0	1.57098e-07
P(13)	1.25678e-06	4.63439e-05	0	0	0	0	0	0	3.72322e-05	1.17823e-05	0.00790171	0	0	6.44101e-06	0	0.00131491	0.000650857	0	0	0
G(18)	6.91231e-06	4.71294e-07	1.57098e-07	7.8549e-06	0.000474279	0	0	0	0	6.28392e-07	0	0	0	4.08455e-06	0	0.000186004	0	0	0	0.00698269
A(208)	0	0	0	1.99514e-05	1.57098e-07	0	0	0.000110911	0	0	0	0	0	1.72808e-06	3.91174e-05	0.00683863	4.71294e-05	0	0	0.000496901
A(376)	0	0	0	2.35647e-06	0	0	0	1.57098e-07	0	7.3836e-06	1.57098e-07	1.57098e-07	0	0	6.28392e-07	0.000107769	0.0060745	0	0	0.000256541
S(202)	1.57098e-07	0.00206128	0.000876292	0	0.000259683	0	0	8.29477e-05	0	0.00282289	0	1.57098e-06	4.71294e-07	1.31962e-05	2.04227e-06	0	1.85376e-05	0	3.14196e-06	1.57098e-07
P(365)	3.61325e-06	2.02656e-05	0	0	0	0	5.65552e-05	0	0	0	0.00230777	1.57098e-07	0	0	0	0.00365378	2.74921e-05	0	0	1.57098e-07
K(373)	0	6.64524e-05	0.00445373	0	0	1.79092e-05	1.20965e-05	0	1.57098e-07	0	0	0	1.31962e-05	0	0	0	2.37218e-05	0	0	0
T(135)	4.58726e-05	0	8.93887e-05	0	0	0	0	0	0	0.0043103	0	0	0	0	1.25678e-06	7.8549e-07	0	0	0	0
P(383)	0.000255598	1.57098e-06	0	0	0	0	3.81748e-05	0	0	0	0.00232269	0	0	1.57098e-07	0	0.0014808	2.0894e-05	0	0	0
P(151)	2.98486e-06	1.57098e-06	4.71294e-07	0	0	0	0	0	2.71779e-05	0	0.00306294	0	0	3.77035e-06	0	0.000983119	4.39874e-06	0	0	0
S(412)	0	0.00337399	0.000149557	0	4.24164e-06	0	0	2.59212e-05	0	0.000215381	5.81262e-06	3.14196e-07	0	0	0	0	2.04227e-06	1.57098e-06	0	1.41388e-06
L(139)	0	0	0	0	0	0	0	0	0	0	0	0	2.67066e-06	0.00352229	4.71294e-07	1.38246e-05	0	2.19937e-06	0	7.3836e-06
V(270)	0	0	1.57098e-07	0	0	0	0	1.57098e-07	0	0.000125521	0.00337415	0	0	0	0	0	0	0	0	0
T(362)	0.000118295	6.91231e-06	0	0	0	0	0	0	0	0.00318218	0	0.000132905	0	0	9.42587e-07	1.09969e-05	0	0	0	0
S(413)	0	0.00187386	4.03742e-05	0	2.98486e-06	0	0	6.37818e-05	1.57098e-07	0.00135136	3.14196e-07	0	0	2.98486e-06	0	0	2.23079e-05	0	0	0
R(385)	0	0	0	0	0	0	0	1.22536e-05	0	0.000262668	3.14196e-07	0.00306529	0	0	0	7.5407e-06	8.64039e-06	0	0	0
A(152)	0	0	0	1.82234e-05	0	0	0	5.18423e-06	0	0	1.57098e-07	0	0	3.61325e-06	4.87004e-06	0.00256211	8.31048e-05	0	0	0.000443016
Q(418)	0	6.14253e-05	1.57098e-07	0	0	4.39874e-06	0	0	0.00290898	0	0.000120494	7.5407e-06	0	0	1.03685e-05	0	0	0	7.8549e-07	0
T(391)	2.29363e-05	0	1.17823e-05	0	0	0	0	0	0	0.00302806	0	0	0	1.57098e-07	1.41388e-06	5.81262e-06	0	0	1.57098e-07	4.71294e-07
P(207)	1.57098e-06	1.09969e-06	3.14196e-07	0	0	0	4.24164e-06	0	2.48215e-05	0	0.000854141	0	1.57098e-07	6.28392e-07	0	0.0019455	9.28449e-05	0	0	0
T(366)	7.10083e-05	1.36675e-05	0	0	0	0	0	0	0	0.00270743	0	2.67066e-06	0	0	1.46101e-05	0.000104627	0	0	0	0
A(90)	0	4.71294e-07	0	1.57098e-07	0	0	0	1.57098e-07	0	0	0	0	0	1.57098e-07	0	0.0019532	0.000815967	0	0	0.000117195
A(119)	0	0	1.57098e-07	1.14681e-05	0	0	0	1.88517e-06	0	0	0	0	0	9.26878e-06	0.000101014	0.00260013	1.4453e-05	0	0	3.12625e-05
H(300)	0	0.000155056	3.77035e-06	3.29906e-06	1.57098e-07	0	2.38789e-05	0	0	0	4.22593e-05	1.57098e-07	0	0	3.14196e-06	0	0	0	0.00241098	0
D(401)	2.93773e-05	0	4.32019e-05	0	0	2.35647e-06	0	8.16909e-06	2.5607e-05	0	0	0	0	1.57098e-07	0	0	0	0	0.00251844	3.45615e-06
A(398)	0	0	0	0	0	1.09969e-06	0	9.42587e-07	0	0	3.14196e-07	0	0	0	5.65552e-06	0.000251985	1.68095e-05	0	0	0.00233542
A(211)	0	0	1.57098e-07	3.17338e-05	0	0	0	1.25678e-06	0	0	0	0	1.57098e-07	0	4.71294e-06	0.000785647	0.000256227	0	0	0.00145897
S(187)	1.05256e-05	0	0	0	0	0	0	0	0	0	0.00243235	4.71294e-07	0	1.57098e-07	3.23622e-05	0	4.55584e-06	0	0	0
T(379)	0.000150814	0	8.62468e-05	0	0	0	0	0	0	0.00217581	0	3.14196e-07	0	0	5.49843e-06	3.6918e-05	0	0	0	1.72808e-06
S(232)	0	6.70808e-05	6.28392e-05	0	1.58669e-05	1.57098e-07	0	0.00226614	0	3.70751e-05	0	0	0	0	0	0	5.96972e-06	0	0	0
S(193)	0	2.7335e-05	0.000103999	0	1.88517e-05	0	0	4.03742e-05	0	0.00188062	0	0	0	0	0	0	0.000356926	0	0	0
Q(389)	0	5.02713e-06	0	0	0	4.24164e-06	0	0	0.00136471	0	0.000981548	2.19937e-06	0	0	2.04227e-06	0	0	0	1.57098e-07	0
L(230)	0	0	0	0	0	0	1.57098e-07	0	0	4.83862e-05	0	1.57098e-07	0	0.00225326	0	0	0	0	0	1.09969e-06
G(238)	1.57098e-06	6.12682e-06	3.14196e-07	4.93287e-05	0.00187088	0	1.57098e-07	0	0	0	0	1.57098e-07	0	0	0	0.000127878	0	0	0	0.000125364
M(210)	1.57098e-07	1.14681e-05	3.14196e-07	0	0	1.57098e-07	0	1.57098e-07	0	0.00183208	5.1371e-05	2.29363e-05	0	4.71294e-07	0	0	0.000113268	0	0	6.86518e-05
P(326)	1.57098e-07	2.16795e-05	0	0	0	0	0	0	5.19994e-05	0	0.000517323	0	0	1.25678e-06	0	0.00148819	1.08398e-05	0	0	0
S(183)	4.30448e-05	0	0	0	6.28392e-07	0	0	0	0	0	0	0	0	1.71237e-05	0.000109183	0	0.000824921	3.14196e-07	0.00107879	0
R(209)	1.57098e-07	0	1.57098e-07	0	0	0	0	1.24107e-05	0	0.00151961	0	0.000303827	1.57098e-07	0	0	5.15281e-05	0.000142959	0	0	0
A(12)	0	0	0	0	0	3.95887e-05	6.28392e-07	0.000277906	0	0	1.41388e-06	0	0	0	9.42587e-06	0.00101972	0.000184904	0	0	0.000497058
P(6)	3.14196e-07	7.8549e-07	0	1.57098e-07	0	0	0	0	7.43073e-05	0	0.00120274	0	1.57098e-07	0	0	0.00018569	0.000411282	1.57098e-07	7.8549e-07	0
R(14)	0	0	6.28392e-07	0	0.00120117	0	0	8.16909e-06	0.000239889	0	0.000328178	0	0	4.30448e-05	1.16252e-05	1.61811e-05	0	0	0	0
P(279)	6.28392e-07	2.51357e-06	0	0	0	0	0.00100433	1.57098e-07	0	0	0.000135418	1.57098e-06	0	0	0	0.000648814	3.47186e-05	0	0	0
D(144)	1.22536e-05	0	0.0001007	0	3.14196e-07	8.95458e-06	0	0.000127249	0.000749357	0	3.14196e-07	0	0	0	0	0	3.14196e-07	0	0.000704741	8.40474e-05
R(195)	0	0	1.57098e-06	0	0	0	0	1.90088e-05	0	0.00118939	2.04227e-05	0.000266909	0	0	0	4.22593e-05	0.000173436	0	0	0
Q(229)	0	5.7812e-05	1.57098e-07	0	0	2.35647e-06	0	0	0.00159172	0	9.58297e-06	1.74379e-05	0	0	3.14196e-07	3.14196e-07	0	0	3.61325e-06	0
G(243)	1.25678e-06	2.19937e-06	0	3.17338e-05	0.0012838	1.41388e-06	1.57098e-07	0	0	1.57098e-07	0	0	0	2.04227e-06	0	0.000165738	0	0	3.14196e-07	9.1431e-05
D(402)	1.82234e-05	0	1.64953e-05	0	3.14196e-07	2.87489e-05	0	6.12682e-05	0.000111382	0	0	0	0	0	0	1.57098e-07	0	0	0.00129763	2.68637e-05
S(197)	7.5407e-06	0	1.57098e-07	0	0	0	0	1.57098e-07	0	0	0.00126904	0	0	1.57098e-07	9.20594e-05	0	0.000177678	0	0	0
A(182)	0	1.57098e-07	0	1.47672e-05	0	0	1.57098e-07	0	0	0	0	0	0	1.57098e-06	1.50814e-05	0.00134743	7.00657e-05	0	4.71294e-07	6.2525e-05
A(156)	0	0	0	0	0	0	0	3.55041e-05	0	0	4.71294e-07	0	0	0	1.41388e-06	0.00140021	2.67066e-06	0	0	1.30391e-05
Q(289)	0	1.74379e-05	7.8549e-07	1.57098e-07	0	2.35647e-06	0	0	0.00123856	0	0.000162753	6.75521e-06	0	0	5.65552e-06	0	0	0	1.57098e-07	0
P(368)	3.14196e-07	1.64953e-05	0	0	0	0	7.3836e-06	0	2.95344e-05	9.42587e-07	0.00023329	1.57098e-07	0	0	0	0.000164167	0.000931276	0	0	0
N(8)	0	0	0	0.000810939	3.14196e-07	0	0	3.14196e-07	9.34733e-05	4.13168e-05	0	4.05313e-05	0	0	0	0.00018082	3.6918e-05	0	0.000150029	0
A(35)	0	3.14196e-07	3.14196e-07	1.57098e-07	0	9.11168e-06	0	1.09969e-06	0	0	4.08455e-06	6.28392e-07	0	0	1.72808e-06	0.00033022	0.000442074	0	0	0.00055487
P(364)	7.5407e-06	6.28392e-07	0	0	0	0	1.57098e-05	0	0	0	0.000801356	3.14196e-07	0	0	0	0.00043359	8.1848e-05	0	0	0
H(145)	0	1.68095e-05	1.61811e-05	6.28392e-07	3.14196e-07	0	6.03256e-05	0	0	0	6.59811e-06	0	0	0	0	0	4.71294e-07	0	0.00118216	0
R(32)	7.8549e-07	0	6.28392e-07	0	0.000549371	0	0	4.71294e-07	0.000662639	0	4.08455e-05	0	0	3.77035e-06	1.09969e-06	1.31962e-05	0	1.57098e-07	1.57098e-07	0
G(34)	2.82776e-06	2.71779e-05	0	0	0	0.000294873	3.14196e-07	0	0	0	3.14196e-07	0	0	0	0	6.28392e-07	0	0.00084393	0	7.63496e-05
G(214)	9.74007e-06	1.36675e-05	1.57098e-07	2.74921e-05	0.00102726	0	0	0	0	0	0	0	0	0	0	0.000118138	0	0	0	3.23622e-05
G(179)	3.14196e-07	3.29906e-06	0	7.36789e-05	6.48814e-05	0	0	0	0	0	0	1.57098e-07	0	0	0	0.000826021	0	0	0	0.000254499
E(378)	3.14196e-05	0	0	3.26764e-05	0	0	0.000838274	1.52385e-05	0	0	1.57098e-07	3.45615e-06	0	0	0	0	0	0	0	0.000289531
P(142)	1.09969e-06	8.32619e-06	0	0	0	0	2.52928e-05	0	4.71294e-07	6.28392e-07	4.85433e-05	0	0	0	0	0.00110346	1.58669e-05	0	0	0
G(212)	4.39874e-06	4.87004e-06	1.57098e-07	8.09054e-05	0.000300685	0	0	0	1.57098e-07	0	0	0	0	4.71294e-07	0	0.000109497	0	0	0	0.000701442
S(206)	1.83805e-05	1.57098e-07	0	1.57098e-07	1.08398e-05	0	0	1.57098e-07	0	0	2.05798e-05	0	0	0.000940074	0.000183176	0	5.81262e-06	0	2.23079e-05	0
A(252)	0	0	0	3.29906e-06	0	0	0	2.98486e-06	0	0	1.25678e-06	0	0	1.57098e-07	3.14196e-07	0.000662011	5.46701e-05	0	0	0.000437675
T(334)	6.26821e-05	2.82776e-05	0	0	0	0	0	0	0	0.0010326	0	2.02656e-05	0	0	0	1.31962e-05	0	0	1.57098e-07	0
S(190)	0	0.000119394	0.000101485	0	4.39874e-06	0	0	7.28934e-05	0	0.000823507	0	0	0	0	0	0	3.14196e-07	0	0	1.57098e-07
T(24)	0.000134005	0	0.000123322	0	0	0	0	0	0	0.000846915	1.57098e-07	0	0	0	3.29906e-06	6.12682e-06	0	0	0	0
T(271)	1.72808e-05	0	1.57098e-07	0	0	0	0	0	0	0.00104187	0	6.28392e-07	0	0	0	3.45615e-06	0	0	0	1.57098e-07
A(414)	0	0	0	4.39874e-06	0	0	0	1.09969e-06	0	0	0	1.57098e-07	0	1.57098e-07	6.44101e-06	0.000758469	5.6084e-05	0	0	0.000215853
Q(7)	0	8.07483e-05	0	0	0	7.8549e-07	0	0	9.06455e-05	0	1.83805e-05	0.00080277	0	0	1.96372e-05	0	0	0	0	0
A(251)	0	1.57098e-07	3.14196e-07	9.42587e-07	0	0	0	2.98486e-06	0	0	1.25678e-06	0	0	0	2.67066e-06	0.000476007	1.35104e-05	0	0	0.000510254
G(96)	7.8549e-07	9.42587e-07	4.71294e-07	1.74379e-05	0.000382691	0	0	0	0	0	0	0	0	1.57098e-07	0	0.00053052	0	0	0	5.24707e-05
G(30)	0.000159769	0.000721708	6.28392e-07	0	0	4.8072e-05	1.57098e-07	0	0	0	0	1.57098e-07	0	0	0	1.25678e-06	0	0	0	5.12139e-05
A(359)	0	0	0	1.57098e-07	0	3.14196e-07	0	3.92745e-06	0	0	0	0	0	0	0	0.000889174	6.34676e-05	0	0	2.41931e-05
K(370)	0	2.76492e-05	0.00085257	0	0	2.92202e-05	1.1154e-05	0	9.42587e-07	0	0	0	3.0477e-05	0	0	0	1.25678e-05	0	0	0
A(173)	0	0	0	0	0	1.57098e-07	0	0	0	3.14196e-07	0	0	0	0	4.71294e-07	0.00016621	2.37218e-05	0	1.57098e-07	0.000752185
S(33)	0	8.95458e-06	3.34619e-05	3.14196e-07	6.23679e-05	0	0	0.000205484	0	0.000611111	0	0	0	0	0	0	1.05256e-05	0	0	1.57098e-07
K(374)	0	7.11654e-05	0.000697201	0	0	8.32619e-05	8.32619e-06	0	0	1.57098e-07	0	0	5.07426e-05	0	0	0	9.42587e-06	0	0	0
E(136)	4.39874e-05	0	5.49843e-06	0.000775749	0	0	5.85975e-05	2.18366e-05	0	0	4.71294e-07	1.25678e-06	0	0	0	0	0	0	0	3.92745e-06
V(72)	4.71294e-07	0	4.71294e-07	1.57098e-07	0	0	0	0	0	0.000792873	0.000110911	0	0	9.42587e-07	0	0	0	0	0	0
S(2)	9.42587e-07	0	0	0	0	0	0	0	0	4.71294e-07	2.19937e-06	0	0	0.000116724	0.000412696	0	3.14196e-07	0	0.00034106	0
G(236)	2.51357e-05	4.71294e-07	0	8.43616e-05	0.00012505	0	1.57098e-07	0	0	0	0	0	0	4.21022e-05	0	0.00013102	3.14196e-07	0	0	0.000458726
I(292)	0	0	4.39874e-06	0	0	0	0	0	0	0	2.13653e-05	0	1.09969e-06	1.57098e-07	0	1.57098e-06	0.000776535	0	0	5.85975e-05
D(371)	1.88517e-06	0	7.11654e-05	0	0	0.000177678	0	1.53956e-05	0	0	0	1.57098e-07	0	1.57098e-07	0	3.14196e-07	0	0	0.000567752	1.35104e-05
P(168)	3.92745e-06	7.8549e-07	0	0	0	0	0.000107141	0	0	0	2.13653e-05	0	0	4.71294e-07	0	0.000664995	4.91716e-05	0	0	0
D(103)	1.17823e-05	0	0.000103213	0	0	1.08398e-05	0	5.46701e-05	2.70208e-05	0	0	0	0	1.57098e-07	4.71294e-07	0	0	0	0.000608597	1.27249e-05
W(330)	0	4.39874e-06	0	0	1.24107e-05	0	0	0	0	0	0.000785804	0	0	8.32619e-06	0	1.57098e-07	1.57098e-07	0	0	0
R(40)	0	0	1.57098e-07	0	0.000352056	0	7.8549e-07	2.82776e-06	0.000174379	0	0.000259054	0	0	0	4.71294e-06	1.27249e-05	0	0	0	1.57098e-07
S(37)	1.61811e-05	6.28392e-07	0	0	0	0	3.14196e-07	0	0	0	4.79149e-05	0	0	3.14196e-07	0.000634518	0	0.000106198	0	0	0
A(217)	0	0	1.57098e-07	3.14196e-06	0	0	0	8.95458e-06	0	0	0	0	0	1.57098e-07	3.42473e-05	0.000611268	3.40902e-05	0	0	0.000104627
D(348)	1.55527e-05	0	3.0477e-05	0	0	3.61325e-06	0	3.66038e-05	0.000442074	0	0	0	0	0	0	1.57098e-07	0	0	0.000257012	5.02713e-06
S(201)	0	2.32505e-05	0.000119237	0	3.47186e-05	0	0	0.00014563	0	0.000465795	0	0	0	0	0	0	0	0	0	0
G(25)	1.57098e-07	2.43502e-05	0	8.26335e-05	0.000410497	0	0	0	0	0	0	0	0	3.14196e-07	0	0.00011531	0	0	0	0.000138246
P(46)	4.71294e-07	0	0	0	0	0	0	0	9.42587e-07	0	4.30448e-05	0	0	0	0	0.000725792	1.09969e-06	0	0	0
G(200)	7.8549e-07	6.28392e-07	1.57098e-07	0.000118923	0.000497529	0	0	0	0	0	0	1.57098e-07	0	0	1.57098e-07	0.000112482	0	0	0	3.33048e-05
M(322)	0	4.71294e-07	0	0	0	0	0	1.57098e-07	0	0.000473179	3.42473e-05	3.29906e-06	0	0	0	0	4.46158e-05	0	0	0.000196372
A(218)	0	0	7.8549e-07	1.41388e-06	1.57098e-07	0	0	8.48329e-06	0	0	1.57098e-07	0	0	1.57098e-07	5.34133e-06	0.000581576	0.000114996	0	0	3.77035e-05
N(213)	0	0	0	1.69666e-05	0	0	0	3.14196e-07	2.04227e-06	3.25193e-05	0	7.6978e-06	0	0	0	4.79149e-05	1.35104e-05	0	0.00061818	0
D(22)	5.81262e-05	0	8.45187e-05	0	0	7.8549e-07	0	0.000147044	3.11054e-05	1.57098e-07	0	0	0	1.57098e-07	0	0	0	0	0.000368709	1.91659e-05
A(155)	0	0	0	1.09969e-05	0	0	0	7.8549e-07	1.57098e-07	0	4.71294e-07	0	0	0	1.25678e-06	0.000183962	2.35647e-05	0	0	0.000487318
A(55)	0	0	0	0	0	0	4.71294e-07	3.14196e-07	0	0	0	0	0	0	1.53956e-05	0.000686675	3.61325e-06	0	0	1.57098e-07
K(387)	0	0.000547329	9.58297e-05	0	0	1.88517e-06	6.44101e-06	0	0	0	0	0	3.18909e-05	0	0	3.14196e-07	7.8549e-06	0	0	0
Q(384)	3.14196e-07	7.5407e-06	0	0	0	9.42587e-07	0	0	0.000556755	0	7.14795e-05	1.25678e-06	0	0	1.72808e-05	0	0	0	0	0
T(141)	1.88517e-05	4.39874e-06	0	4.71294e-07	0	0	0	0	0	0.000616609	0	2.67066e-06	0	0	0	2.82776e-06	0	0	0	0
Q(244)	0	2.10511e-05	0	0	0	1.25678e-06	0	1.57098e-07	0.000457155	0	5.7812e-05	5.4513e-05	0	1.57098e-07	5.26278e-05	0	0	0	0	1.57098e-07
K(127)	0	4.66581e-05	4.24164e-06	0	0	7.5407e-06	0.000574193	0	0	6.91231e-06	1.57098e-07	0	0	0	0	0	2.04227e-06	0	0	0
P(122)	2.98486e-06	0	0	0	0	0	0	0	7.60354e-05	1.57098e-07	0.000413168	0	0	0	0	0.000123322	3.92745e-06	0	0	0
T(325)	1.88517e-05	2.35647e-06	0	0	0	0	0	0	0	0.000583305	0	1.03685e-05	0	0	0	3.45615e-06	0	0	0	1.57098e-07
G(120)	8.32619e-05	8.78177e-05	0	0	0	6.94373e-05	0	0	0	0	0	2.04227e-06	0	0	0	0	0	0	4.71294e-07	0.000373265
T(417)	1.53956e-05	0	3.61325e-06	0	0	0	0	0	0	0.00058299	0	0	0	0	1.25678e-06	3.61325e-06	0	0	0	1.57098e-07
D(399)	1.82234e-05	0	0.000132748	0	0	7.5407e-06	0	4.24164e-06	0.00016621	0	0	0	0	6.28392e-07	0	0	0	0	0.000265653	1.05256e-05
D(128)	2.51357e-06	0	7.10083e-05	0	0	4.493e-05	0	1.1154e-05	7.0537e-05	4.71294e-07	0	0	0	0	0	0	0	0	0.000402956	3.14196e-07
L(161)	0	0	0	0	0	0	0	4.71294e-07	3.92745e-06	2.78063e-05	0	1.57098e-07	0	0.000564924	4.71294e-07	1.57098e-07	0	0	0	5.18423e-06
A(267)	0	0	0	0	0	1.25678e-06	0	3.14196e-07	0	1.57098e-07	6.28392e-07	1.57098e-07	0	0	3.14196e-07	0.000266281	9.22165e-05	0	0	0.000236432
A(308)	0	0	0	1.57098e-07	0	0	0	1.57098e-07	0	0	0	0	0	3.14196e-07	7.8549e-07	0.00059383	6.28392e-07	0	0	4.71294e-07
A(134)	0	0	0	0	0	1.57098e-06	0	5.96972e-06	0	0	9.42587e-07	0	0	0	1.57098e-07	0.000106984	2.18366e-05	0	0	0.000454798
P(20)	0	7.8549e-07	0	0	0	0	0	0	5.98543e-05	0	0.000372008	0	0	3.29906e-06	0	0.000147201	6.91231e-06	0	0	0
A(273)	0	0	0	1.57098e-07	3.14196e-07	0	1.57098e-07	1.57098e-07	0	0	0	0	0	0	0	0.000574821	1.57098e-06	0	0	4.55584e-06
T(296)	1.1311e-05	0	2.19937e-06	0	0	0	0	1.57098e-07	0	0.000548586	0	0	0	0	0	5.34133e-06	0	0	0	0
D(343)	2.67066e-06	0	3.44044e-05	0	0	5.49843e-06	3.14196e-07	0.000197629	0.000221822	0	0	1.57098e-07	0	0	0	1.57098e-07	0	0	8.92316e-05	6.75521e-06
S(416)	1.47672e-05	0	0	0	0	0	0	0	0	0	0.000515595	0	0	0	9.42587e-06	0	1.53956e-05	0	0	0
R(41)	0	0	0	0	1.57098e-07	0	0.000228106	2.19937e-06	0	0	0.000262668	0	0	0	7.8549e-06	0	0	5.21565e-05	0	0
L(219)	1.57098e-07	0	0	0	0	0	0	0	1.57098e-07	0.000148458	0	0	0	0.000365724	6.28392e-07	0	0	0	0	3.61325e-05
T(16)	0.000153799	9.42587e-07	0	0	0	0	0	0	0	3.14196e-07	6.28392e-07	6.44101e-06	0.000378606	0	4.71294e-07	7.6978e-06	0	0	0	0
Q(28)	0	0.000205327	0	0	0	2.98486e-06	0	6.28392e-07	0.000320166	0	2.82776e-06	1.05256e-05	0	0	1.72808e-06	0	0	0	0	0
A(336)	0	0	0	2.51357e-06	0	0	1.57098e-07	1.57098e-07	0	0	0	0	0	0	1.57098e-07	9.91288e-05	2.15224e-05	0	0	0.000414896
T(265)	8.16909e-06	0	7.6978e-06	0	0	0	0	0	0	0.000473964	0	0	0	0	0	2.32505e-05	0	0	0	0
Q(409)	0	0.000215381	6.28392e-07	0	0	1.50814e-05	0	0	4.63439e-05	0	0.000196372	2.93773e-05	0	0	0	0	0	0	0	0
T(166)	1.20965e-05	6.28392e-07	0	0	0	0	0	0	1.57098e-07	0.000441759	1.57098e-07	4.08455e-06	0	0	3.03199e-05	2.82776e-06	0	0	0	0
A(381)	0	0	0	1.36675e-05	0	4.71294e-07	1.57098e-07	3.14196e-07	0	1.72808e-06	0	3.14196e-07	0	0	1.57098e-06	0.000190403	0.000169194	0	0	0.000112639
Q(70)	0	0.000132434	0	0	0	6.59811e-06	0	0	0.000292673	0	4.08455e-06	3.80177e-05	0	0	4.71294e-07	0	0	0	0	0
N(29)	0	0	0	7.65067e-05	0	0	0	0	7.11654e-05	5.05855e-05	0	1.16252e-05	1.57098e-07	0	0	0.000125207	1.1311e-05	0	0.000113582	0
T(247)	1.03685e-05	0	1.31962e-05	0	0	0	0	0	0	0.000382533	1.41388e-06	0	0	0	3.14196e-07	5.1371e-05	0	0	0	1.57098e-07
S(26)	0	5.65552e-06	0.000102899	0	4.28877e-05	0	0	3.37761e-05	0	0.00023439	0	1.57098e-07	0	0	0	0	1.69666e-05	0	0	1.57098e-07
S(180)	0	6.75521e-06	2.7335e-05	0	9.58297e-06	0	0	1.41388e-05	0	0.000289217	1.57098e-07	0	0	0	0	0	7.46215e-05	0	0	1.57098e-07
K(38)	0	0.000279634	4.72865e-05	0	0	8.48329e-06	4.82291e-05	0	0	2.65495e-05	0	0	0	0	0	0	1.25678e-06	0	0	0
G(5)	2.35647e-06	1.22536e-05	0	1.57098e-07	0	0.000275236	1.57098e-07	0	0	0	1.57098e-07	0	1.57098e-07	0	0	0	0	0	0	0.000118766
P(344)	1.25678e-06	1.57098e-07	0	1.57098e-07	0	0	3.47186e-05	0	0	0	9.83433e-05	0	0	0	0	0.000249629	1.6024e-05	0	0	0
S(23)	2.82776e-06	0	0	0	0	0	1.57098e-07	0	0	0	6.0954e-05	0	0	1.57098e-07	0.000329434	0	6.12682e-06	0	0	0
A(125)	0	0	1.57098e-07	3.61325e-06	0	0	0	4.71294e-07	0	0	0	0	0	0	0	3.28335e-05	2.90631e-05	0	0	0.000326449
T(198)	1.14681e-05	0	4.02171e-05	0	0	0	0	0	0	0.00033022	1.57098e-07	0	0	0	2.98486e-06	1.41388e-06	0	0	0	0
T(282)	9.11168e-06	0	1.24107e-05	0	0	0	1.57098e-07	0	0	0.000307284	0	0	0	0	1.09969e-06	5.15281e-05	0	0	0	0
G(178)	1.41388e-06	3.77035e-06	0	9.99143e-05	2.38789e-05	0	4.71294e-07	0	0	0	0	0	0	4.71294e-07	0	8.499e-05	0	0	0	0.000166681
K(369)	0	0.000169352	0.000132905	0	0	1.42959e-05	1.57098e-06	1.57098e-07	0	3.73893e-05	6.91231e-06	0	0	0	7.8549e-07	1.57098e-07	1.03685e-05	0	0	0
S(186)	9.89717e-06	3.14196e-07	3.14196e-07	0	0	0	0	0	0	0	0	0	0	9.97572e-05	2.59212e-05	0	2.35647e-06	0	0.000220094	0
R(191)	0	0	0	0	4.41445e-05	0	0	4.71294e-07	0.0002003	0	0.0001007	0	0	0	1.09969e-06	1.14681e-05	0	0	0	0
T(49)	1.24107e-05	0	5.24707e-05	0	0	0	0	1.57098e-07	0	0.000260625	0	0	0	0	4.71294e-07	1.09969e-06	0	4.71294e-07	0	1.24107e-05
T(165)	0.000133062	1.57098e-07	0	0	0	0	0	1.57098e-07	0	0.000194173	0	3.14196e-07	0	0	6.28392e-07	4.39874e-06	0	0	0	0
R(319)	0	0	0	0	1.39817e-05	0	0	1.57098e-07	0.000313725	0	2.19937e-06	0	0	0	0	2.51357e-06	0	0	0	0
T(393)	2.51357e-06	0	2.04227e-06	0	0	1.57098e-07	0	0	0	0.000322993	0	0	0	3.14196e-07	1.57098e-06	2.82776e-06	0	0	0	0
G(97)	0	0	0	2.98486e-06	2.21508e-05	0	0	0	0	0	0	4.71294e-07	0	0	0	0.000271936	0	0	0	3.45615e-05
N(345)	0	1.57098e-07	0	4.71294e-07	0	0	0	0	4.24164e-06	7.8549e-06	0	2.98486e-06	0	0	1.57098e-07	0.000275864	3.22051e-05	0	5.34133e-06	0
D(81)	7.6978e-06	0	1.30391e-05	0	0	3.14196e-07	0	2.43502e-05	0.000116567	4.71294e-07	0	0	0	0	0	0	0	0	0.000141702	2.26221e-05
K(375)	0	4.43016e-05	0.00016401	0	0	1.1311e-05	1.41388e-05	1.57098e-07	0	0	0	0	8.48329e-06	0	0	0	8.32619e-05	0	0	0
V(350)	1.53956e-05	0	0	3.14196e-07	0	0	0	1.25678e-06	0	3.2048e-05	1.63382e-05	0	0	0.000255441	0	0	0	0	0	0
G(19)	1.25678e-06	0.000141231	0	1.57098e-07	0	0.000145787	0	0	0	0	1.57098e-07	1.57098e-07	0	0	0	0	7.8549e-07	4.71294e-07	0	2.51357e-05
R(185)	0	0	0	0	0.000191817	0	0	2.19937e-06	2.76492e-05	0	4.05313e-05	0	0	1.57098e-07	3.73893e-05	5.81262e-06	0	0	0	0
P(162)	1.57098e-06	1.09969e-06	0	1.57098e-07	3.14196e-07	0	0	0	5.79691e-05	0	0.00011311	0	0	0	0	0.000116095	4.24164e-06	0	0	0
Q(380)	0	1.74379e-05	1.57098e-07	0	0	2.96915e-05	0	0	1.88517e-05	0	0.000220565	1.57098e-06	0	0	4.55584e-06	0	0	0	0	0
L(331)	0	0	0	0	0	0	0	0	0	0	0	0	0	0.000291574	0	3.14196e-07	0	1.57098e-07	0	1.57098e-07
K(256)	0	0.000158355	0.000118923	0	0	1.57098e-07	1.57098e-07	0	0	0	0	0	9.58297e-06	0	0	1.57098e-07	2.35647e-06	0	0	0
D(288)	0	0	0.000288275	0	0	3.14196e-07	0	1.57098e-07	0	0	0	0	0	0	0	1.57098e-07	0	0	3.14196e-07	0
D(297)	9.11168e-06	0	1.50814e-05	0	0	4.71294e-06	0	4.19451e-05	2.43502e-05	0	0	0	0	0	0	0	1.57098e-07	0	0.000193073	1.57098e-07
N(196)	0	1.57098e-07	0	1.46101e-05	0	0	0	4.71294e-07	2.70208e-05	8.54613e-05	0	5.96972e-06	0	3.14196e-07	1.57098e-07	0.000125521	1.00543e-05	0	1.24107e-05	0
D(216)	4.71294e-06	0	4.39874e-06	0	0	0.000246172	0	4.71294e-06	7.2265e-06	0	1.57098e-07	0	0	0	0	0	0	0	9.58297e-06	7.8549e-07
R(10)	0	0	0	0	4.71294e-07	0	0.000118295	1.27249e-05	0	0	2.76492e-05	0	0	0	0.000115624	0	0	0	0	0
S(79)	0	1.09969e-06	0.000144844	4.71294e-07	1.72808e-05	0	0	1.69666e-05	0	6.70808e-05	0	0	0	0	0	0	2.62354e-05	0	0	1.57098e-07
S(250)	3.2048e-05	0	1.57098e-07	0	6.28392e-07	0	0	1.57098e-07	0	0	1.41388e-06	1.57098e-07	0	8.04341e-05	1.85376e-05	0	0.000126621	0	1.31962e-05	1.57098e-07
L(221)	1.57098e-07	0	0	0	0	0	0	0	0	0	0	0	1.88517e-06	0.000253085	0	2.82776e-06	0	4.39874e-06	0	5.34133e-06
G(164)	3.45615e-06	7.57212e-05	0	1.57098e-07	0	4.35161e-05	1.57098e-07	0	0	0	6.28392e-07	0	0	0	1.57098e-07	0	1.57098e-07	0	0	0.000139346
Q(386)	0	6.44101e-06	0	0	0	1.64953e-05	0	0	0.000205955	0	2.0894e-05	1.09969e-06	0	0	1.05256e-05	0	0	0	1.57098e-07	0
S(21)	1.33533e-05	0	0	0	0	0	1.57098e-07	6.28392e-07	0	0	1.90088e-05	0	0	1.57098e-07	0.000203599	0	2.45073e-05	0	0	0
N(11)	0	0	0	1.19394e-05	0	0	0	0	2.23079e-05	5.59269e-05	0	8.01199e-06	0	0	0	0.000128977	8.32619e-06	0	2.07369e-05	4.71294e-07
G(44)	1.05256e-05	6.28392e-07	6.28392e-07	4.71294e-07	0.000147986	0	0	0	0	0	0	0	0	0	0	1.00543e-05	0	0	0	8.23193e-05
G(147)	2.19937e-06	4.71294e-07	9.42587e-07	2.07369e-05	2.51357e-06	0	0	0	0	0	0	0	0	1.57098e-07	0	0.000223707	0	0	0	7.8549e-07
E(367)	5.65552e-06	0	0	0.000146101	0	0	6.18966e-05	3.06341e-05	0	0	0	3.92745e-06	4.71294e-07	0	0	0	0	0	0	2.51357e-06
Q(163)	0	1.94801e-05	0	0	0	2.01085e-05	0	0	3.91174e-05	0	0.000111225	4.69723e-05	0	0	1.1154e-05	0	4.71294e-07	0	0	1.57098e-07
G(321)	4.71294e-07	2.82776e-06	0	6.62953e-05	2.90631e-05	0	0	0	0	1.57098e-07	0	0	0	2.19937e-06	0	7.47786e-05	0	0	0	7.08512e-05
T(245)	2.35647e-05	0	1.06827e-05	0	0	0	1.57098e-07	1.57098e-07	0	0.000153799	1.25678e-06	0	0	0	5.4513e-05	1.09969e-06	0	0	0	0
M(317)	0	1.57098e-07	0	0	0	0	0	1.57098e-07	0	0.000156627	2.18366e-05	1.57098e-07	0	1.57098e-07	0	0	3.33048e-05	0	0	2.67066e-05
M(101)	0	0	0	0	0	0	0	0	0	0.000185533	1.61811e-05	3.14196e-07	0	0	0	0	1.31962e-05	0	0	2.02656e-05
Q(241)	0	2.32505e-05	1.25678e-06	0	0	6.28392e-07	0	0	1.52385e-05	0	0.000145787	3.92745e-05	0	0	7.8549e-07	0	9.42587e-07	0	1.57098e-07	0
S(188)	1.09969e-06	1.57098e-07	0	0	0	0	0	0	0	0	0.00019323	0	0	0	2.52928e-05	0	4.71294e-07	0	0	0
I(131)	4.71294e-07	0	0	0	0	0	0	0	0	0	3.86461e-05	1.09969e-06	8.16909e-05	0	0	0	3.03199e-05	0	0	6.69237e-05
M(411)	0	1.57098e-07	0	0	0	0	0	0	0	0.000177206	3.25193e-05	0	0	0	0	0	0	0	0	0
A(311)	0	0	0	0	0	0	0	0	0	0	0	0	0	0	2.19937e-06	7.8549e-05	7.63496e-05	0	0	5.12139e-05
Q(281)	0	6.75521e-06	0	0	0	1.57098e-06	0	0	3.31477e-05	0	0.000107298	5.54556e-05	0	0	6.28392e-07	0	0	0	0	0
R(189)	0	0	1.57098e-07	0	4.54013e-05	0	0	1.09969e-06	8.43616e-05	0	6.26821e-05	0	0	0	4.71294e-07	1.06827e-05	0	0	0	0
E(253)	1.03685e-05	1.25678e-06	0	0.000150657	0	0	4.71294e-07	1.57098e-05	0	0	0	1.19394e-05	0	0	0	0	0	0	1.57098e-07	1.08398e-05
V(392)	3.61325e-06	1.57098e-07	0	0	0	1.41388e-06	0	3.14196e-07	0	1.57098e-07	0.000180977	0	1.2882e-05	1.72808e-06	0	0	0	0	0	0
A(254)	0	0	0	1.88517e-06	0	1.57098e-07	0	0	0	0	1.25678e-06	0	0	0	2.82776e-06	0.000107612	3.51899e-05	0	0	5.19994e-05
G(99)	4.71294e-07	0	0	2.98486e-06	1.94801e-05	0	0	0	0	0	0	4.71294e-07	0	4.71294e-07	0	0.00017485	0	0	0	7.8549e-07
A(138)	0	0	0	3.14196e-07	0	0	0	0	0	0	0	0	0	0	1.57098e-07	0.000197472	9.42587e-07	0	0	3.14196e-07
N(228)	0	0	0	2.04227e-06	0	1.57098e-07	0	1.57098e-07	6.91231e-06	1.57098e-07	1.57098e-07	0.00015647	0	0	0	1.30391e-05	1.88517e-06	0	2.51357e-06	0
Q(181)	0	2.16795e-05	0	0	0	7.2265e-06	0	1.57098e-07	2.68637e-05	0	0.000117352	6.75521e-06	0	0	1.09969e-06	3.14196e-07	0	0	0	0
N(154)	0	0	0	0.000128192	0	0	0	0	1.57098e-07	1.80663e-05	0	1.09969e-06	0	0	0	2.43502e-05	2.82776e-06	0	4.87004e-06	0
L(167)	1.57098e-07	0	0	0	0	0	0	4.71294e-07	0	0	0	0	7.8549e-07	0.000163853	0	5.34133e-06	1.57098e-07	9.42587e-07	1.57098e-07	7.3836e-06
N(140)	0	0	0	1.09969e-05	0	0	0	0	6.28392e-06	3.29906e-06	0	2.04227e-06	0	0	0	8.09054e-05	6.91231e-05	0	6.12682e-06	0
R(36)	0	0	3.14196e-07	3.14196e-07	0	0	0.000133376	1.57098e-07	3.14196e-07	0	3.22051e-05	0	0	0	6.44101e-06	0	0	0	0	0
G(137)	3.77035e-06	8.48329e-05	4.71294e-07	0	0	1.69666e-05	0	0	0	0	4.71294e-07	0	0	0	0	0	0	0	0	6.62953e-05
D(415)	6.28392e-06	0	2.76492e-05	0	0	3.58183e-05	6.28392e-07	7.3836e-05	2.52928e-05	0	0	0	0	0	0	0	0	0	9.42587e-07	2.19937e-06
T(148)	7.17937e-05	0	7.06941e-06	0	0	0	0	0	0	5.6084e-05	0	0	0	0	4.71294e-07	3.70751e-05	0	0	0	0
E(31)	3.64467e-05	0	1.57098e-07	1.69666e-05	0	0	4.21022e-05	6.59811e-05	0	0	0	2.51357e-06	0	0	0	0	0	0	0	6.28392e-06
Q(294)	0	3.6918e-05	0	0	0	1.57098e-07	0	0	3.11054e-05	0	3.62896e-05	6.4253e-05	0	0	3.14196e-07	0	0	0	0	0
I(337)	1.57098e-07	0	0	0	0	0	0	0	0	0	4.55584e-06	0	5.49843e-06	6.36247e-05	0	6.28392e-07	7.5407e-06	0	0	8.51471e-05
Q(39)	0	6.91231e-06	1.57098e-07	0	0	1.55527e-05	0	0	1.1154e-05	0	0.000118452	1.17823e-05	0	0	1.88517e-06	0	0	0	0	0
S(310)	0	3.14196e-07	5.05855e-05	0	2.62354e-05	0	0	4.32019e-05	0	2.57641e-05	0	0	0	0	1.57098e-07	0	1.42959e-05	0	0	7.8549e-07
K(248)	1.57098e-07	2.4036e-05	0.000129134	0	0	1.57098e-07	4.71294e-07	0	0	3.14196e-07	0	0	3.45615e-06	0	0	0	1.09969e-06	0	0	0
I(157)	0	0	1.57098e-07	0	0	0	4.71294e-07	0	0	0	1.46101e-05	0	6.28392e-07	6.28392e-07	0	4.71294e-07	7.0537e-05	0	0	7.06941e-05
K(361)	0	0.000118766	1.36675e-05	0	0	1.41388e-06	2.35647e-06	0	0	1.27249e-05	1.57098e-07	0	0	0	0	3.14196e-07	3.45615e-06	0	0	0
D(340)	3.77035e-06	0	9.01742e-05	0	0	5.96972e-06	0	2.51357e-05	1.09969e-06	0	1.57098e-07	0	0	0	0	3.14196e-07	0	0	2.16795e-05	4.08455e-06
V(324)	9.22165e-05	0	0	0	0	1.57098e-07	0	1.72808e-06	0	4.27306e-05	3.14196e-07	0	0	1.46101e-05	0	0	0	0	0	0
F(307)	0	0	0	0	3.29906e-06	0	1.57098e-07	0	0	3.14196e-06	0.000135104	0	0	0	0	6.28392e-07	0	0	3.92745e-06	5.18423e-06
L(56)	0	0	0	0	0	0	0	0	4.71294e-07	3.92745e-06	0	0	0	0.000145316	0	0	0	0	0	6.28392e-07
K(65)	1.57098e-07	6.88089e-05	4.44587e-05	0	0	9.74007e-06	1.72808e-06	0	0	1.68095e-05	6.28392e-07	0	0	0	1.57098e-07	0	3.61325e-06	0	0	0
Q(239)	0	1.24107e-05	1.25678e-06	0	0	9.42587e-07	0	1.57098e-07	4.16309e-05	0	5.74978e-05	2.85918e-05	0	0	3.29906e-06	0	0	0	0	1.57098e-07
K(355)	0	8.64039e-06	0.000105727	0	0	2.98486e-06	0	0	0	0	0	0	2.48215e-05	0	0	1.57098e-07	1.09969e-06	0	0	0
Q(242)	0	4.6501e-05	0	0	0	5.34133e-06	0	0	3.78606e-05	0	3.48757e-05	1.46101e-05	0	0	7.8549e-07	0	3.45615e-06	0	0	0
V(246)	1.30391e-05	0	0	0	0	0	0	3.29906e-06	0	0.000112953	4.71294e-07	0	0	1.1311e-05	0	1.25678e-06	1.57098e-07	0	1.57098e-07	0
G(60)	9.42587e-07	7.99628e-05	0	9.42587e-07	2.67066e-05	0	0	0	0	0	0	0	0	0	0	2.85918e-05	0	0	0	5.34133e-06
P(258)	4.71294e-07	1.41388e-06	0	0	0	0	0	0	1.38246e-05	0	8.81319e-05	1.57098e-07	0	0	0	3.18909e-05	4.87004e-06	0	0	0
Q(260)	0	9.42587e-07	0	0	0	0	0	0	3.66038e-05	0	9.91288e-05	1.41388e-06	0	0	9.42587e-07	0	0	0	0	0
A(419)	0	0	0	3.14196e-07	0	0	0	0	0	0	0	0	0	0	1.57098e-06	0.000103213	2.7335e-05	0	0	6.28392e-06
A(50)	0	0	0	0	0	1.57098e-07	0	0	0	0	0	0	0	4.71294e-07	1.57098e-07	2.87489e-05	1.52385e-05	0	0	9.31591e-05
L(395)	0	1.72808e-06	0	0	0	0	0	0	1.88517e-06	2.98486e-06	0	0	0	0.00012505	3.61325e-06	0	0	0	0	6.28392e-07
N(354)	0	0	0	8.79748e-06	0	0	0	0	1.88517e-05	0	0	0	0	0	0	4.24164e-05	6.31534e-05	0	2.67066e-06	0
F(53)	0	0	0	0	0	0	0	0	0	0	7.8549e-07	0	0	0	0	0	0	0	0.000132591	1.57098e-07
S(410)	0.000112325	0	0	0	3.14196e-07	0	0	0	0	0	0	0	0	1.88517e-05	1.57098e-07	0	6.28392e-07	0	0	0
N(192)	0	3.14196e-07	0	3.17338e-05	0	0	0	0	7.8549e-07	6.28392e-07	0	3.15767e-05	0	0	0	1.85376e-05	1.88517e-06	0	4.19451e-05	0
Q(390)	0	5.65552e-06	0	0	0	1.24107e-05	0	0	3.2048e-05	0	5.87546e-05	1.31962e-05	0	0	4.24164e-06	0	0	0	0	0
T(332)	1.57098e-05	0	3.61325e-06	0	0	0	0	0	0	8.12196e-05	4.71294e-07	0	0	0	0	2.07369e-05	0	0	0	0
E(231)	1.72808e-06	0	0	0.000107926	0	0	1.25678e-06	8.01199e-06	0	0	1.57098e-07	9.42587e-07	1.57098e-07	0	0	0	0	0	0	3.14196e-07
K(237)	1.57098e-07	7.19508e-05	3.48757e-05	0	0	2.51357e-06	6.28392e-07	1.57098e-07	0	8.79748e-06	0	0	0	0	0	0	1.25678e-06	0	0	0
I(130)	0	0	1.57098e-07	0	0	0	0	0	0	0	5.02713e-06	0	4.71294e-07	0	0	6.28392e-07	4.22593e-05	0	0	6.97515e-05
I(357)	0	0	4.71294e-07	1.57098e-07	0	0	0	0	0	0	1.57098e-07	0	0	0	0	0	1.57098e-06	0	0	0.000115938
A(397)	0	0	0	3.29906e-06	0	0	0	1.25678e-06	0	0	0	0	0	0	2.19937e-06	6.88089e-05	4.39874e-06	0	0	3.73893e-05
Q(306)	1.57098e-07	1.6024e-05	0	0	0	0	0	0	4.44587e-05	0	5.12139e-05	4.71294e-06	0	0	0	0	0	0	0	0
D(341)	3.92745e-06	0	3.77035e-05	0	0	1.72808e-05	0	4.55584e-06	2.32505e-05	0	0	0	0	0	0	0	0	0	2.59212e-05	3.77035e-06
I(84)	0	0	0	0	0	0	0	0	0	0	0	0	1.57098e-07	1.57098e-07	0	1.57098e-07	9.42587e-07	0	4.71294e-07	0.000113739
R(95)	0	0	0	4.71294e-07	4.87004e-05	0	0	4.71294e-07	2.96915e-05	0	2.79634e-05	0	0	0	7.3836e-06	6.28392e-07	0	0	0	0
Q(83)	0	5.10568e-05	1.57098e-07	0	0	2.35647e-06	0	0	1.33533e-05	0	0	4.44587e-05	0	0	0	0	0	0	4.71294e-07	0
N(269)	0	0	0	3.92745e-06	0	0	0	0	1.25678e-06	1.25678e-06	0	1.57098e-07	0	0	0	2.60783e-05	7.44644e-05	0	2.35647e-06	0
I(351)	0	0	6.28392e-07	0	0	0	0	0	0	0	9.89717e-06	0	2.67066e-06	9.89717e-06	0	1.88517e-06	1.46101e-05	0	0	6.86518e-05
Q(240)	0	2.48215e-05	1.25678e-06	0	0	6.59811e-06	0	1.57098e-07	6.91231e-06	0	1.66524e-05	2.27792e-05	0	0	2.49786e-05	0	0	0	0	0
R(89)	0	0	0	0	0	0	0	3.14196e-07	0	5.38846e-05	0	1.14681e-05	0	0	0	1.36675e-05	2.4036e-05	0	0	0
R(68)	0	0	0	0	0	0	1.63382e-05	4.71294e-06	0	0	4.35161e-05	0	0	0	3.48757e-05	0	0	0	0	1.57098e-07
G(129)	0	0	0	3.61325e-05	3.45615e-06	0	0	0	0	0	0	0	0	0	0	5.27849e-05	0	4.71294e-07	0	4.71294e-07
N(126)	0	0	0	3.29906e-06	0	0	0	4.71294e-07	0	2.82776e-06	0	3.31477e-05	1.57098e-07	0	0	3.92745e-05	6.91231e-06	0	5.18423e-06	0
D(358)	1.57098e-07	0	8.13767e-05	0	0	9.42587e-06	0	3.14196e-07	0	0	0	0	0	0	0	0	0	0	0	0
N(27)	0	2.35647e-06	0	3.51899e-05	0	0	0	0	1.72808e-06	6.28392e-07	0	2.18366e-05	0	0	0	9.11168e-06	1.57098e-06	0	1.72808e-05	0
I(320)	0	1.57098e-07	6.28392e-07	0	0	0	0	0	0	0	6.12682e-06	0	2.67066e-06	3.07912e-05	0	1.57098e-07	6.28392e-07	0	0	4.83862e-05
L(382)	0	0	0	0	0	0	0	1.57098e-07	0	6.28392e-07	0	4.71294e-07	0	4.24164e-06	0	7.94915e-05	1.57098e-07	0	0	2.98486e-06
L(352)	0	0	0	0	0	0	0	0	0	0	0	0	3.14196e-07	8.54613e-05	0	9.42587e-07	0	0	0	6.28392e-07
L(339)	0	0	0	0	0	0	0	1.57098e-07	0	0	0	1.57098e-07	2.19937e-06	7.55641e-05	0	3.14196e-07	0	1.57098e-07	0	5.02713e-06
T(263)	5.02713e-06	1.57098e-07	2.51357e-05	0	0	0	0	0	0	4.66581e-05	0	0	0	0	1.57098e-07	6.12682e-06	0	0	0	0
I(94)	0	0	0	0	0	0	0	4.71294e-07	0	0	2.19937e-06	0	3.14196e-06	1.57098e-06	0	3.14196e-07	1.88517e-06	0	0	7.32076e-05
A(313)	0	0	0	0	0	0	0	9.42587e-07	0	0	0	0	0	0	0	8.13767e-05	1.57098e-07	0	0	3.14196e-07
P(302)	1.25678e-06	9.42587e-07	0	0	0	0	9.42587e-07	1.57098e-07	0	0	4.71294e-07	0	0	0	0	7.58783e-05	0	1.57098e-07	0	0
F(363)	0	0	0	0	6.28392e-07	0	0	0	0	2.19937e-06	5.30991e-05	0	0	0	0	1.36675e-05	0	0	1.57098e-06	7.06941e-06
Q(272)	0	3.77035e-06	0	0	0	1.25678e-06	0	0	1.08398e-05	0	6.07969e-05	7.8549e-07	0	0	0	0	1.57098e-07	0	0	0
I(15)	6.28392e-07	0	0	0	0	0	0	0	0	0	1.08398e-05	0	0	2.12082e-05	0	1.09969e-06	3.12625e-05	0	0	1.05256e-05
I(74)	0	0	6.28392e-07	0	0	0	0	0	0	0	2.13653e-05	0	1.57098e-07	0	0	6.28392e-07	1.41388e-05	0	0	3.6918e-05
K(342)	0	1.52385e-05	4.93287e-05	1.57098e-07	0	1.25678e-06	1.57098e-06	0	0	4.71294e-06	0	0	0	0	0	0	3.14196e-07	0	0	0
Q(283)	0	2.0894e-05	0	0	0	1.25678e-06	0	0	1.22536e-05	0	3.28335e-05	5.02713e-06	0	0	0	0	1.57098e-07	0	0	0
N(48)	0	0	0	2.98486e-06	0	0	0	0	1.41388e-06	2.15224e-05	0	3.14196e-07	0	0	0	1.90088e-05	2.98486e-06	0	2.35647e-05	0
K(372)	0	1.1154e-05	3.50328e-05	0	0	1.31962e-05	7.8549e-07	0	0	1.72808e-06	0	0	0	0	0	0	8.79748e-06	0	0	0
K(299)	0	3.2048e-05	2.41931e-05	0	0	4.71294e-07	2.98486e-06	0	0	8.16909e-06	0	0	0	0	0	0	2.51357e-06	0	1.57098e-07	0
K(169)	0	6.28392e-05	3.92745e-06	0	0	1.57098e-07	3.14196e-07	0	0	3.14196e-07	0	0	0	0	7.8549e-07	0	1.72808e-06	0	4.71294e-07	0
I(304)	0	0	1.57098e-07	0	0	0	1.57098e-07	0	0	0	4.55584e-06	1.57098e-07	6.28392e-07	1.57098e-07	0	3.14196e-07	0	0	0	6.34676e-05
R(276)	0	0	0	0	0	0	0	9.11168e-06	0	2.15224e-05	0	3.51899e-05	0	0	0	2.35647e-06	6.28392e-07	0	0	0
L(224)	0	0	0	0	0	0	1.57098e-07	0	1.57098e-07	5.02713e-06	0	0	0	6.20537e-05	1.57098e-07	0	0	0	0	4.71294e-07
G(124)	0	1.57098e-07	0	1.66524e-05	1.57098e-06	0	0	0	0	0	0	4.71294e-07	0	0	0	4.66581e-05	0	0	0	0
N(150)	0	0	0	1.72808e-06	0	0	0	0	9.26878e-06	3.29906e-06	1.72808e-06	9.42587e-07	0	0	0	3.81748e-05	5.96972e-06	0	2.98486e-06	0
R(226)	0	0	0	1.57098e-07	0	0	1.57098e-07	3.14196e-07	0	7.2265e-06	0	5.41988e-05	0	0	0	1.25678e-06	1.57098e-07	0	0	0
Q(349)	0	7.06941e-06	0	0	0	4.87004e-06	0	0	2.68637e-05	0	2.0894e-05	3.61325e-06	0	0	0	0	0	0	0	0
E(323)	5.65552e-06	0	0	1.85376e-05	0	0	5.81262e-06	5.65552e-06	9.42587e-07	0	0	2.12082e-05	1.57098e-07	0	0	0	0	0	0	2.98486e-06
E(118)	2.98486e-06	0	0	3.07912e-05	0	0	2.15224e-05	1.41388e-06	0	0	6.28392e-07	0	0	0	0	0	0	0	0	9.42587e-07
T(91)	4.41445e-05	0	2.35647e-06	0	0	0	0	0	0	5.81262e-06	0	0	0	0	0	5.02713e-06	0	0	0	0
Q(43)	0	3.00057e-05	0	0	0	6.75521e-06	0	0	8.16909e-06	0	3.14196e-06	8.16909e-06	0	0	7.8549e-07	0	0	0	0	0
S(78)	0	3.14196e-07	3.61325e-06	4.71294e-07	1.25678e-06	0	0	4.55584e-05	0	3.92745e-06	0	1.57098e-07	0	0	0	0	1.72808e-06	0	0	0
M(1)	0	0	1.57098e-07	0	1.57098e-07	0	1.57098e-07	0	1.57098e-07	1.25678e-06	1.7595e-05	7.8549e-07	0	0	0	0	0	3.48757e-05	0	1.09969e-06
S(255)	3.45615e-06	0	0	0	1.72808e-06	0	0	0	0	0	1.25678e-06	0	0	3.64467e-05	3.29906e-06	0	4.71294e-07	0	7.8549e-06	0
D(98)	7.8549e-07	1.57098e-07	1.9323e-05	0	0	1.41388e-06	0	1.86947e-05	4.71294e-07	0	0	0	4.71294e-07	0	0	0	0	0	1.25678e-05	3.14196e-07
L(222)	0	1.57098e-07	0	1.57098e-07	0	0	1.57098e-06	0	0	0	0	0	3.14196e-05	0	3.14196e-07	0	0	0	0	1.71237e-05
K(61)	0	5.96972e-06	3.89603e-05	0	0	4.71294e-07	1.72808e-06	0	0	0	4.71294e-07	0	6.28392e-07	0	0	0	2.35647e-06	0	0	0
R(177)	0	0	0	0	0	0	0	1.4453e-05	0	6.75521e-06	0	2.54499e-05	0	0	0	3.45615e-06	0	0	0	0
T(329)	1.88517e-05	1.57098e-07	0	0	0	7.8549e-07	0	1.57098e-07	0	0	0	3.14196e-07	2.82776e-05	0	3.14196e-07	1.25678e-06	0	0	0	0
S(105)	0	9.42587e-07	1.82234e-05	0	2.04227e-06	0	0	2.78063e-05	0	4.71294e-07	0	0	0	0	0	0	0	4.71294e-07	0	0
K(405)	0	3.73893e-05	3.92745e-06	0	0	6.28392e-07	2.19937e-06	0	0	4.55584e-06	0	0	0	0	0	0	1.25678e-06	0	0	0
E(290)	4.24164e-06	0	0	1.1311e-05	0	0	1.7595e-05	5.81262e-06	0	0	0	2.98486e-06	0	0	0	0	0	0	0	7.8549e-06
P(396)	1.57098e-07	7.8549e-07	0	0	0	0	0	0	4.39874e-06	0	3.14196e-07	0	0	0	0	4.27306e-05	1.25678e-06	0	0	0
L(113)	0	0	0	0	0	0	1.09969e-06	4.71294e-07	0	4.66581e-05	0	0	0	0	0	0	0	0	0	1.25678e-06
T(76)	5.65552e-06	0	6.28392e-07	0	0	0	0	0	0	4.08455e-05	0	0	0	0	1.57098e-07	2.04227e-06	0	0	0	0
L(121)	0	1.09969e-06	0	0	0	0	0	4.71294e-07	3.14196e-07	3.92745e-05	0	0	0	5.02713e-06	3.14196e-07	3.14196e-07	0	0	0	6.28392e-07
R(293)	0	0	0	0	0	0	0	3.92745e-06	0	9.26878e-06	0	1.86947e-05	0	0	0	1.16252e-05	2.35647e-06	0	0	0
K(388)	0	2.90631e-05	2.67066e-06	0	0	2.98486e-06	5.34133e-06	0	0	2.35647e-06	0	0	0	0	0	1.57098e-07	2.82776e-06	0	0	0
Q(303)	0	5.18423e-06	0	0	0	4.71294e-07	0	0	2.04227e-06	1.57098e-07	3.56612e-05	1.09969e-06	0	0	1.57098e-07	0	0	0	0	0
Q(160)	0	1.97943e-05	0	0	0	1.57098e-07	0	0	8.64039e-06	0	6.44101e-06	7.8549e-06	0	0	1.57098e-07	0	1.57098e-07	0	0	0
Q(406)	0	1.19394e-05	0	0	0	6.28392e-07	0	0	4.08455e-06	0	1.1154e-05	1.39817e-05	0	0	1.57098e-07	0	0	0	0	0
L(227)	0	1.57098e-07	0	0	0	0	0	0	0	0	0	0	1.77521e-05	1.85376e-05	0	3.14196e-07	0	0	0	5.18423e-06
V(158)	2.82776e-06	0	0	0	0	0	0	1.57098e-07	0	3.14196e-07	3.39331e-05	0	4.08455e-06	0	0	0	0	0	0	0
K(249)	0	2.87489e-05	4.08455e-06	0	0	4.71294e-07	2.82776e-06	0	0	3.61325e-06	0	0	0	1.57098e-07	1.57098e-07	0	4.71294e-07	0	0	0
E(62)	3.14196e-07	0	0	5.02713e-06	0	0	1.1311e-05	4.71294e-07	0	0	0	1.61811e-05	0	0	0	0	0	0	0	7.2265e-06
K(257)	0	3.8489e-05	1.57098e-07	0	0	0	3.14196e-07	0	0	0	0	0	1.57098e-07	0	0	1.25678e-06	0	0	0	0
K(102)	0	3.48757e-05	6.28392e-07	0	0	6.28392e-07	3.14196e-07	0	0	1.88517e-06	0	0	0	0	0	4.71294e-07	6.28392e-07	0	0	0
F(171)	6.28392e-07	0	0	0	2.51357e-06	4.71294e-07	0	1.57098e-07	0	8.16909e-06	1.63382e-05	0	0	0	0	3.14196e-07	0	0	7.06941e-06	2.67066e-06
N(47)	6.28392e-07	0	0	3.14196e-06	0	0	0	0	2.67066e-06	5.49843e-06	0	1.57098e-07	0	0	0	3.77035e-06	1.72808e-06	0	1.99514e-05	0
G(328)	1.41388e-06	7.2265e-06	0	0	0	9.42587e-06	0	0	0	0	0	0	0	0	0	1.57098e-07	0	1.57098e-07	0	1.80663e-05
L(159)	0	0	0	0	0	0	1.57098e-07	0	0	1.50814e-05	0	0	0	0	1.72808e-06	0	0	0	0	1.74379e-05
E(280)	1.41388e-06	0	0	9.89717e-06	0	0	4.08455e-06	5.81262e-06	0	1.57098e-07	0	3.14196e-07	0	0	1.57098e-07	0	0	0	0	1.02114e-05
R(259)	0	0	0	0	0	0	1.03685e-05	1.57098e-06	0	0	5.02713e-06	0	0	0	3.14196e-07	0	0	1.46101e-05	0	0
K(347)	0	1.6024e-05	1.25678e-05	0	0	2.04227e-06	3.14196e-07	0	0	4.71294e-07	1.57098e-07	0	0	1.57098e-07	0	0	0	0	0	0
L(400)	0	0	0	0	0	0	0	0	0	0	0	0	1.72808e-06	2.57641e-05	0	1.25678e-06	0	6.28392e-07	0	1.41388e-06
K(233)	0	5.81262e-06	1.85376e-05	0	0	9.42587e-07	7.8549e-07	1.57098e-07	0	2.98486e-06	0	0	0	0	0	1.57098e-07	1.25678e-06	0	0	0
D(225)	1.41388e-06	0	3.92745e-06	0	0	6.44101e-06	0	7.8549e-06	3.14196e-06	0	1.57098e-07	0	0	0	0	0	0	0	6.12682e-06	1.57098e-07
N(4)	1.57098e-07	0	0	8.48329e-06	0	0	0	0	9.42587e-07	6.28392e-07	1.57098e-07	4.39874e-06	0	1.57098e-07	0	1.24107e-05	3.14196e-07	0	7.8549e-07	4.71294e-07
G(170)	1.25678e-06	5.18423e-06	0	7.8549e-07	2.67066e-06	0	0	0	3.14196e-07	0	0	1.57098e-07	0	0	0	1.72808e-05	0	0	0	1.09969e-06
Y(298)	0	0	0	1.57098e-07	3.14196e-07	0	0	0	2.57641e-05	0	1.57098e-07	0	0	1.72808e-06	0	0	0	0	0	0
R(93)	0	0	0	0	0	0	2.82776e-06	7.8549e-07	0	0	1.9323e-05	0	0	0	2.67066e-06	1.88517e-06	0	0	0	0
K(100)	0	1.6024e-05	4.39874e-06	4.71294e-07	0	1.41388e-06	1.09969e-06	0	0	7.8549e-07	0	0	0	0	0	0	1.57098e-06	0	0	0
S(404)	2.04227e-05	0	0	0	1.41388e-06	0	0	0	0	0	0	0	0	1.57098e-06	1.57098e-07	0	1.09969e-06	0	3.14196e-07	0
Y(109)	0	0	0	0	1.57098e-07	0	0	0	2.04227e-06	0	0	0	0	2.23079e-05	0	0	0	0	0	0
K(266)	0	1.66524e-05	1.88517e-06	0	0	1.57098e-07	1.57098e-07	0	0	4.08455e-06	1.57098e-07	0	0	0	0	0	4.71294e-07	0	0	0
D(82)	0	0	3.14196e-07	0	0	1.91659e-05	0	4.71294e-07	1.57098e-07	0	0	0	0	0	0	0	0	0	3.29906e-06	0
P(106)	0	0	0	0	0	0	3.14196e-07	0	0	0	6.28392e-07	0	0	0	0	2.0894e-05	1.57098e-07	0	4.71294e-07	0
S(184)	1.41388e-06	0	0	0	3.14196e-07	0	0	0	0	0	1.57098e-07	0	0	7.3836e-06	1.02114e-05	0	4.71294e-07	0	2.04227e-06	0
L(223)	0	3.14196e-07	0	0	0	0	0	0	0	0	0	0	2.05798e-05	0	7.8549e-07	0	0	0	0	1.57098e-07
F(17)	0	6.28392e-07	0	0	4.71294e-07	0	0	0	0	0	1.33533e-05	0	0	0	0	3.61325e-06	0	0	2.04227e-06	1.25678e-06
Q(408)	0	1.46101e-05	1.57098e-07	0	0	0	0	0	6.28392e-07	0	5.02713e-06	1.57098e-07	0	0	3.14196e-07	0	0	0	0	0
Y(360)	0	0	0	0	0	0	0	0	1.69666e-05	0	0	0	0	9.42587e-07	0	3.14196e-07	0	0	0	0
N(77)	0	0	0	7.8549e-07	0	0	0	0	4.71294e-07	9.42587e-07	0	0	0	0	4.71294e-07	7.3836e-06	6.91231e-06	0	7.8549e-07	0
T(54)	1.88517e-06	0	3.14196e-07	0	0	0	0	0	0	4.71294e-07	0	0	0	0	0	1.49243e-05	0	0	0	0
A(264)	0	0	0	4.71294e-07	0	0	0	0	0	0	0	0	0	0	0	1.38246e-05	1.25678e-06	0	0	1.88517e-06
A(305)	0	0	0	0	0	0	0	1.57098e-07	0	1.57098e-07	0	0	0	0	0	1.22536e-05	3.14196e-07	0	0	4.55584e-06
L(104)	0	4.71294e-07	0	0	0	0	0	0	1.57098e-07	1.39817e-05	0	0	0	6.28392e-07	4.71294e-07	0	0	0	0	3.14196e-07
P(309)	1.57098e-07	0	0	0	0	0	0	0	4.71294e-07	0	1.49243e-05	0	0	1.57098e-07	0	0	1.57098e-07	0	0	0
L(353)	0	0	0	0	0	0	0	0	0	0	0	0	1.4453e-05	0	0	0	0	0	0	9.42587e-07
F(346)	0	0	1.57098e-07	0	0	0	0	0	0	4.71294e-07	1.17823e-05	0	0	0	0	2.82776e-06	0	0	1.57098e-07	0
Y(268)	1.57098e-07	0	0	0	9.42587e-07	0	0	0	9.11168e-06	0	0	0	0	4.24164e-06	0	1.57098e-07	0	0	0	0
V(133)	1.1311e-05	0	0	0	0	4.71294e-07	0	0	0	0	0	0	0	1.57098e-07	0	0	0	0	0	0
G(275)	3.14196e-07	1.57098e-07	0	1.57098e-06	4.24164e-06	0	0	0	1.57098e-07	0	0	0	0	1.57098e-07	0	4.39874e-06	0	0	0	3.14196e-07
R(92)	0	0	0	0	0	0	0	0	0	1.41388e-06	0	8.16909e-06	0	0	0	3.14196e-07	4.71294e-07	0	0	0
R(262)	0	0	1.09969e-06	0	4.71294e-07	0	4.71294e-07	0	5.02713e-06	0	1.57098e-06	3.14196e-07	0	0	1.57098e-07	9.42587e-07	0	0	0	0
H(59)	0	3.14196e-07	0	0	0	4.71294e-07	0	0	0	0	1.57098e-07	0	0	0	3.14196e-07	0	0	0	8.64039e-06	0
L(394)	0	1.57098e-07	0	0	0	0	0	0	0	2.04227e-06	0	0	0	7.2265e-06	0	1.57098e-07	0	0	0	1.57098e-07
K(338)	0	5.02713e-06	9.42587e-07	0	0	1.57098e-07	1.57098e-07	0	0	4.71294e-07	0	0	0	0	0	0	6.28392e-07	0	0	1.57098e-07
L(64)	0	0	0	0	0	0	0	0	1.57098e-07	1.72808e-06	0	0	0	1.72808e-06	3.92745e-06	0	0	0	0	0
L(45)	0	0	6.28392e-07	0	0	0	0	0	0	2.04227e-06	0	0	0	3.14196e-07	0	1.88517e-06	0	0	0	2.19937e-06
Y(123)	0	0	7.8549e-07	3.14196e-07	0	0	0	0	1.09969e-06	0	0	0	0	4.55584e-06	0	1.57098e-07	0	0	0	0
Y(333)	0	0	0	0	0	0	0	0	4.08455e-06	0	0	0	0	2.35647e-06	0	1.57098e-07	1.57098e-07	0	0	0
R(88)	0	0	0	0	0	0	4.08455e-06	1.57098e-07	0	0	1.72808e-06	0	0	0	0	0	4.71294e-07	0	0	0
S(176)	0	2.04227e-06	9.42587e-07	0	1.57098e-07	0	0	2.19937e-06	0	7.8549e-07	0	0	0	0	0	0	1.57098e-07	0	0	0
I(146)	0	4.71294e-07	0	0	0	0	0	0	0	0	3.14196e-07	0	1.57098e-07	1.09969e-06	0	0	6.28392e-07	0	0	3.61325e-06
G(85)	1.57098e-07	1.72808e-06	0	1.57098e-07	4.71294e-07	0	0	0	0	0	0	0	0	0	0	3.45615e-06	0	0	0	1.57098e-07
S(318)	3.61325e-06	0	0	0	0	3.14196e-07	0	0	0	0	7.8549e-07	0	1.57098e-07	0	1.57098e-07	0	3.14196e-07	0	0	0
P(117)	0	0	0	0	0	0	0	4.71294e-07	0	0	2.35647e-06	0	0	0	0	2.19937e-06	1.57098e-07	0	0	0
W(52)	4.71294e-07	3.14196e-07	0	0	6.28392e-07	0	0	0	0	0	2.98486e-06	0	0	6.28392e-07	0	0	0	0	0	0
R(107)	0	0	0	0	0	0	0	9.42587e-07	0	0	0	2.98486e-06	0	4.71294e-07	0	1.57098e-07	1.57098e-07	0	0	0
Y(172)	0	0	1.57098e-07	6.28392e-07	1.57098e-07	0	0	4.71294e-07	2.35647e-06	0	1.57098e-07	0	0	6.28392e-07	0	0	0	0	0	0
F(403)	0	0	0	0	0	0	0	0	0	0	4.71294e-07	0	0	0	0	3.14196e-07	0	0	1.57098e-07	3.45615e-06
N(153)	4.71294e-07	0	0	9.42587e-07	0	0	1.57098e-07	0	0	1.57098e-07	0	3.14196e-07	0	0	0	1.09969e-06	4.71294e-07	0	6.28392e-07	0
N(285)	0	0	0	0	0	0	0	1.57098e-07	1.57098e-07	3.14196e-07	0	2.04227e-06	0	1.57098e-07	0	7.8549e-07	3.14196e-07	0	0	0
G(69)	3.14196e-07	4.71294e-07	0	0	0	1.57098e-06	0	0	0	0	3.14196e-07	0	0	0	0	0	0	0	0	9.42587e-07
G(284)	3.14196e-07	4.71294e-07	0	0	0	1.09969e-06	1.57098e-07	0	0	0	0	0	0	0	0	1.57098e-06	0	0	0	0
L(407)	0	0	0	0	0	0	0	0	0	0	0	0	0	1.72808e-06	0	1.41388e-06	1.57098e-07	1.57098e-07	0	0
G(278)	1.57098e-07	4.71294e-07	0	2.19937e-06	3.14196e-07	0	0	0	0	0	0	0	0	0	0	1.57098e-07	0	0	0	0
G(175)	0	2.04227e-06	0	0	0	3.14196e-07	0	0	0	0	0	0	0	0	0	0	1.57098e-07	1.57098e-07	0	4.71294e-07
L(291)	0	4.71294e-07	0	0	0	1.57098e-07	6.28392e-07	0	0	1.25678e-06	0	0	0	0	3.14196e-07	0	0	0	0	1.57098e-07
F(66)	0	0	0	0	1.57098e-07	0	0	4.71294e-07	0	0	1.25678e-06	0	0	0	0	7.8549e-07	1.57098e-07	0	0	1.57098e-07
G(335)	3.14196e-07	0	0	1.57098e-07	4.71294e-07	0	0	0	0	0	0	0	0	0	0	1.41388e-06	1.57098e-07	0	0	1.57098e-07
N(75)	0	0	0	6.28392e-07	0	0	0	0	0	0	0	4.71294e-07	0	0	0	9.42587e-07	4.71294e-07	0	1.57098e-07	0
R(149)	6.28392e-07	0	0	0	7.8549e-07	0	0	0	1.57098e-07	0	9.42587e-07	0	0	0	0	0	0	0	0	0
F(315)	0	0	0	0	3.14196e-07	0	0	0	0	0	4.71294e-07	0	0	0	0	1.57098e-07	0	0	1.57098e-06	0
T(57)	3.14196e-07	0	0	0	0	0	0	4.71294e-07	0	3.14196e-07	0	0	0	0	0	1.25678e-06	0	0	0	0
G(71)	0	1.57098e-07	0	0	6.28392e-07	0	0	0	0	4.71294e-07	0	0	0	0	0	0	0	0	0	9.42587e-07
G(116)	6.28392e-07	3.14196e-07	1.57098e-07	0	0	3.14196e-07	0	0	0	0	0	0	0	0	0	0	0	4.71294e-07	0	3.14196e-07
G(316)	3.14196e-07	0	0	0	0	1.09969e-06	0	0	0	0	0	0	0	1.57098e-07	0	0	0	0	0	4.71294e-07
S(312)	9.42587e-07	0	0	0	0	0	0	0	0	0	7.8549e-07	0	0	0	3.14196e-07	0	0	0	0	0
E(174)	1.57098e-07	4.71294e-07	0	3.14196e-07	0	0	3.14196e-07	1.57098e-07	0	0	0	1.57098e-07	0	0	0	0	0	0	0	3.14196e-07
P(73)	0	0	0	0	0	0	1.57098e-07	0	0	0	1.57098e-07	0	0	0	0	7.8549e-07	7.8549e-07	0	0	0
F(286)	0	0	1.57098e-07	0	6.28392e-07	0	0	0	0	0	3.14196e-07	0	0	0	0	1.57098e-07	0	0	0	4.71294e-07
P(42)	0	0	0	0	0	0	0	0	0	0	1.09969e-06	0	0	0	0	3.14196e-07	3.14196e-07	0	0	0
Y(112)	0	0	1.57098e-07	0	0	0	0	0	9.42587e-07	0	0	0	0	0	0	0	4.71294e-07	0	0	0
Y(87)	4.71294e-07	0	0	1.57098e-07	1.57098e-07	0	0	0	1.57098e-07	0	0	0	0	6.28392e-07	0	0	0	0	0	0
G(295)	0	3.14196e-07	0	0	0	1.57098e-07	1.57098e-07	0	0	0	0	0	0	0	0	0	0	0	0	9.42587e-07
Q(58)	0	0	0	0	0	1.09969e-06	0	0	0	0	0	4.71294e-07	0	0	0	0	0	0	0	0
W(132)	0	0	0	0	1.57098e-07	0	0	0	0	0	6.28392e-07	0	0	0	0	0	4.71294e-07	0	1.57098e-07	0
S(51)	1.57098e-07	0	0	0	0	0	0	0	0	0	0	0	0	4.71294e-07	3.14196e-07	0	4.71294e-07	0	0	0
T(115)	0	0	1.57098e-07	0	0	4.71294e-07	0	0	0	3.14196e-07	0	1.57098e-07	0	0	0	1.57098e-07	0	0	0	0
R(277)	0	0	0	0	6.28392e-07	0	0	0	4.71294e-07	0	1.57098e-07	0	0	0	0	0	0	0	0	0
F(274)	1.57098e-07	0	0	0	0	0	0	0	0	0	0	0	0	0	0	1.57098e-07	0	0	7.8549e-07	1.57098e-07
W(108)	0	1.57098e-07	0	0	3.14196e-07	0	0	1.57098e-07	0	0	1.57098e-07	0	0	0	0	0	0	0	4.71294e-07	0
Y(86)	0	4.71294e-07	1.57098e-07	1.57098e-07	1.57098e-07	0	0	0	1.57098e-07	0	0	0	0	0	0	0	0	0	0	0
G(114)	3.14196e-07	0	0	0	0	1.57098e-07	0	0	0	0	0	0	0	0	4.71294e-07	0	0	0	0	1.57098e-07
F(110)	0	0	0	0	0	0	0	0	0	0	6.28392e-07	0	0	0	0	0	0	0	4.71294e-07	0
Y(111)	0	0	0	1.57098e-07	0	0	0	4.71294e-07	1.57098e-07	0	0	0	0	1.57098e-07	0	0	0	0	0	0
K(143)	0	0	3.14196e-07	0	0	1.57098e-07	0	0	0	4.71294e-07	0	0	0	0	0	0	0	0	0	0
W(301)	0	0	0	0	3.14196e-07	0	0	1.57098e-07	1.57098e-07	0	0	0	0	0	0	1.57098e-07	0	0	0	0
G(287)	0	0	0	0	0	1.57098e-07	0	0	0	0	0	0	0	1.57098e-07	0	0	0	1.57098e-07	0	3.14196e-07
F(314)	1.57098e-07	0	0	0	0	0	0	0	0	1.57098e-07	3.14196e-07	0	0	0	0	1.57098e-07	0	0	0	0
H(356)	0	0	3.14196e-07	0	0	0	1.57098e-07	0	0	0	0	0	0	0	0	0	0	0	1.57098e-07	0
K(261)	0	4.71294e-07	0	0	0	0	1.57098e-07	0	0	0	0	0	0	0	0	0	0	0	0	0
